# Decoding Radiation-Induced Transcriptomic Signatures of Human Leukocytes using Long-Read RNA-Seq: Clinical and Biodosimetric Implications

**DOI:** 10.64898/2026.02.04.703787

**Authors:** Ahmed Salah, Heinz Schmidberger, Federico Marini, Sebastian Zahnreich

## Abstract

**Background:** Gene expression profiling in radiation-exposed blood is a valuable tool for biodosimetry and clinical research. Evaluating the blood’s transcriptomic radiation response provides insight into absorbed dose, hematotoxicities, and immune reactions. However, detailed analysis using long-read RNA sequencing is currently limited in its diffusion, despite the potential additional insights that could be extracted, including novel isoform discovery and on-the-field gene expression studies, owing to its portability.

**Results:** In this study, we utilized Oxford Nanopore Technologies’ long-read RNA sequencing on human peripheral blood leukocytes from three healthy donors 6 hours after exposure of whole peripheral blood to 4 Gy of X-rays. Compared to sham-irradiated (0 Gy) blood samples, gene-level differential expression analysis identified 117 upregulated and 66 downregulated genes, including canonical DNA damage repair and inflammatory responses. At the transcript level, 102 transcripts were significantly upregulated, and 17 were downregulated, revealing isoform-specific regulation that was not captured at the gene level. Notably, *IL32*, which was not detected as significantly changed at the gene level, exhibited significant upregulation of two transcript isoforms (log2 fold-changes of 1.19 and 1.99), while *WDR74*, *ITM2B*, *AK2*, and *RPS19* displayed changes in transcript usage following irradiation. Leveraging long-read RNA sequencing, we further identified novel candidate isoforms, including protein-coding isoforms of *PHPT1* and *FBXO22* as well as non-coding candidates. Notably, the *FBXO22* isoform showed evidence of altered protein domain architecture relative to the reference isoform.

**Conclusions:** This study is the first to systematically investigate differential transcript usage in the leukocyte fraction of irradiated human whole blood using long-read RNA sequencing. We confirmed known radiation-response signatures at the gene level and identified isoform-level transcriptomic changes, including several isoforms that were undetectable in our previously generated matched short-read dataset. These findings demonstrate the potential of long-read RNA sequencing to provide a more detailed view of radiation-induced transcriptomic alterations, with potential applications in biodosimetry and clinical settings.
