## Additional File 1: Globin and ribosomal RNA fractions for "Decoding Radiation-Induced Transcriptomic Signatures of Human Leukocytes using Long-Read RNA-Seq: Clinical and Biodosimetric Implications"

### Sheet: Sheet1
Sample	Total_mapped_primary_alignments	Globin_reads	Globin_pct	rRNA_reads	rRNA_pct
0Gy-do1	16455512	545500	3.315	7405	0.045
0Gy-do2	21337778	2305547	10.805	18137	0.085
0Gy-do3	16603221	345347	2.08	8966	0.054
4Gy-do1	16677100	321534	1.928	4670	0.028
4Gy-do2	18438345	1306910	7.088	7560	0.041
4Gy-do3	14618965	795126	5.439	6140	0.042
