## Additional File 2: Differentially expressed genes for "Decoding Radiation-Induced Transcriptomic Signatures of Human Leukocytes using Long-Read RNA-Seq: Clinical and Biodosimetric Implications"

### Sheet: sig_genes_edger
Ensembl_id	logFC	logCPM	F	PValue	FDR	SYMBOL
ENSG00000105246	6.87175	2.67794	303.468	1.2226e-14	1.29801e-10	EBI3
ENSG00000054148	2.65125	7.67978	349.56	1.99387e-14	1.29801e-10	PHPT1
ENSG00000134574	3.04899	5.29092	293.401	1.09694e-13	4.7607e-10	DDB2
ENSG00000185088	2.26004	7.72934	262.066	3.26143e-13	1.0616e-09	RPS27L
ENSG00000161513	4.89251	2.61054	248.825	4.79862e-13	1.17688e-09	FDXR
ENSG00000124762	2.57539	6.52453	248.536	5.42343e-13	1.17688e-09	CDKN1A
ENSG00000125726	3.23491	3.91737	224.053	1.45968e-12	2.71501e-09	CD70
ENSG00000181026	3.22005	3.3481	218.226	1.87577e-12	3.05282e-09	AEN
ENSG00000132646	2.33781	4.98103	208.619	2.86746e-12	4.14826e-09	PCNA
ENSG00000170855	2.22893	5.33856	200.529	4.16314e-12	5.42041e-09	TRIAP1
ENSG00000087088	2.13947	6.80823	196.314	5.08326e-12	6.01673e-09	BAX
ENSG00000239672	1.84195	4.07337	99.9096	2.29242e-09	2.18734e-06	NME1
ENSG00000154767	1.82682	4.42712	99.6942	2.33548e-09	2.18734e-06	XPC
ENSG00000100298	2.56193	2.87106	99.0019	2.48392e-09	2.18734e-06	APOBEC3H
ENSG00000105327	2.4183	3.81769	98.8215	2.51997e-09	2.18734e-06	BBC3
ENSG00000166920	1.84661	5.38155	94.7522	3.61785e-09	2.85907e-06	COXFA4L3
ENSG00000167196	1.6949	4.08394	94.4021	3.73304e-09	2.85907e-06	FBXO22
ENSG00000170734	2.33046	2.5547	93.4522	4.0741e-09	2.91766e-06	POLH
ENSG00000135679	1.58335	5.17993	92.9601	4.25772e-09	2.91766e-06	MDM2
ENSG00000310540	1.74428	4.11051	89.7576	5.73827e-09	3.73561e-06
ENSG00000107796	2.30605	2.69728	88.7714	6.30733e-09	3.91054e-06	ACTA2
ENSG00000112697	1.47789	4.93537	85.5098	8.64185e-09	5.1144e-06	TMEM30A
ENSG00000113328	1.40711	5.28958	84.3399	9.7019e-09	5.49212e-06	CCNG1
ENSG00000234883	2.35337	2.34724	82.8423	1.12899e-08	6.12479e-06	MIR155HG
ENSG00000223511	1.7247	4.07909	79.5222	1.58482e-08	8.25372e-06
ENSG00000128218	-2.33912	3.20118	77.95	1.87039e-08	9.36632e-06	VPREB3
ENSG00000123610	2.54793	5.68373	76.1289	2.27194e-08	1.09558e-05	TNFAIP6
ENSG00000151065	1.58619	3.68589	74.9092	2.59409e-08	1.20625e-05	DCP1B
ENSG00000120889	1.5106	3.88918	72.1113	3.53945e-08	1.58909e-05	TNFRSF10B
ENSG00000132274	1.16272	6.29977	65.5302	7.64554e-08	3.31817e-05	TRIM22
ENSG00000078237	1.40392	3.78491	60.9548	1.35415e-07	5.68744e-05	TIGAR
ENSG00000123689	1.35096	5.54019	57.2321	2.20958e-07	8.99025e-05	G0S2
ENSG00000106952	1.28691	4.60253	56.2114	2.53768e-07	9.90652e-05	TNFSF8
ENSG00000222328	-1.83962	2.3253	56.0758	2.58696e-07	9.90652e-05	RNU2-2
ENSG00000077150	1.48011	3.78399	54.5513	3.19152e-07	0.000118725	NFKB2
ENSG00000249859	1.58294	3.99012	51.9156	4.64247e-07	0.000167903	PVT1
ENSG00000270164	1.44267	3.08317	51.4438	4.97219e-07	0.000174967	LINC01480
ENSG00000105369	-1.24328	4.76696	51.0456	5.26978e-07	0.000180559	CD79A
ENSG00000112249	1.55136	2.75569	48.7054	7.47149e-07	0.000249433	ASCC3
ENSG00000066923	1.67459	2.76815	48.409	7.8165e-07	0.000254427	STAG3
ENSG00000244509	1.09044	5.00805	47.0853	9.57944e-07	0.000304206	APOBEC3C
ENSG00000112149	1.59715	2.76036	45.6641	1.19778e-06	0.00037131	CD83
ENSG00000179091	1.24764	4.32706	45.4064	1.24771e-06	0.000377796	CYC1
ENSG00000117586	2.06124	1.42716	44.029	1.56137e-06	0.000462023	TNFSF4
ENSG00000183010	3.27426	0.43187	42.1259	1.97786e-06	0.000572261	PYCR1
ENSG00000116717	1.18751	4.44616	42.3847	2.04371e-06	0.00057846	GADD45A
ENSG00000196839	1.0834	4.68754	42.0047	2.17832e-06	0.00060132	ADA
ENSG00000149547	1.45456	2.58715	41.7838	2.26134e-06	0.00060132	EI24
ENSG00000112667	1.05728	4.5042	41.7445	2.27606e-06	0.00060132	DNPH1
ENSG00000132600	1.37696	2.66355	41.6601	2.30921e-06	0.00060132	PRMT7
ENSG00000162783	1.07373	4.74984	41.4279	2.40152e-06	0.000608017	IER5
ENSG00000289047	1.27119	3.16822	41.3471	2.43494e-06	0.000608017	LOC100294145
ENSG00000290122	-1.37648	3.61814	41.2513	2.47503e-06	0.000608017
ENSG00000080546	1.37615	2.71358	40.7926	2.67721e-06	0.000645504	SESN1
ENSG00000141753	1.90502	1.76541	40.2099	2.96396e-06	0.000701651	IGFBP4
ENSG00000273338	-1.25787	3.88533	39.2339	3.51139e-06	0.000816397
ENSG00000162772	2.01515	1.41342	38.9839	3.68401e-06	0.000841505	ATF3
ENSG00000172667	1.8101	2.26855	37.1866	5.0734e-06	0.00113889	ZMAT3
ENSG00000026103	1.05668	4.43228	37.0168	5.23143e-06	0.00115446	FAS
ENSG00000258315	0.942652	5.15412	34.6621	8.13265e-06	0.00172198	BACC1
ENSG00000104921	1.81922	4.01062	34.6291	8.18466e-06	0.00172198	FCER2
ENSG00000100079	-0.899501	6.99902	34.6191	8.19991e-06	0.00172198	LGALS2
ENSG00000212464	-1.11559	7.21867	34.0229	9.19834e-06	0.00190099	SNORA12
ENSG00000167414	1.20182	3.74916	33.3434	1.05026e-05	0.0021035	GNG8
ENSG00000137500	0.88936	5.29364	33.2918	1.0609e-05	0.0021035	CCDC90B
ENSG00000263934	-1.53888	2.2825	33.2695	1.06629e-05	0.0021035
ENSG00000176533	-1.23358	3.2636	32.4403	1.25596e-05	0.00244068	GNG7
ENSG00000174307	3.63104	0.0638794	31.2546	1.34115e-05	0.00256792	PHLDA3
ENSG00000234546	6.64319	-0.424306	33.4536	1.52573e-05	0.00287898	LNCTAM34A
ENSG00000207112	-1.73223	1.87097	31.2731	1.59104e-05	0.00295934	SNORA25
ENSG00000110077	-0.819508	7.14057	31.0876	1.6517e-05	0.00298731	MS4A6A
ENSG00000200463	-1.32325	4.71299	31.0869	1.65197e-05	0.00298731	SNORD118
ENSG00000231889	1.535	1.92046	30.7582	1.76823e-05	0.00312822	TRAF3IP2-AS1
ENSG00000177575	-1.37454	2.13799	30.7311	1.77794e-05	0.00312822	CD163
ENSG00000111725	0.985173	3.57349	30.0988	2.02755e-05	0.00349207	PRKAB1
ENSG00000293084	0.885965	5.85007	30.0337	2.05535e-05	0.00349207	PRELID1P1
ENSG00000130766	1.29018	2.3097	30.0117	2.0652e-05	0.00349207	SESN2
ENSG00000196152	1.72144	1.41228	29.8649	2.1315e-05	0.00355796	ZNF79
ENSG00000163947	0.851508	4.68637	29.4171	2.34104e-05	0.00385828	ARHGEF3
ENSG00000136003	0.755195	6.82128	29.0903	2.50993e-05	0.00408491	ISCU
ENSG00000101084	0.973446	4.65778	28.8618	2.63594e-05	0.00423703	RAB5IF
ENSG00000171159	0.904194	4.99853	28.5371	2.82712e-05	0.00448892	BBLN
ENSG00000172322	-0.832375	5.16679	28.1622	3.06709e-05	0.00481126	CLEC12A
ENSG00000112799	-0.867308	5.6569	28.0818	3.12135e-05	0.00481994	LY86
ENSG00000164236	2.21997	0.573182	28.0815	3.14666e-05	0.00481994	ANKRD33B
ENSG00000125733	1.47023	1.5535	27.3839	3.6415e-05	0.00551306	TRIP10
ENSG00000169413	-0.883317	6.03841	27.1811	3.80772e-05	0.00569845	RNASE6
ENSG00000276085	1.31269	4.5192	27.1229	3.85752e-05	0.00570738	CCL3L1
ENSG00000120738	-1.00601	4.14618	27.0183	3.94882e-05	0.00574977	EGR1
ENSG00000106066	-0.813756	7.20688	26.9891	3.9745e-05	0.00574977	CPVL
ENSG00000132185	-1.46598	2.07195	26.7517	4.19317e-05	0.00594076	FCRLA
ENSG00000277443	0.918896	5.5252	26.7455	4.19777e-05	0.00594076	MARCKS
ENSG00000223446	-1.5026	1.65869	26.1107	4.84994e-05	0.00678992	LOC101927993
ENSG00000171236	1.07194	5.61672	25.8337	5.16461e-05	0.00712364	LRG1
ENSG00000277739	-0.771761	7.62589	25.8058	5.19774e-05	0.00712364	RNA5-8SP10
ENSG00000145901	0.725477	6.34625	25.6134	5.43334e-05	0.00733619	TNIP1
ENSG00000197629	-0.825698	5.12596	25.5878	5.46551e-05	0.00733619	MPEG1
ENSG00000101017	0.935469	3.98153	24.974	6.30425e-05	0.00837565	CD40
ENSG00000008394	-0.882764	3.7693	24.7696	6.61417e-05	0.00869864	MGST1
ENSG00000221164	-1.19727	3.0039	23.8133	8.30481e-05	0.0108129	SNORA11F
ENSG00000104856	1.20809	2.20906	23.7144	8.50589e-05	0.010965	RELB
ENSG00000278233	-0.765851	7.64222	23.6638	8.60938e-05	0.0109896	RNA5-8SN2
ENSG00000275215	-0.740649	7.61887	23.6157	8.70997e-05	0.0110101	RNA5-8SN3
ENSG00000278189	-0.750041	7.62668	23.3086	9.384e-05	0.011748	RNA5-8SN1
ENSG00000274432	-1.70652	1.01613	23.0874	9.86899e-05	0.0122375	LOC124904137
ENSG00000286369	1.75152	0.888832	22.6874	0.000109548	0.0134442	LOC105369363
ENSG00000275616	-1.68589	0.987903	22.5994	0.000111305	0.0134442	LOC124904135
ENSG00000100721	-0.970514	2.922	22.6066	0.000111518	0.0134442	TCL1A
ENSG00000135778	0.721446	4.93675	22.5334	0.000113551	0.0135637	NTPCR
ENSG00000149557	1.6348	1.61011	22.4793	0.000115145	0.013629	FEZ1
ENSG00000126353	0.677172	7.10431	22.1226	0.000125812	0.0146467	CCR7
ENSG00000071054	0.743885	4.5182	22.116	0.000126021	0.0146467	MAP4K4
ENSG00000107902	-1.12514	2.34604	22.0818	0.000127118	0.0146467	LHPP
ENSG00000175130	0.709726	5.45452	21.9991	0.000129775	0.0148217	MARCKSL1
ENSG00000288875	-0.936698	3.05551	21.8118	0.000136063	0.0154047	LOC105378415
ENSG00000290556	-0.863711	3.98286	21.5065	0.000147019	0.0165016
ENSG00000196664	-1.49373	1.24631	21.4155	0.000150795	0.0167808	TLR7
ENSG00000196154	-0.544013	10.8006	21.2806	0.000155748	0.017185	S100A4
ENSG00000291221	-0.895766	4.13085	21.0326	0.000166004	0.0181628
ENSG00000238227	1.00212	2.51405	20.9382	0.00017011	0.0184569	TMEM250
ENSG00000291237	0.742352	10.1003	20.5914	0.000186123	0.0198737	SOD2
ENSG00000290039	-1.36056	1.64791	20.5916	0.00018622	0.0198737
ENSG00000157017	1.66794	0.92444	20.5095	0.000190532	0.0201685	GHRL
ENSG00000262074	-1.33082	1.81193	20.4072	0.000195455	0.0205228
ENSG00000136783	-0.830088	3.38449	20.2316	0.000204532	0.0213041	NIPSNAP3A
ENSG00000206588	-2.08111	0.501774	20.0565	0.000214265	0.0219688	RNU1-28P
ENSG00000139278	-0.65001	6.15792	20.0549	0.000214289	0.0219688	GLIPR1
ENSG00000136156	0.638542	8.12509	19.9254	0.000221772	0.0225583	ITM2B
ENSG00000164331	0.813022	3.62437	19.7433	0.000232781	0.0234947	ANKRA2
ENSG00000160087	0.958014	2.83406	19.6502	0.00023865	0.0239017	UBE2J2
ENSG00000059377	-0.650134	5.55334	19.564	0.000244211	0.024272	TBXAS1
ENSG00000277632	1.57268	4.03597	19.5006	0.000248402	0.0245015	CCL3
ENSG00000103064	0.960004	3.03358	19.4567	0.000251351	0.0246059	SLC7A6
ENSG00000139572	1.28375	3.11132	19.4177	0.000254047	0.0246843	GPR84
ENSG00000224877	1.434	1.67613	19.3848	0.000256336	0.0247221	NDUFAF8
ENSG00000136048	1.09413	2.35666	19.2898	0.000262932	0.0251718	DRAM1
ENSG00000248810	-1.20012	1.83507	19.212	0.000268685	0.0255349	LINC02432
ENSG00000153551	0.741142	4.50176	19.1755	0.000271158	0.0255832	CMTM7
ENSG00000239306	0.765614	3.63214	19.1262	0.000274811	0.0257413	RBM14
ENSG00000125810	-0.743294	4.43614	18.9694	0.000286771	0.0266697	CD93
ENSG00000166927	-0.671981	5.22361	18.8058	0.000299864	0.0276895	MS4A7
ENSG00000305148	-1.05255	2.73671	18.7589	0.000303811	0.0278565
ENSG00000153823	-1.13206	2.31137	18.6762	0.00031074	0.0282926	PID1
ENSG00000223865	-0.606005	8.61325	18.5773	0.000319272	0.0288675	HLA-DPB1
ENSG00000169403	0.675323	4.62765	18.49	0.000327048	0.0293667	PTAFR
ENSG00000137265	1.30143	1.67401	18.3495	0.000340126	0.0303318	IRF4
ENSG00000161929	-0.885329	4.95448	18.2916	0.000345508	0.0306021	SCIMP
ENSG00000258102	0.61499	5.9527	18.2432	0.000350181	0.0306261	MAP1LC3B2
ENSG00000100097	-0.584284	8.60582	18.2163	0.000352815	0.0306261	LGALS1
ENSG00000120254	1.48175	1.3249	18.2227	0.000352836	0.0306261	MTHFD1L
ENSG00000170836	0.957975	2.56289	18.1646	0.000357941	0.0308079	PPM1D
ENSG00000253051	-0.974858	2.5378	18.1474	0.000359662	0.0308079	SNORA31B
ENSG00000160856	1.14717	1.82619	17.9327	0.000381959	0.0325039	FCRL3
ENSG00000161955	-0.787409	4.21732	17.8548	0.000390324	0.0329326	TNFSF13
ENSG00000123700	1.0304	2.07306	17.8395	0.000392054	0.0329326	KCNJ2
ENSG00000106537	-1.45383	1.02197	17.8097	0.000395841	0.0330375	TSPAN13
ENSG00000169230	0.649744	5.89254	17.7273	0.000404588	0.0335525	PRELID1
ENSG00000213339	0.821494	3.09995	17.5108	0.000430144	0.035446	QTRT1
ENSG00000175782	1.24008	1.54948	17.4239	0.000441057	0.0361168	SLC35E3
ENSG00000239128	-0.768606	5.84592	17.3141	0.000454891	0.0370168	SNORD13P3
ENSG00000242574	-0.694437	5.8775	17.2273	0.000466311	0.0377104	HLA-DMB
ENSG00000111261	-1.05684	1.91786	17.1154	0.000481576	0.0387044	MANSC1
ENSG00000075407	1.03469	1.94425	17.0567	0.000489744	0.0390604	ZNF37A
ENSG00000292357	-0.732915	3.84699	17.0403	0.000492005	0.0390604	CSF2RA
ENSG00000278048	-1.25086	1.39056	16.994	0.000499589	0.0394221	LOC124904138
ENSG00000274585	-1.55671	0.88671	16.8407	0.000512005	0.040081	RNU2-1
ENSG00000107317	-0.684948	4.62601	16.8879	0.000514096	0.040081	PTGDS
ENSG00000034510	-0.467323	12.7733	16.8293	0.00052288	0.0405232	TMSB10
ENSG00000162551	0.743511	3.69227	16.6323	0.000553644	0.0425945	ALPL
ENSG00000274062	-1.55714	0.920081	16.6214	0.000556149	0.0425945	LOC124904138
ENSG00000240463	0.549524	7.2462	16.5478	0.000567446	0.0430836
ENSG00000164938	0.741172	3.89041	16.5375	0.000569153	0.0430836	TP53INP1
ENSG00000015475	0.55749	7.43504	16.4336	0.000586703	0.0441553	BID
ENSG00000161011	0.565933	6.75487	16.3981	0.000592824	0.0443596	SQSTM1
ENSG00000106266	0.970205	2.04776	16.3718	0.000597473	0.044452	SNX8
ENSG00000163564	0.71119	3.67335	16.253	0.000618653	0.0457663	PYHIN1
ENSG00000102096	0.62167	5.22258	16.2195	0.000624773	0.0459065	PIM2
ENSG00000262202	-1.36966	1.07557	16.2131	0.0006276	0.0459065
ENSG00000201098	-0.986225	2.17152	16.0849	0.00065015	0.0472902	RNY1
ENSG00000173272	0.783309	3.37143	16.024	0.000661931	0.0478797	MZT2A
ENSG00000278591	-1.41843	1.02965	15.9537	0.000676981	0.0486977	LOC124904138
ENSG00000203950	0.645789	4.15002	15.8786	0.000691136	0.0494428	RTL8A
ENSG00000204388	-0.691578	3.88295	15.8326	0.000700691	0.0498524	HSPA1B
