## Additional File 3: Enrichment analysis for "Decoding Radiation-Induced Transcriptomic Signatures of Human Leukocytes using Long-Read RNA-Seq: Clinical and Biodosimetric Implications"

### Sheet: KEGG
category	subcategory	ID	Description	GeneRatio	BgRatio	RichFactor	FoldEnrichment	zScore	pvalue	p.adjust	qvalue	geneID	Count
Cellular Processes	Cell growth and death	hsa04115	p53 signaling pathway	15/89	53/4774	0.283019	15.1813	14.3078	1.19508e-14	2.28261e-12	1.83665e-12	1643/1026/581/27113/4193/900/8795/1647/9538/27244/64393/355/83667/8493/637	15
Environmental Information Processing	Signaling molecules and interaction	hsa04060	Cytokine-cytokine receptor interaction	12/89	128/4774	0.09375	5.02879	6.36761	3.37741e-06	0.000322543	0.000259527	10148/970/8795/944/7292/355/6349/958/1236/6348/8741/1438	12
Human Diseases	Drug resistance: antineoplastic	hsa01524	Platinum drug resistance	8/89	54/4774	0.148148	7.94673	7.07526	5.48503e-06	0.000349213	0.000280987	1026/581/27113/5429/4193/355/4257/637	8
Human Diseases	Infectious disease: viral	hsa05169	Epstein-Barr virus infection	13/89	167/4774	0.0778443	4.1756	5.7572	1.02226e-05	0.000488127	0.000392762	1643/1026/581/4193/4791/1647/355/2208/958/5971/3115/3109/637	13
Human Diseases	Cancer: specific types	hsa05218	Melanoma	5/89	36/4774	0.138889	7.45006	5.35369	0.000480673	0.0183617	0.0147744	1643/1026/581/4193/1647	5
Human Diseases	Cancer: specific types	hsa05217	Basal cell carcinoma	4/89	24/4774	0.166667	8.94007	5.37427	0.000901757	0.0287059	0.0230976	1643/1026/581/1647	4
Human Diseases	Cancer: overview	hsa05200	Pathways in cancer	14/89	300/4774	0.0466667	2.50322	3.70656	0.00115273	0.031453	0.025308	1643/1026/581/27113/4193/4791/1647/355/94235/2788/4257/1438/637/11040	14
Human Diseases	Immune disease	hsa05320	Autoimmune thyroid disease	4/89	28/4774	0.142857	7.66292	4.87322	0.00164152	0.0358567	0.0288513	355/958/3115/3109	4
Human Diseases	Cancer: specific types	hsa05216	Thyroid cancer	4/89	29/4774	0.137931	7.39868	4.76329	0.00187731	0.0358567	0.0288513	1643/1026/581/1647	4
Human Diseases	Immune disease	hsa05330	Allograft rejection	4/89	29/4774	0.137931	7.39868	4.76329	0.00187731	0.0358567	0.0288513	355/958/3115/3109	4
Human Diseases	Cardiovascular disease	hsa05417	Lipid and atherosclerosis	9/89	161/4774	0.0559006	2.99853	3.55524	0.00283974	0.0455334	0.0366375	581/8795/355/6349/958/6648/6348/637/3304	9
Organismal Systems	Immune system	hsa04672	Intestinal immune network for IgA production	4/89	33/4774	0.121212	6.50187	4.37088	0.003056	0.0455334	0.0366375	958/3115/8741/3109	4
Human Diseases	Cancer: specific types	hsa05214	Glioma	5/89	54/4774	0.0925926	4.96671	4.0401	0.00309913	0.0455334	0.0366375	1643/1026/581/4193/1647	5
Human Diseases	Infectious disease: viral	hsa05163	Human cytomegalovirus infection	9/89	167/4774	0.0538922	2.8908	3.42792	0.00363307	0.0495654	0.0398818	1026/581/4193/355/94235/2788/6349/6348/637	9

### Sheet: ClusterProfiler
ID	Description	GeneRatio	BgRatio	RichFactor	FoldEnrichment	zScore	pvalue	p.adjust	qvalue	geneID	Count
GO:0071214	cellular response to abiotic stimulus	19/141	233/9464	0.0815451	5.47335	8.50223	1.4375e-09	1.71494e-06	1.4829e-06	DDB2/CDKN1A/PCNA/TRIAP1/BAX/XPC/BBC3/POLH/MDM2/TNFRSF10B/GADD45A/EI24/FAS/EGR1/CD40/RELB/TLR7/KCNJ2/TP53INP1	19
GO:0104004	cellular response to environmental stimulus	19/141	233/9464	0.0815451	5.47335	8.50223	1.4375e-09	1.71494e-06	1.4829e-06	DDB2/CDKN1A/PCNA/TRIAP1/BAX/XPC/BBC3/POLH/MDM2/TNFRSF10B/GADD45A/EI24/FAS/EGR1/CD40/RELB/TLR7/KCNJ2/TP53INP1	19
GO:0071478	cellular response to radiation	13/141	126/9464	0.103175	6.92514	8.23385	4.14005e-08	3.29272e-05	2.84719e-05	DDB2/CDKN1A/PCNA/TRIAP1/BAX/XPC/BBC3/POLH/MDM2/GADD45A/EI24/EGR1/TP53INP1	13
GO:0034644	cellular response to UV	10/141	75/9464	0.133333	8.94941	8.49967	1.42072e-07	8.47462e-05	7.32795e-05	DDB2/CDKN1A/PCNA/TRIAP1/BAX/XPC/POLH/MDM2/EI24/TP53INP1	10
GO:0071482	cellular response to light stimulus	10/141	84/9464	0.119048	7.99054	7.91399	4.22253e-07	0.000201499	0.000174235	DDB2/CDKN1A/PCNA/TRIAP1/BAX/XPC/POLH/MDM2/EI24/TP53INP1	10
GO:0009314	response to radiation	17/141	278/9464	0.0611511	4.1045	6.46095	7.41232e-07	0.000269635	0.000233151	DDB2/CDKN1A/AEN/PCNA/TRIAP1/BAX/XPC/BBC3/POLH/MDM2/TIGAR/GADD45A/EI24/EGR1/SOD2/PPM1D/TP53INP1	17
GO:0008630	intrinsic apoptotic signaling pathway in response to DNA damage	10/141	91/9464	0.10989	7.37589	7.51568	8.99542e-07	0.000269635	0.000233151	RPS27L/CDKN1A/AEN/TRIAP1/BAX/BBC3/EI24/PHLDA3/SOD2/BID	10
GO:0043068	positive regulation of programmed cell death	20/141	383/9464	0.0522193	3.50499	6.15439	9.04056e-07	0.000269635	0.000233151	CDKN1A/BAX/BBC3/TNFRSF10B/TIGAR/G0S2/GADD45A/EI24/ATF3/FAS/LGALS2/PHLDA3/CD40/SOD2/CCL3/LGALS1/PRELID1/TP53INP1/BID/SQSTM1	20
GO:0070665	positive regulation of leukocyte proliferation	11/141	122/9464	0.0901639	6.05185	6.90648	1.85725e-06	0.000492377	0.000425755	EBI3/CDKN1A/CD70/TNFSF4/ADA/CD40/HLA-DPB1/FCRL3/TNFSF13/HLA-DMB/CSF2RA	11
GO:0043065	positive regulation of apoptotic process	19/141	370/9464	0.0513514	3.44673	5.90413	2.23433e-06	0.000533111	0.000460978	BAX/BBC3/TNFRSF10B/TIGAR/G0S2/GADD45A/EI24/ATF3/FAS/LGALS2/PHLDA3/CD40/SOD2/CCL3/LGALS1/PRELID1/TP53INP1/BID/SQSTM1	19
GO:0050671	positive regulation of lymphocyte proliferation	10/141	109/9464	0.0917431	6.15785	6.66049	4.75183e-06	0.000963546	0.000833172	EBI3/CDKN1A/CD70/TNFSF4/ADA/CD40/HLA-DPB1/FCRL3/TNFSF13/HLA-DMB	10
GO:0070661	leukocyte proliferation	15/141	252/9464	0.0595238	3.99527	5.9266	4.846e-06	0.000963546	0.000833172	EBI3/CDKN1A/CD70/BAX/TNFSF8/CD79A/TNFSF4/ADA/CD40/HLA-DPB1/FCRL3/TNFSF13/HLA-DMB/CSF2RA/BID	15
GO:0032946	positive regulation of mononuclear cell proliferation	10/141	111/9464	0.0900901	6.0469	6.57744	5.60103e-06	0.001028	0.000888908	EBI3/CDKN1A/CD70/TNFSF4/ADA/CD40/HLA-DPB1/FCRL3/TNFSF13/HLA-DMB	10
GO:0046651	lymphocyte proliferation	14/141	227/9464	0.061674	4.13959	5.88799	6.80449e-06	0.00112903	0.000976268	EBI3/CDKN1A/CD70/BAX/TNFSF8/CD79A/TNFSF4/ADA/CD40/HLA-DPB1/FCRL3/TNFSF13/HLA-DMB/BID	14
GO:0070663	regulation of leukocyte proliferation	13/141	197/9464	0.0659898	4.42928	5.98153	7.09787e-06	0.00112903	0.000976268	EBI3/CDKN1A/CD70/TNFSF8/TNFSF4/ADA/CD40/HLA-DPB1/FCRL3/TNFSF13/HLA-DMB/CSF2RA/BID	13
GO:0072332	intrinsic apoptotic signaling pathway by p53 class mediator	8/141	69/9464	0.115942	7.78209	6.95322	7.73256e-06	0.00115312	0.000997094	RPS27L/CDKN1A/AEN/TRIAP1/BAX/BBC3/MDM2/PHLDA3	8
GO:0032943	mononuclear cell proliferation	14/141	232/9464	0.0603448	4.05038	5.7849	8.74139e-06	0.00122688	0.00106087	EBI3/CDKN1A/CD70/BAX/TNFSF8/CD79A/TNFSF4/ADA/CD40/HLA-DPB1/FCRL3/TNFSF13/HLA-DMB/BID	14
GO:0042100	B cell proliferation	8/141	71/9464	0.112676	7.56288	6.82602	9.59557e-06	0.00127195	0.00109984	CDKN1A/CD70/BAX/CD79A/ADA/CD40/FCRL3/TNFSF13	8
GO:0072331	signal transduction by p53 class mediator	11/141	147/9464	0.0748299	5.02263	6.04473	1.13994e-05	0.00143153	0.00123783	RPS27L/CDKN1A/AEN/TRIAP1/BAX/BBC3/MDM2/PHLDA3/SESN2/PPM1D/PYHIN1	11
GO:0009411	response to UV	10/141	121/9464	0.0826446	5.54715	6.19064	1.21162e-05	0.00144546	0.00124988	DDB2/CDKN1A/PCNA/TRIAP1/BAX/XPC/POLH/MDM2/EI24/TP53INP1	10
GO:0050670	regulation of lymphocyte proliferation	12/141	180/9464	0.0666667	4.4747	5.78806	1.46501e-05	0.00163014	0.00140957	EBI3/CDKN1A/CD70/TNFSF8/TNFSF4/ADA/CD40/HLA-DPB1/FCRL3/TNFSF13/HLA-DMB/BID	12
GO:0097190	apoptotic signaling pathway	20/141	461/9464	0.0433839	2.91196	5.17584	1.50306e-05	0.00163014	0.00140957	RPS27L/CDKN1A/CD70/AEN/TRIAP1/BAX/BBC3/MDM2/TNFRSF10B/G0S2/PYCR1/EI24/ATF3/FAS/PHLDA3/BBLN/SOD2/PRELID1/BID/HSPA1B	20
GO:0032944	regulation of mononuclear cell proliferation	12/141	183/9464	0.0655738	4.40135	5.71381	1.73049e-05	0.00179519	0.00155229	EBI3/CDKN1A/CD70/TNFSF8/TNFSF4/ADA/CD40/HLA-DPB1/FCRL3/TNFSF13/HLA-DMB/BID	12
GO:0051249	regulation of lymphocyte activation	18/141	394/9464	0.0456853	3.06642	5.1524	2.10506e-05	0.00202059	0.00174719	EBI3/CDKN1A/CD70/TNFSF8/CD83/TNFSF4/ADA/CLEC12A/CD40/CCR7/HLA-DPB1/IRF4/LGALS1/FCRL3/TNFSF13/PRELID1/HLA-DMB/BID	18
GO:0050865	regulation of cell activation	20/141	472/9464	0.0423729	2.84409	5.05442	2.11713e-05	0.00202059	0.00174719	EBI3/CDKN1A/CD70/ACTA2/TNFSF8/CD83/TNFSF4/ADA/CLEC12A/CD40/CCR7/CCL3/HLA-DPB1/IRF4/LGALS1/FCRL3/TNFSF13/PRELID1/HLA-DMB/BID	20
GO:0002694	regulation of leukocyte activation	19/141	438/9464	0.043379	2.91162	5.03776	2.51337e-05	0.0023065	0.00199441	EBI3/CDKN1A/CD70/TNFSF8/CD83/TNFSF4/ADA/CLEC12A/CD40/CCR7/CCL3/HLA-DPB1/IRF4/LGALS1/FCRL3/TNFSF13/PRELID1/HLA-DMB/BID	19
GO:0008284	positive regulation of cell population proliferation	20/141	485/9464	0.0412371	2.76786	4.91531	3.12754e-05	0.00263771	0.00228081	EBI3/CDKN1A/CD70/NME1/MDM2/TNFSF4/ADA/ATF3/EGR1/LRG1/CD40/MARCKSL1/TMEM250/GHRL/PID1/HLA-DPB1/FCRL3/TNFSF13/HLA-DMB/CSF2RA	20
GO:0030330	DNA damage response, signal transduction by p53 class mediator	7/141	61/9464	0.114754	7.70236	6.45811	3.12857e-05	0.00263771	0.00228081	RPS27L/CDKN1A/TRIAP1/MDM2/SESN2/PPM1D/PYHIN1	7
GO:0010332	response to gamma radiation	6/141	42/9464	0.142857	9.58865	6.86	3.31649e-05	0.00263771	0.00228081	CDKN1A/BAX/MDM2/TIGAR/EGR1/SOD2	6
GO:0042771	intrinsic apoptotic signaling pathway in response to DNA damage by p53 class mediator	6/141	42/9464	0.142857	9.58865	6.86	3.31649e-05	0.00263771	0.00228081	RPS27L/CDKN1A/AEN/TRIAP1/BBC3/PHLDA3	6
GO:0050867	positive regulation of cell activation	15/141	298/9464	0.0503356	3.37855	5.1307	3.57091e-05	0.00270823	0.00234179	EBI3/CDKN1A/CD70/ACTA2/CD83/TNFSF4/ADA/CD40/CCR7/CCL3/HLA-DPB1/LGALS1/FCRL3/TNFSF13/HLA-DMB	15
GO:0010212	response to ionizing radiation	9/141	110/9464	0.0818182	5.49168	5.82711	3.63216e-05	0.00270823	0.00234179	CDKN1A/AEN/BAX/BBC3/MDM2/TIGAR/GADD45A/EGR1/SOD2	9
GO:0031667	response to nutrient levels	16/141	346/9464	0.0462428	3.10384	4.90284	5.41362e-05	0.00391421	0.00338459	CDKN1A/BAX/FBXO22/MDM2/SESN1/ATF3/FAS/PRKAB1/SESN2/CD40/SOD2/GHRL/DRAM1/MAP1LC3B2/PPM1D/ALPL	16
GO:0001836	release of cytochrome c from mitochondria	6/141	47/9464	0.12766	8.56858	6.39666	6.38596e-05	0.00448144	0.00387507	TRIAP1/BAX/BBC3/SOD2/PRELID1/BID	6
GO:0042770	signal transduction in response to DNA damage	10/141	151/9464	0.0662252	4.44507	5.24793	8.20981e-05	0.00559674	0.00483947	RPS27L/CDKN1A/TRIAP1/XPC/MDM2/GADD45A/SESN2/PPM1D/BID/PYHIN1	10
GO:0002696	positive regulation of leukocyte activation	14/141	286/9464	0.048951	3.28562	4.8268	8.8943e-05	0.00589495	0.00509732	EBI3/CDKN1A/CD70/CD83/TNFSF4/ADA/CD40/CCR7/CCL3/HLA-DPB1/LGALS1/FCRL3/TNFSF13/HLA-DMB	14
GO:0097193	intrinsic apoptotic signaling pathway	13/141	256/9464	0.0507812	3.40847	4.80423	0.000111116	0.00716548	0.00619594	RPS27L/CDKN1A/AEN/TRIAP1/BAX/BBC3/MDM2/TNFRSF10B/PYCR1/EI24/PHLDA3/SOD2/BID	13
GO:0009617	response to bacterium	17/141	420/9464	0.0404762	2.71678	4.42595	0.000161639	0.0101492	0.00877598	COXFA4L3/TNFSF8/NFKB2/TNFSF4/FCER2/LY86/RNASE6/LRG1/TNIP1/MPEG1/CD40/CCR7/SOD2/PTAFR/SCIMP/PPM1D/ALPL	17
GO:0051251	positive regulation of lymphocyte activation	13/141	267/9464	0.0486891	3.26804	4.62306	0.000169136	0.0103198	0.00892348	EBI3/CDKN1A/CD70/CD83/TNFSF4/ADA/CD40/CCR7/HLA-DPB1/LGALS1/FCRL3/TNFSF13/HLA-DMB	13
GO:0071260	cellular response to mechanical stimulus	6/141	56/9464	0.107143	7.19149	5.71461	0.000173006	0.0103198	0.00892348	TNFRSF10B/GADD45A/FAS/CD40/TLR7/KCNJ2	6
GO:0030890	positive regulation of B cell proliferation	5/141	36/9464	0.138889	9.3223	6.15221	0.000177724	0.0103427	0.00894325	CDKN1A/ADA/CD40/FCRL3/TNFSF13	5
GO:0051881	regulation of mitochondrial membrane potential	6/141	57/9464	0.105263	7.06532	5.64822	0.000191016	0.010778	0.00931963	BAX/PYCR1/SOD2/PID1/PRELID1/BID	6
GO:0002521	leukocyte differentiation	18/141	468/9464	0.0384615	2.58156	4.31549	0.000194238	0.010778	0.00931963	BAX/TNFAIP6/TNFSF8/CD79A/CD83/TNFSF4/ADA/BBLN/CLEC12A/EGR1/RELB/CCR7/CCL3/CMTM7/IRF4/LGALS1/FCRL3/PRELID1	18
GO:0071496	cellular response to external stimulus	6/141	58/9464	0.103448	6.94351	5.58342	0.000210474	0.0114134	0.00986912	TNFRSF10B/GADD45A/FAS/CD40/TLR7/KCNJ2	6
GO:0090199	regulation of release of cytochrome c from mitochondria	5/141	38/9464	0.131579	8.83165	5.94878	0.000231041	0.0119011	0.0102908	TRIAP1/BAX/BBC3/PRELID1/BID	5
GO:0048512	circadian behavior	4/141	21/9464	0.190476	12.7849	6.64853	0.000232021	0.0119011	0.0102908	ADA/EGR1/GHRL/PTGDS	4
GO:2001233	regulation of apoptotic signaling pathway	13/141	276/9464	0.0471014	3.16148	4.48168	0.000234431	0.0119011	0.0102908	TRIAP1/BAX/BBC3/MDM2/G0S2/PYCR1/EI24/ATF3/FAS/SOD2/PRELID1/BID/HSPA1B	13
GO:0007622	rhythmic behavior	4/141	22/9464	0.181818	12.2037	6.46976	0.000280319	0.0139342	0.0120488	ADA/EGR1/GHRL/PTGDS	4
GO:0031669	cellular response to nutrient levels	11/141	210/9464	0.052381	3.51584	4.53392	0.000291776	0.0142077	0.0122853	CDKN1A/FBXO22/MDM2/SESN1/ATF3/FAS/PRKAB1/SESN2/DRAM1/MAP1LC3B2/PPM1D	11
GO:0008637	apoptotic mitochondrial changes	7/141	88/9464	0.0795455	5.33914	5.029	0.000325972	0.0155554	0.0134506	TRIAP1/BAX/BBC3/SOD2/PRELID1/BID/PIM2	7
GO:0042113	B cell activation	11/141	220/9464	0.05	3.35603	4.34819	0.000434197	0.0203136	0.017565	CDKN1A/CD70/BAX/CD79A/TNFSF4/ADA/CD40/CMTM7/LGALS1/FCRL3/TNFSF13	11
GO:0010821	regulation of mitochondrion organization	7/141	93/9464	0.0752688	5.05209	4.82918	0.000457335	0.0209847	0.0181453	TRIAP1/BAX/BBC3/PID1/PRELID1/BID/SQSTM1	7
GO:0030431	sleep	3/141	11/9464	0.272727	18.3056	7.06227	0.000489362	0.0216893	0.0187546	ADA/GHRL/PTGDS	3
GO:0050863	regulation of T cell activation	13/141	298/9464	0.0436242	2.92808	4.159	0.000490872	0.0216893	0.0187546	EBI3/CD70/TNFSF8/CD83/TNFSF4/ADA/CCR7/HLA-DPB1/IRF4/LGALS1/PRELID1/HLA-DMB/BID	13
GO:0030098	lymphocyte differentiation	14/141	338/9464	0.0414201	2.78014	4.09844	0.000500673	0.0217201	0.0187812	BAX/TNFSF8/CD79A/CD83/TNFSF4/ADA/EGR1/RELB/CCR7/CMTM7/IRF4/LGALS1/FCRL3/PRELID1	14
GO:0007005	mitochondrion organization	14/141	341/9464	0.0410557	2.75568	4.0607	0.000546728	0.0228979	0.0197997	TRIAP1/BAX/BBC3/SESN2/RAB5IF/MARCKS/FEZ1/SOD2/NDUFAF8/PID1/PRELID1/BID/SQSTM1/PIM2	14
GO:0050795	regulation of behavior	4/141	26/9464	0.153846	10.3262	5.85598	0.000547016	0.0228979	0.0197997	ADA/GHRL/CCL3/PTGDS	4
GO:0009416	response to light stimulus	10/141	193/9464	0.0518135	3.47775	4.2768	0.00060162	0.0247494	0.0214006	DDB2/CDKN1A/PCNA/TRIAP1/BAX/XPC/POLH/MDM2/EI24/TP53INP1	10
GO:0010225	response to UV-C	3/141	12/9464	0.25	16.7801	6.72645	0.000645382	0.0260997	0.0225682	POLH/MDM2/EI24	3
GO:0070231	T cell apoptotic process	5/141	48/9464	0.104167	6.99173	5.11783	0.000699534	0.0278181	0.0240542	BAX/BBC3/ADA/FAS/PRELID1	5
GO:0007249	canonical NF-kappaB signal transduction	12/141	272/9464	0.0441176	2.9612	4.03597	0.000735016	0.0283807	0.0245406	TNFRSF10B/TRIM22/NFKB2/TNIP1/CD40/RELB/CCR7/TLR7/S100A4/LGALS1/SQSTM1/PIM2	12
GO:0050871	positive regulation of B cell activation	6/141	73/9464	0.0821918	5.51676	4.76407	0.00073747	0.0283807	0.0245406	CDKN1A/TNFSF4/ADA/CD40/FCRL3/TNFSF13	6
GO:0009636	response to toxic substance	8/141	135/9464	0.0592593	3.97752	4.28499	0.000898694	0.0340362	0.0294309	BAX/MDM2/SESN1/SESN2/MGST1/SOD2/CCL3/TP53INP1	8
GO:0030888	regulation of B cell proliferation	5/141	51/9464	0.0980392	6.58045	4.91401	0.000925999	0.0341909	0.0295647	CDKN1A/ADA/CD40/FCRL3/TNFSF13	5
GO:1903131	mononuclear cell differentiation	15/141	402/9464	0.0373134	2.5045	3.79087	0.000931438	0.0341909	0.0295647	BAX/TNFSF8/CD79A/CD83/TNFSF4/ADA/CLEC12A/EGR1/RELB/CCR7/CMTM7/IRF4/LGALS1/FCRL3/PRELID1	15
GO:2000379	positive regulation of reactive oxygen species metabolic process	5/141	52/9464	0.0961538	6.4539	4.84969	0.00101239	0.0365995	0.0316473	CDKN1A/GADD45A/FAS/SOD2/PID1	5
GO:0031571	mitotic G1 DNA damage checkpoint signaling	3/141	14/9464	0.214286	14.383	6.16236	0.00104472	0.0372047	0.0321706	RPS27L/CDKN1A/TRIAP1	3
GO:0071479	cellular response to ionizing radiation	5/141	53/9464	0.0943396	6.33213	4.78704	0.00110463	0.0387596	0.0335152	CDKN1A/BBC3/MDM2/GADD45A/EGR1	5
GO:0042110	T cell activation	16/141	456/9464	0.0350877	2.35511	3.64744	0.00120574	0.0412699	0.0356858	EBI3/CD70/BAX/TNFSF8/CD83/TNFSF4/ADA/EGR1/RELB/CCR7/HLA-DPB1/IRF4/LGALS1/PRELID1/HLA-DMB/BID	16
GO:0002366	leukocyte activation involved in immune response	11/141	249/9464	0.0441767	2.96517	3.86454	0.00121077	0.0412699	0.0356858	TNFSF4/ADA/CLEC12A/CD40/RELB/CCL3/IRF4/LGALS1/TNFSF13/HLA-DMB/PTGDS	11
GO:2001242	regulation of intrinsic apoptotic signaling pathway	8/141	142/9464	0.056338	3.78144	4.10682	0.00124757	0.0416494	0.0360139	TRIAP1/BAX/BBC3/MDM2/PYCR1/EI24/SOD2/BID	8
GO:0044819	mitotic G1/S transition checkpoint signaling	3/141	15/9464	0.2	13.4241	5.92194	0.00129172	0.0416494	0.0360139	RPS27L/CDKN1A/TRIAP1	3
GO:0070230	positive regulation of lymphocyte apoptotic process	3/141	15/9464	0.2	13.4241	5.92194	0.00129172	0.0416494	0.0360139	BAX/BBC3/PRELID1	3
GO:0070242	thymocyte apoptotic process	3/141	15/9464	0.2	13.4241	5.92194	0.00129172	0.0416494	0.0360139	BAX/BBC3/ADA	3
GO:0002263	cell activation involved in immune response	11/141	252/9464	0.0436508	2.92987	3.81853	0.0013335	0.042334	0.0366059	TNFSF4/ADA/CLEC12A/CD40/RELB/CCL3/IRF4/LGALS1/TNFSF13/HLA-DMB/PTGDS	11
GO:0032735	positive regulation of interleukin-12 production	4/141	33/9464	0.121212	8.13583	5.04973	0.00138115	0.042334	0.0366059	TNFSF4/CD40/CCR7/SCIMP	4
GO:0009612	response to mechanical stimulus	7/141	112/9464	0.0625	4.19504	4.18291	0.00138393	0.042334	0.0366059	XPC/TNFRSF10B/GADD45A/FAS/CD40/TLR7/KCNJ2	7
GO:2001235	positive regulation of apoptotic signaling pathway	7/141	112/9464	0.0625	4.19504	4.18291	0.00138393	0.042334	0.0366059	BAX/BBC3/G0S2/EI24/ATF3/FAS/BID	7
GO:0046632	alpha-beta T cell differentiation	7/141	114/9464	0.0614035	4.12144	4.12332	0.00153365	0.0448659	0.0387953	TNFSF8/CD83/TNFSF4/ADA/RELB/IRF4/LGALS1	7
GO:0050729	positive regulation of inflammatory response	7/141	114/9464	0.0614035	4.12144	4.12332	0.00153365	0.0448659	0.0387953	TNFSF4/LGALS2/TNIP1/CCR7/TLR7/CCL3/LGALS1	7
GO:0098869	cellular oxidant detoxification	5/141	57/9464	0.0877193	5.88777	4.55165	0.00153692	0.0448659	0.0387953	SESN1/SESN2/MGST1/SOD2/TP53INP1	5
GO:0097028	dendritic cell differentiation	4/141	34/9464	0.117647	7.89654	4.95406	0.00154739	0.0448659	0.0387953	CLEC12A/RELB/CCR7/IRF4	4
GO:0050727	regulation of inflammatory response	11/141	257/9464	0.0428016	2.87286	3.74335	0.00156072	0.0448659	0.0387953	TNFAIP6/TNFSF4/ADA/LGALS2/CLEC12A/TNIP1/CCR7/TLR7/GHRL/CCL3/LGALS1	11
GO:0002460	adaptive immune response based on somatic recombination of immune receptors built from immunoglobulin superfamily domains	11/141	258/9464	0.0426357	2.86173	3.72853	0.00160977	0.0457251	0.0395382	EBI3/CD70/NFKB2/TNFSF4/ADA/FCER2/CD40/RELB/IRF4/LGALS1/TNFSF13	11
GO:0001659	temperature homeostasis	7/141	117/9464	0.0598291	4.01576	4.03645	0.0017816	0.0497874	0.0430508	G0S2/PRKAB1/EGR1/GHRL/IRF4/ALPL/SQSTM1	7
GO:0034198	cellular response to amino acid starvation	5/141	59/9464	0.0847458	5.68818	4.44219	0.00179452	0.0497874	0.0430508	CDKN1A/SESN1/ATF3/FAS/SESN2	5
