## Additional File 4: Gene set enrichment analysis for "Decoding Radiation-Induced Transcriptomic Signatures of Human Leukocytes using Long-Read RNA-Seq: Clinical and Biodosimetric Implications"

### Sheet: em2@result
ID	Description	setSize	enrichmentScore	NES	pvalue	p.adjust	qvalue	rank	leading_edge	core_enrichment
GOBP_INTRINSIC_APOPTOTIC_SIGNALING_PATHWAY	GOBP_INTRINSIC_APOPTOTIC_SIGNALING_PATHWAY	256	0.558754	2.12441	1e-10	1.74868e-07	1.59731e-07	638	tags=14%, list=5%, signal=13%	RPS27L/CDKN1A/AEN/TRIAP1/BAX/BBC3/MDM2/TNFRSF10B/PYCR1/EI24/PHLDA3/SOD2/BID/PMAIP1/IFI6/BCL3/HTRA2/BCL2L11/EIF5A/TRAP1/HRAS/SGMS1/NBN/LRRK2/PPIF/PLAGL2/IKBKG/FBXW7/GRINA/BCL2/CYLD/RRM2B/TRAF2/BCL2A1/PLAUR
GOBP_RESPONSE_TO_RADIATION	GOBP_RESPONSE_TO_RADIATION	276	0.539107	2.07836	1.2877e-10	1.74868e-07	1.59731e-07	1271	tags=18%, list=11%, signal=17%	DDB2/CDKN1A/AEN/PCNA/TRIAP1/BAX/XPC/BBC3/POLH/MDM2/TIGAR/GADD45A/EI24/SOD2/PPM1D/TP53INP1/N4BP1/PLK3/LCN2/BCL3/CREB1/HRAS/BLM/CIRBP/PDE6B/FBXW7/HSF1/DDHD2/BCL2/ERCC8/RRM1/POLD1/TGFB1/HMGN1/TAF1/ST20/FBXO4/ACTR5/MAPK13/RUVBL2/RELA/TANK/ABCA7/HYAL3/BMF/XPA/DHX36/BCL2L1/GNGT2/MAPK8
GOBP_APOPTOTIC_SIGNALING_PATHWAY	GOBP_APOPTOTIC_SIGNALING_PATHWAY	460	0.469655	1.89207	1.32644e-10	1.74868e-07	1.59731e-07	1451	tags=18%, list=12%, signal=17%	RPS27L/CDKN1A/CD70/AEN/TRIAP1/BAX/BBC3/MDM2/TNFRSF10B/G0S2/PYCR1/EI24/ATF3/FAS/PHLDA3/BBLN/SOD2/PRELID1/BID/PMAIP1/IL1B/LTA/LCN2/IFI6/BCL3/HTRA2/BCL2L11/FASTK/EIF5A/TRAP1/ICAM1/LTB/HRAS/SGMS1/NBN/LRRK2/PPIF/PLAGL2/IKBKG/FBXW7/HSF1/GRINA/PEA15/BCL2/CYLD/RRM2B/TRAF2/BIK/BCL2A1/TNFRSF10A/PLAUR/BLOC1S2/TFPT/PF4/CEBPB/TRAF1/TGFB1/IL6R/ST20/SSTR3/RBCK1/SNAI1/HIP1/FAF1/RELA/CLU/RHOT2/XBP1/BMF/XPA/STK25/…
GOBP_CELLULAR_RESPONSE_TO_ABIOTIC_STIMULUS	GOBP_CELLULAR_RESPONSE_TO_ABIOTIC_STIMULUS	230	0.559879	2.0945	4.2231e-10	4.17559e-07	3.81413e-07	1271	tags=20%, list=11%, signal=18%	DDB2/CDKN1A/PCNA/TRIAP1/BAX/XPC/BBC3/POLH/MDM2/TNFRSF10B/GADD45A/EI24/FAS/CD40/RELB/KCNJ2/TP53INP1/N4BP1/IL1B/NFKB1/LCN2/HRAS/LRRC8D/BLM/FBXW7/HSF1/TNFRSF10A/POLD1/NFAT5/TGFB1/PTEN/TAF1/ST20/FBXO4/ACTR5/ERRFI1/MAPK13/RUVBL2/TANK/MYLK/HYAL3/BMF/XPA/DHX36/BCL2L1/MAPK8
GOBP_CELLULAR_RESPONSE_TO_RADIATION	GOBP_CELLULAR_RESPONSE_TO_RADIATION	124	0.651689	2.27231	7.31262e-10	5.78428e-07	5.28356e-07	1247	tags=26%, list=11%, signal=23%	DDB2/CDKN1A/PCNA/TRIAP1/BAX/XPC/BBC3/POLH/MDM2/GADD45A/EI24/TP53INP1/N4BP1/LCN2/HRAS/BLM/FBXW7/HSF1/POLD1/TGFB1/TAF1/ST20/FBXO4/ACTR5/MAPK13/RUVBL2/TANK/HYAL3/BMF/XPA/DHX36/BCL2L1
GOBP_RESPONSE_TO_UV	GOBP_RESPONSE_TO_UV	119	0.649051	2.24905	2.19306e-09	1.44559e-06	1.32045e-06	1200	tags=24%, list=10%, signal=21%	DDB2/CDKN1A/PCNA/TRIAP1/BAX/XPC/POLH/MDM2/EI24/TP53INP1/N4BP1/BCL3/CIRBP/FBXW7/BCL2/ERCC8/POLD1/HMGN1/TAF1/ST20/ACTR5/MAPK13/RUVBL2/RELA/HYAL3/BMF/XPA/DHX36
GOBP_INTRINSIC_APOPTOTIC_SIGNALING_PATHWAY_BY_P53_CLASS_MEDIATOR	GOBP_INTRINSIC_APOPTOTIC_SIGNALING_PATHWAY_BY_P53_CLASS_MEDIATOR	69	0.747483	2.37407	3.43503e-09	1.69819e-06	1.55119e-06	225	tags=16%, list=2%, signal=16%	RPS27L/CDKN1A/AEN/TRIAP1/BAX/BBC3/MDM2/PHLDA3/PMAIP1/BCL3/EIF5A
GOBP_CELLULAR_RESPONSE_TO_UV	GOBP_CELLULAR_RESPONSE_TO_UV	73	0.729576	2.3402	3.08532e-09	1.69819e-06	1.55119e-06	143	tags=15%, list=1%, signal=15%	DDB2/CDKN1A/PCNA/TRIAP1/BAX/XPC/POLH/MDM2/EI24/TP53INP1/N4BP1
GOBP_CELLULAR_RESPONSE_TO_LIGHT_STIMULUS	GOBP_CELLULAR_RESPONSE_TO_LIGHT_STIMULUS	82	0.709558	2.32977	5.14104e-09	2.2592e-06	2.06363e-06	143	tags=13%, list=1%, signal=13%	DDB2/CDKN1A/PCNA/TRIAP1/BAX/XPC/POLH/MDM2/EI24/TP53INP1/N4BP1
GOBP_SIGNAL_TRANSDUCTION_BY_P53_CLASS_MEDIATOR	GOBP_SIGNAL_TRANSDUCTION_BY_P53_CLASS_MEDIATOR	144	0.616901	2.18642	1.73852e-08	6.87584e-06	6.28062e-06	591	tags=13%, list=5%, signal=13%	RPS27L/CDKN1A/AEN/TRIAP1/BAX/BBC3/MDM2/PHLDA3/SESN2/PPM1D/PYHIN1/PMAIP1/PLK3/BCL3/EIF5A/NBN/BCL2/RRM2B/RBM38
GOBP_INTRINSIC_APOPTOTIC_SIGNALING_PATHWAY_IN_RESPONSE_TO_DNA_DAMAGE	GOBP_INTRINSIC_APOPTOTIC_SIGNALING_PATHWAY_IN_RESPONSE_TO_DNA_DAMAGE	91	0.67217	2.23853	2.90903e-08	1.04593e-05	9.55387e-06	213	tags=14%, list=2%, signal=14%	RPS27L/CDKN1A/AEN/TRIAP1/BAX/BBC3/EI24/PHLDA3/SOD2/BID/BCL3/HTRA2/BCL2L11
GOBP_RESPONSE_TO_NUTRIENT_LEVELS	GOBP_RESPONSE_TO_NUTRIENT_LEVELS	318	0.475679	1.85159	5.36154e-08	1.76707e-05	1.61411e-05	907	tags=14%, list=8%, signal=13%	CDKN1A/BAX/FBXO22/MDM2/SESN1/ATF3/FAS/PRKAB1/SESN2/CD40/SOD2/GHRL/DRAM1/MAP1LC3B2/PPM1D/ALPL/MAP1LC3A/PMAIP1/ZC3H12A/LTA/LCN2/CASTOR1/PRMT1/LRRK2/ATG7/GCN1/PRR5/ACSL1/DGAT2/MAP1LC3B/TSC2/PPARA/HSF1/BCL2/DSC2/RIPOR1/MAPKAP1/ARSB/SLC7A5/SZT2/F5/TGFB1/LIPA/BBS4
GOBP_RESPONSE_TO_LIGHT_STIMULUS	GOBP_RESPONSE_TO_LIGHT_STIMULUS	191	0.546127	2.02061	1.62257e-07	4.93634e-05	4.50902e-05	1271	tags=18%, list=11%, signal=17%	DDB2/CDKN1A/PCNA/TRIAP1/BAX/XPC/POLH/MDM2/EI24/TP53INP1/N4BP1/LCN2/BCL3/CREB1/CIRBP/PDE6B/FBXW7/DDHD2/BCL2/ERCC8/POLD1/HMGN1/TAF1/ST20/ACTR5/MAPK13/RUVBL2/RELA/ABCA7/HYAL3/BMF/XPA/DHX36/GNGT2/MAPK8
GOBP_CELLULAR_RESPONSE_TO_NUTRIENT_LEVELS	GOBP_CELLULAR_RESPONSE_TO_NUTRIENT_LEVELS	188	0.539353	1.98651	2.14144e-07	6.04956e-05	5.52587e-05	760	tags=16%, list=6%, signal=15%	CDKN1A/FBXO22/MDM2/SESN1/ATF3/FAS/PRKAB1/SESN2/DRAM1/MAP1LC3B2/PPM1D/MAP1LC3A/PMAIP1/ZC3H12A/LCN2/CASTOR1/PRMT1/LRRK2/ATG7/GCN1/PRR5/MAP1LC3B/TSC2/PPARA/BCL2/DSC2/RIPOR1/MAPKAP1/SLC7A5/SZT2
GOBP_REGULATION_OF_INTRINSIC_APOPTOTIC_SIGNALING_PATHWAY	GOBP_REGULATION_OF_INTRINSIC_APOPTOTIC_SIGNALING_PATHWAY	142	0.579262	2.04979	3.33275e-07	8.78735e-05	8.02666e-05	638	tags=17%, list=5%, signal=16%	TRIAP1/BAX/BBC3/MDM2/PYCR1/EI24/SOD2/BID/PMAIP1/HTRA2/BCL2L11/EIF5A/TRAP1/SGMS1/LRRK2/PPIF/PLAGL2/IKBKG/FBXW7/GRINA/BCL2/CYLD/RRM2B/PLAUR
GOBP_MITOCHONDRION_ORGANIZATION	GOBP_MITOCHONDRION_ORGANIZATION	354	0.450825	1.77645	4.1998e-07	0.000103814	9.48271e-05	1533	tags=19%, list=13%, signal=17%	TRIAP1/BAX/BBC3/SESN2/RAB5IF/MARCKS/FEZ1/SOD2/NDUFAF8/PRELID1/BID/SQSTM1/PIM2/NDUFAF6/PMAIP1/SDHAF1/TYMP/SCO2/IFI6/HTRA2/BCL2L11/SURF1/LRRK2/PPIF/MT-ND5/STAT3/LONP1/RAB29/CALM3/ATP5F1D/DDHD2/BCL2/RRM2B/BIK/BCL2A1/RRM1/PLAUR/NIPSNAP2/BLOC1S2/ECSIT/MT-ND6/AFG3L2/MICOS13/LIPA/MIGA2/SHARPIN/UQCC1/TOMM40/CLU/NDUFAF3/RHOT2/SDHAF4/BMF/MT-ND2/POLDIP2/MT-ND1/BCL2L1/DNM1L/TIMMDC1/PET117/MYO19/COX20/LMNA/HD…
GOBP_RELEASE_OF_CYTOCHROME_C_FROM_MITOCHONDRIA	GOBP_RELEASE_OF_CYTOCHROME_C_FROM_MITOCHONDRIA	44	0.761496	2.19187	6.05069e-07	0.000140768	0.000128582	638	tags=32%, list=5%, signal=30%	TRIAP1/BAX/BBC3/SOD2/PRELID1/BID/PMAIP1/IFI6/BCL2L11/PPIF/BCL2/BIK/BCL2A1/PLAUR
GOBP_SIGNAL_TRANSDUCTION_IN_RESPONSE_TO_DNA_DAMAGE	GOBP_SIGNAL_TRANSDUCTION_IN_RESPONSE_TO_DNA_DAMAGE	146	0.571045	2.02763	6.69841e-07	0.000147179	0.000134438	440	tags=11%, list=4%, signal=11%	RPS27L/CDKN1A/TRIAP1/XPC/MDM2/GADD45A/SESN2/PPM1D/BID/PYHIN1/PMAIP1/PLK3/TAOK2/BCL3/NBN/BLM
GOBP_POSITIVE_REGULATION_OF_PROGRAMMED_CELL_DEATH	GOBP_POSITIVE_REGULATION_OF_PROGRAMMED_CELL_DEATH	379	0.433332	1.715	7.66604e-07	0.000159575	0.000145761	851	tags=14%, list=7%, signal=13%	CDKN1A/BAX/BBC3/TNFRSF10B/TIGAR/G0S2/GADD45A/EI24/ATF3/FAS/PHLDA3/CD40/SOD2/CCL3/PRELID1/TP53INP1/BID/SQSTM1/PMAIP1/ZC3H12A/MAP3K11/LTA/LCN2/FCAR/HTRA2/BCL2L11/EIF5A/ADAM8/NOTCH1/CREB1/LTB/HCAR2/LRRK2/ATG7/GADD45B/PLAGL2/ID3/FBXW7/HSF1/PEA15/BCL2/CYLD/TRAF2/BCL2A1/TNFRSF10A/PDCD1/TEX261/TFPT/SCRIB/NOD1/TGFB1/C1QBP
GOBP_REGULATION_OF_APOPTOTIC_SIGNALING_PATHWAY	GOBP_REGULATION_OF_APOPTOTIC_SIGNALING_PATHWAY	276	0.467678	1.80299	1.27226e-06	0.000251589	0.00022981	638	tags=13%, list=5%, signal=13%	TRIAP1/BAX/BBC3/MDM2/G0S2/PYCR1/EI24/ATF3/FAS/SOD2/PRELID1/BID/PMAIP1/IL1B/LTA/IFI6/HTRA2/BCL2L11/EIF5A/TRAP1/ICAM1/LTB/SGMS1/LRRK2/PPIF/PLAGL2/IKBKG/FBXW7/HSF1/GRINA/PEA15/BCL2/CYLD/RRM2B/TRAF2/PLAUR
GOBP_DNA_DAMAGE_RESPONSE_SIGNAL_TRANSDUCTION_BY_P53_CLASS_MEDIATOR	GOBP_DNA_DAMAGE_RESPONSE_SIGNAL_TRANSDUCTION_BY_P53_CLASS_MEDIATOR	57	0.705834	2.15664	1.98932e-06	0.000357626	0.000326668	326	tags=19%, list=3%, signal=19%	RPS27L/CDKN1A/TRIAP1/MDM2/SESN2/PPM1D/PYHIN1/PMAIP1/PLK3/BCL3/NBN
GOBP_MITOTIC_G1_S_TRANSITION_CHECKPOINT_SIGNALING	GOBP_MITOTIC_G1_S_TRANSITION_CHECKPOINT_SIGNALING	15	0.914595	2.13814	1.97938e-06	0.000357626	0.000326668	144	tags=27%, list=1%, signal=26%	RPS27L/CDKN1A/TRIAP1/PLK3
GOBP_INTRINSIC_APOPTOTIC_SIGNALING_PATHWAY_IN_RESPONSE_TO_DNA_DAMAGE_BY_P53_CLASS_MEDIATOR	GOBP_INTRINSIC_APOPTOTIC_SIGNALING_PATHWAY_IN_RESPONSE_TO_DNA_DAMAGE_BY_P53_CLASS_MEDIATOR	42	0.762239	2.17928	2.27727e-06	0.000391591	0.000357693	195	tags=17%, list=2%, signal=16%	RPS27L/CDKN1A/AEN/TRIAP1/BBC3/PHLDA3/BCL3
GOBP_THYMOCYTE_APOPTOTIC_PROCESS	GOBP_THYMOCYTE_APOPTOTIC_PROCESS	15	0.908704	2.12436	3.31126e-06	0.000485038	0.000443051	247	tags=40%, list=2%, signal=39%	BAX/BBC3/ADA/JAK3/BCL2L11/ADAM8
GOBP_ANTIGEN_PROCESSING_AND_PRESENTATION_OF_PEPTIDE_OR_POLYSACCHARIDE_ANTIGEN_VIA_MHC_CLASS_II	GOBP_ANTIGEN_PROCESSING_AND_PRESENTATION_OF_PEPTIDE_OR_POLYSACCHARIDE_ANTIGEN_VIA_MHC_CLASS_II	32	-0.778793	-2.07973	3.11592e-06	0.000485038	0.000443051	574	tags=50%, list=5%, signal=48%	CTSL/HLA-DQA1/IFI30/FCER1G/HLA-DRB1/HLA-DQB1/HLA-DRA/CD74/CTSS/HLA-DMA/HLA-DRB5/HLA-DPA1/FCGR2B/MARCHF1/HLA-DMB/HLA-DPB1
GOBP_APOPTOTIC_MITOCHONDRIAL_CHANGES	GOBP_APOPTOTIC_MITOCHONDRIAL_CHANGES	86	0.625388	2.06613	3.25016e-06	0.000485038	0.000443051	644	tags=20%, list=5%, signal=19%	TRIAP1/BAX/BBC3/SOD2/PRELID1/BID/PIM2/PMAIP1/IFI6/BCL2L11/LRRK2/PPIF/BCL2/BIK/BCL2A1/PLAUR/BLOC1S2
GOBP_RESPONSE_TO_IONIZING_RADIATION	GOBP_RESPONSE_TO_IONIZING_RADIATION	110	0.58622	2.0019	3.04963e-06	0.000485038	0.000443051	636	tags=14%, list=5%, signal=13%	CDKN1A/AEN/BAX/BBC3/MDM2/TIGAR/GADD45A/SOD2/LCN2/HRAS/BLM/HSF1/BCL2/ERCC8/RRM1
GOBP_ANTIGEN_PROCESSING_AND_PRESENTATION_OF_EXOGENOUS_ANTIGEN	GOBP_ANTIGEN_PROCESSING_AND_PRESENTATION_OF_EXOGENOUS_ANTIGEN	43	-0.726325	-2.07624	3.47857e-06	0.000491348	0.000448814	1323	tags=49%, list=11%, signal=44%	LNPEP/CTSL/HLA-DQA1/FCGR1A/IFI30/FCER1G/HLA-DRB1/CLEC4A/HLA-DQB1/HLA-DRA/CD74/CTSS/HLA-DMA/CD1D/HLA-DRB5/HLA-DPA1/FCGR2B/CD1C/HLA-DMB/HLA-DPB1/MPEG1
GOBP_RESPONSE_TO_AMINO_ACID_STARVATION	GOBP_RESPONSE_TO_AMINO_ACID_STARVATION	52	0.693217	2.10141	4.81222e-06	0.000656288	0.000599475	343	tags=15%, list=3%, signal=15%	CDKN1A/SESN1/ATF3/FAS/SESN2/MAP1LC3A/CASTOR1/GCN1
GOBP_MITOTIC_DNA_INTEGRITY_CHECKPOINT_SIGNALING	GOBP_MITOTIC_DNA_INTEGRITY_CHECKPOINT_SIGNALING	54	0.695746	2.11439	5.04904e-06	0.000665632	0.000608011	440	tags=13%, list=4%, signal=13%	RPS27L/CDKN1A/TRIAP1/XPC/TAOK2/NBN/BLM
GOBP_ANTIGEN_PROCESSING_AND_PRESENTATION_OF_EXOGENOUS_PEPTIDE_ANTIGEN	GOBP_ANTIGEN_PROCESSING_AND_PRESENTATION_OF_EXOGENOUS_PEPTIDE_ANTIGEN	37	-0.748895	-2.04623	5.78972e-06	0.000738656	0.000674713	1323	tags=51%, list=11%, signal=46%	LNPEP/CTSL/HLA-DQA1/FCGR1A/IFI30/FCER1G/HLA-DRB1/CLEC4A/HLA-DQB1/HLA-DRA/CD74/CTSS/HLA-DMA/HLA-DRB5/HLA-DPA1/FCGR2B/HLA-DMB/HLA-DPB1/MPEG1
GOBP_REGULATION_OF_RELEASE_OF_CYTOCHROME_C_FROM_MITOCHONDRIA	GOBP_REGULATION_OF_RELEASE_OF_CYTOCHROME_C_FROM_MITOCHONDRIA	35	0.771206	2.13675	1.01397e-05	0.00125321	0.00114472	638	tags=31%, list=5%, signal=30%	TRIAP1/BAX/BBC3/PRELID1/BID/PMAIP1/IFI6/BCL2L11/PPIF/BIK/PLAUR
GOBP_CELLULAR_RESPONSE_TO_STARVATION	GOBP_CELLULAR_RESPONSE_TO_STARVATION	146	0.532735	1.8916	1.20147e-05	0.00143995	0.0013153	760	tags=16%, list=6%, signal=15%	CDKN1A/FBXO22/SESN1/ATF3/FAS/SESN2/MAP1LC3B2/PPM1D/MAP1LC3A/PMAIP1/ZC3H12A/CASTOR1/LRRK2/ATG7/GCN1/MAP1LC3B/TSC2/PPARA/BCL2/DSC2/RIPOR1/SLC7A5/SZT2
GOBP_ANTIGEN_PROCESSING_AND_PRESENTATION_OF_EXOGENOUS_PEPTIDE_ANTIGEN_VIA_MHC_CLASS_II	GOBP_ANTIGEN_PROCESSING_AND_PRESENTATION_OF_EXOGENOUS_PEPTIDE_ANTIGEN_VIA_MHC_CLASS_II	27	-0.7914	-2.06327	1.62806e-05	0.00189381	0.00172987	574	tags=59%, list=5%, signal=57%	PIKFYVE/CTSL/HLA-DQA1/IFI30/FCER1G/HLA-DRB1/HLA-DQB1/HLA-DRA/CD74/CTSS/HLA-DMA/HLA-DRB5/HLA-DPA1/FCGR2B/HLA-DMB/HLA-DPB1
GOBP_REGULATION_OF_MITOTIC_CELL_CYCLE	GOBP_REGULATION_OF_MITOTIC_CELL_CYCLE	336	0.419091	1.64115	1.69867e-05	0.0019195	0.00175334	1607	tags=18%, list=14%, signal=16%	RPS27L/CDKN1A/TRIAP1/XPC/MDM2/BID/PIM2/PLK3/IL1B/TAOK2/BTG3/MAD1L1/PIM3/TAL1/NBN/ANAPC7/BLM/SMARCC1/HSF1/FBXW5/GFI1B/BCL2/CYLD/GPR132/RRM2B/RRM1/HNRNPU/CDK9/SH2B1/SCRIB/TGFB1/PTEN/BCL7C/AURKAIP1/VPS4A/NUP62/CHFR/LGMN/NAE1/BCL7A/PPP1R10/CCDC57/GTPBP4/RBL2/ARID1B/POLDIP2/STAT5A/PIN1/SPHK1/MAEA/CUL4A/RCC1/RAD50/MEPCE/ZNF268/CDC14A/RAD17/TRIM35/PIM1
GOBP_NEGATIVE_REGULATION_OF_INTRINSIC_APOPTOTIC_SIGNALING_PATHWAY	GOBP_NEGATIVE_REGULATION_OF_INTRINSIC_APOPTOTIC_SIGNALING_PATHWAY	80	0.612834	2.00843	2.32931e-05	0.0025087	0.00229154	1352	tags=24%, list=11%, signal=21%	TRIAP1/MDM2/PYCR1/SOD2/BID/HTRA2/TRAP1/LRRK2/PPIF/IKBKG/GRINA/BCL2/RRM2B/PLAUR/SNAI1/CLU/XBP1/BCL2L1/TAF9B
GOBP_POSITIVE_REGULATION_OF_APOPTOTIC_SIGNALING_PATHWAY	GOBP_POSITIVE_REGULATION_OF_APOPTOTIC_SIGNALING_PATHWAY	112	0.547741	1.87791	2.34696e-05	0.0025087	0.00229154	579	tags=17%, list=5%, signal=16%	BAX/BBC3/G0S2/EI24/ATF3/FAS/BID/PMAIP1/LTA/HTRA2/BCL2L11/EIF5A/LTB/PLAGL2/FBXW7/HSF1/PEA15/CYLD/TRAF2
GOBP_PEPTIDE_ANTIGEN_ASSEMBLY_WITH_MHC_CLASS_II_PROTEIN_COMPLEX	GOBP_PEPTIDE_ANTIGEN_ASSEMBLY_WITH_MHC_CLASS_II_PROTEIN_COMPLEX	14	-0.874045	-1.92817	2.48354e-05	0.00258484	0.00236108	428	tags=64%, list=4%, signal=62%	HLA-DQA1/HLA-DRB1/HLA-DQB1/HLA-DRA/HLA-DMA/HLA-DRB5/HLA-DPA1/HLA-DMB/HLA-DPB1
GOBP_POSITIVE_REGULATION_OF_ESTABLISHMENT_OF_PROTEIN_LOCALIZATION	GOBP_POSITIVE_REGULATION_OF_ESTABLISHMENT_OF_PROTEIN_LOCALIZATION	220	0.461616	1.72252	3.45764e-05	0.0035064	0.00320287	611	tags=12%, list=5%, signal=11%	PHPT1/BBC3/MDM2/TMEM30A/GHRL/UBE2J2/ZC3H12A/FFAR2/PLK3/IL1B/HTRA2/PARD6A/ZPR1/ADAM8/KCNN4/HRAS/HCAR2/APBB3/NADK/SIRT3/MYO1C/RAB29/FBXW7/TM7SF3/STOM/RIPOR1
GOBP_RESPONSE_TO_STARVATION	GOBP_RESPONSE_TO_STARVATION	170	0.488668	1.77899	3.75873e-05	0.00371645	0.00339473	760	tags=14%, list=6%, signal=13%	CDKN1A/FBXO22/SESN1/ATF3/FAS/SESN2/MAP1LC3B2/PPM1D/MAP1LC3A/PMAIP1/ZC3H12A/CASTOR1/LRRK2/ATG7/GCN1/MAP1LC3B/TSC2/PPARA/BCL2/DSC2/RIPOR1/SLC7A5/SZT2
GOBP_MITOTIC_CELL_CYCLE_CHECKPOINT_SIGNALING	GOBP_MITOTIC_CELL_CYCLE_CHECKPOINT_SIGNALING	90	0.573741	1.9042	4.03693e-05	0.00380144	0.00347237	440	tags=10%, list=4%, signal=10%	RPS27L/CDKN1A/TRIAP1/XPC/PLK3/TAOK2/MAD1L1/NBN/BLM
GOBP_REGULATION_OF_CELLULAR_RESPONSE_TO_STRESS	GOBP_REGULATION_OF_CELLULAR_RESPONSE_TO_STRESS	415	0.385229	1.54198	3.97699e-05	0.00380144	0.00347237	1523	tags=16%, list=13%, signal=15%	PCNA/TRIAP1/BAX/BBC3/POLH/MDM2/TIGAR/IER5/FAS/BID/PYHIN1/PMAIP1/TAOK2/BCL2L11/ALOX5/RECQL5/PRMT1/MAP2K2/NBN/LRRK2/USP14/STAT3/SMARCC1/IKBKG/FBXW7/HSF1/TAF10/GRINA/BCL2/ERCC8/CDK9/MAPKAP1/TMEM259/TFPT/PARP3/NOD1/BCL7C/C1QBP/FBXO4/ACTR5/MAPKAPK2/RUVBL2/SNAI1/EPHA4/BCL7A/PPP1R10/CLU/PPP4R3A/ABCA7/XBP1/RIPK2/STK25/ARID1B/BCL2L1/FBH1/TERF2IP/EP400/TAF6/TAF9B/UFL1/MRGBP/HDAC6/CUL4A/RAD50/DHX9/TAF6L/SCA…
GOBP_CELL_CYCLE_PHASE_TRANSITION	GOBP_CELL_CYCLE_PHASE_TRANSITION	364	0.401041	1.57807	5.02073e-05	0.0046179	0.00421815	1547	tags=15%, list=13%, signal=13%	RPS27L/CDKN1A/TRIAP1/XPC/MDM2/CCNG1/PPM1D/BID/PIM2/PLK3/TAOK2/MAP3K11/CCNQ/MAD1L1/NBN/ANAPC7/BLM/CALM3/SMARCC1/FBXW7/TAF10/GFI1B/BCL2/GPR132/RRM2B/RRM1/PAF1/CDK16/TGFB1/PTEN/BCL7C/TAF1/VPS4A/DNM2/CHFR/FBXO4/NAE1/BCL7A/PPP1R10/PARP9/CCDC57/GTPBP4/RBL2/ARID1B/USP37/UFL1/CUL4A/UBE2S/RCC1/RAD50/MEPCE/CDC14A/POLE/RAD17
GOBP_EXTRINSIC_APOPTOTIC_SIGNALING_PATHWAY	GOBP_EXTRINSIC_APOPTOTIC_SIGNALING_PATHWAY	168	0.493328	1.79461	5.30523e-05	0.00476868	0.00435588	1041	tags=18%, list=9%, signal=17%	CD70/BAX/TNFRSF10B/G0S2/ATF3/FAS/BID/PMAIP1/IL1B/LTA/LCN2/IFI6/HTRA2/BCL2L11/ICAM1/LTB/GRINA/PEA15/BCL2/CYLD/TRAF2/BCL2A1/TNFRSF10A/BLOC1S2/PF4/TRAF1/TGFB1/IL6R/RBCK1/FAF1/RELA
GOBP_CELL_CYCLE_G1_S_PHASE_TRANSITION	GOBP_CELL_CYCLE_G1_S_PHASE_TRANSITION	167	0.49594	1.80664	6.26408e-05	0.00546217	0.00498933	866	tags=12%, list=7%, signal=11%	RPS27L/CDKN1A/TRIAP1/MDM2/CCNG1/BID/PIM2/PLK3/MAP3K11/SMARCC1/FBXW7/TAF10/GFI1B/BCL2/GPR132/RRM1/PAF1/PTEN/BCL7C/TAF1
GOBP_CANONICAL_NF_KAPPAB_SIGNAL_TRANSDUCTION	GOBP_CANONICAL_NF_KAPPAB_SIGNAL_TRANSDUCTION	260	0.431041	1.64201	6.35297e-05	0.00546217	0.00498933	1387	tags=23%, list=12%, signal=20%	TNFRSF10B/TRIM22/NFKB2/TNIP1/CD40/RELB/CCR7/SQSTM1/PIM2/ZC3H12A/ANXA4/IL1B/TRAF4/BIRC3/LTA/NFKB1/ALPK1/NFKBIA/BCL3/SLC20A1/ADAM8/LTB/CLEC4D/STAT3/IKBKG/CYLD/TRIM38/TRAF2/NFKBIB/NFAT5/IRF3/TRAF3/IRAK2/TRAF1/NOD1/TGFB1/NUP62/RBCK1/SHARPIN/LTF/TNIP2/BIRC2/FAF1/RELA/TANK/MIER1/SIRPA/RIPK2/DHX36/RNF31/TAB2/TIFA/TERF2IP/DDX21/SPI1/IFT80/UFL1/IKBKE/BTRC
GOBP_REGULATION_OF_MITOCHONDRION_ORGANIZATION	GOBP_REGULATION_OF_MITOCHONDRION_ORGANIZATION	92	0.572609	1.91012	7.05643e-05	0.00593791	0.00542389	1515	tags=25%, list=13%, signal=22%	TRIAP1/BAX/BBC3/PRELID1/BID/SQSTM1/PMAIP1/IFI6/BCL2L11/LRRK2/PPIF/DDHD2/BIK/PLAUR/CLU/BMF/BCL2L1/DNM1L/MYO19/LMNA/HDAC6/CHCHD10/SLC25A4
GOBP_DNA_INTEGRITY_CHECKPOINT_SIGNALING	GOBP_DNA_INTEGRITY_CHECKPOINT_SIGNALING	89	0.570894	1.89429	7.48643e-05	0.00616851	0.00563453	440	tags=8%, list=4%, signal=8%	RPS27L/CDKN1A/TRIAP1/XPC/TAOK2/NBN/BLM
GOBP_NEGATIVE_REGULATION_OF_MITOTIC_CELL_CYCLE	GOBP_NEGATIVE_REGULATION_OF_MITOTIC_CELL_CYCLE	152	0.487029	1.7442	8.14134e-05	0.00657122	0.00600238	1139	tags=14%, list=10%, signal=13%	RPS27L/CDKN1A/TRIAP1/XPC/PLK3/TAOK2/BTG3/MAD1L1/NBN/BLM/GFI1B/BCL2/GPR132/SCRIB/PTEN/AURKAIP1/VPS4A/CHFR/NAE1/PPP1R10/GTPBP4/RBL2
GOBP_REACTIVE_OXYGEN_SPECIES_METABOLIC_PROCESS	GOBP_REACTIVE_OXYGEN_SPECIES_METABOLIC_PROCESS	156	0.488874	1.75632	9.06882e-05	0.00717343	0.00655246	548	tags=15%, list=5%, signal=14%	CDKN1A/TIGAR/GADD45A/SESN1/FAS/SESN2/SOD2/GLS2/PMAIP1/NCF1/ZC3H12A/NCF1B/NCF1C/LCN2/IFI6/ALOX5/TRAP1/LRRK2/SIRT3/DCXR/STAT3/PPARA/BCL2
GOBP_RESPONSE_TO_UV_C	GOBP_RESPONSE_TO_UV_C	12	0.881986	1.96893	0.000105031	0.00814503	0.00743995	874	tags=50%, list=7%, signal=46%	POLH/MDM2/EI24/BCL3/HMGN1/ST20
GOBP_REGULATION_OF_TRANSFERASE_ACTIVITY	GOBP_REGULATION_OF_TRANSFERASE_ACTIVITY	221	0.436265	1.62515	0.000112838	0.00826434	0.00754893	1403	tags=16%, list=12%, signal=15%	CDKN1A/PCNA/CCNG1/TNFRSF10B/TIGAR/GADD45A/TRAF4/MAP3K11/SOCS4/SERTAD1/CHMP6/MAP2K2/CHTF8/CHI3L1/TRIB1/CDC37/BLM/TRAF2/TNFRSF10A/HNRNPU/RFC2/RFC4/RAP2B/FGR/CAMKK2/ERRFI1/LTF/MMD/RBL2/PIK3R5/ZFYVE28/TAB2/SKP1/BTRC/ARRDC3/UBE2S
GOBP_MITOTIC_CELL_CYCLE_PHASE_TRANSITION	GOBP_MITOTIC_CELL_CYCLE_PHASE_TRANSITION	298	0.420654	1.62061	0.000110111	0.00826434	0.00754893	1547	tags=15%, list=13%, signal=13%	RPS27L/CDKN1A/TRIAP1/XPC/MDM2/CCNG1/PPM1D/BID/PIM2/PLK3/TAOK2/MAD1L1/NBN/ANAPC7/BLM/CALM3/SMARCC1/TAF10/GFI1B/BCL2/GPR132/RRM2B/RRM1/TGFB1/PTEN/BCL7C/VPS4A/DNM2/CHFR/NAE1/BCL7A/CCDC57/GTPBP4/RBL2/ARID1B/USP37/CUL4A/UBE2S/RCC1/RAD50/MEPCE/CDC14A/POLE/RAD17
GOBP_POSITIVE_REGULATION_OF_PROTEIN_LOCALIZATION	GOBP_POSITIVE_REGULATION_OF_PROTEIN_LOCALIZATION	333	0.400232	1.5607	0.0001115	0.00826434	0.00754893	652	tags=10%, list=5%, signal=10%	PHPT1/BBC3/MDM2/TMEM30A/TNFAIP6/SESN2/GHRL/UBE2J2/SQSTM1/PYHIN1/ZC3H12A/FFAR2/PLK3/IL1B/HTRA2/PARD6A/ZPR1/ADAM8/KCNN4/HRAS/HCAR2/APBB3/NADK/SIRT3/MYO1C/LIMK2/RAB29/FBXW7/TYK2/TM7SF3/CYLD/STOM/RIPOR1/CDK9
GOBP_REGULATION_OF_IRE1_MEDIATED_UNFOLDED_PROTEIN_RESPONSE	GOBP_REGULATION_OF_IRE1_MEDIATED_UNFOLDED_PROTEIN_RESPONSE	14	0.873282	2.01954	0.000117662	0.00830988	0.00759053	213	tags=21%, list=2%, signal=21%	BAX/BBC3/BCL2L11
GOBP_NEGATIVE_REGULATION_OF_APOPTOTIC_SIGNALING_PATHWAY	GOBP_NEGATIVE_REGULATION_OF_APOPTOTIC_SIGNALING_PATHWAY	159	0.488673	1.75941	0.000117231	0.00830988	0.00759053	737	tags=13%, list=6%, signal=13%	TRIAP1/BAX/MDM2/PYCR1/SOD2/PRELID1/BID/IL1B/IFI6/HTRA2/TRAP1/ICAM1/LRRK2/PPIF/IKBKG/GRINA/PEA15/BCL2/RRM2B/PLAUR/PF4
GOBP_T_CELL_APOPTOTIC_PROCESS	GOBP_T_CELL_APOPTOTIC_PROCESS	48	0.666982	1.96059	0.000131842	0.0088379	0.00807284	633	tags=23%, list=5%, signal=22%	BAX/BBC3/ADA/FAS/PRELID1/JAK3/BCL3/BCL2L11/ADAM8/BCL2/PDCD1
GOBP_DNA_BIOSYNTHETIC_PROCESS	GOBP_DNA_BIOSYNTHETIC_PROCESS	122	0.521569	1.81154	0.000129597	0.0088379	0.00807284	1643	tags=25%, list=14%, signal=22%	CDKN1A/PCNA/POLH/CHTF8/FAAP20/LIG1/POLM/REV3L/RRM2B/RPA1/RRM1/HNRNPU/POLD1/PARP3/RFC2/SH2B1/RFC4/GAR1/FBXO4/PRKD2/POLDIP2/POLD2/TERF2IP/NAT10/SPHK1/PARN/RAD50/POLE/NOP10/POLD3/POLG2
GOBP_REGULATION_OF_PHOSPHORYLATION	GOBP_REGULATION_OF_PHOSPHORYLATION	291	0.413096	1.58903	0.000130754	0.0088379	0.00807284	1276	tags=16%, list=11%, signal=14%	CDKN1A/CCNG1/TNFRSF10B/TIGAR/GADD45A/SESN2/TNFRSF18/ZC3H12A/TRAF4/MAP3K11/SOCS4/SERTAD1/CHMP6/NIBAN1/MAP2K2/CHI3L1/TRIB1/CDC37/BLM/OSM/PLXNB2/FAXDC2/TRAF2/TNFRSF10A/PLAUR/HNRNPU/ARL2BP/RAP2B/TGFB1/PTEN/FGR/CAMKK2/ERRFI1/LTF/MMD/PARP9/RBL2/XBP1/PIK3R5/TNK2/RIPK2/ZFYVE28/TAB2/FBH1/PIN1/TERF2IP
GOBP_DNA_REPLICATION	GOBP_DNA_REPLICATION	191	0.461069	1.7059	0.00014121	0.00930811	0.00850235	1643	tags=21%, list=14%, signal=19%	CDKN1A/PCNA/POLH/ZPR1/RECQL5/CHTF8/NBN/LIG1/BLM/REV3L/ID3/RRM2B/RPA1/GINS4/RRM1/CDK9/POLD1/TFPT/RFC2/BRPF3/RFC4/BOD1L1/CENPS/ACTR5/RUVBL2/FAF1/EHMT2/GTPBP4/POLD2/FBH1/USP37/BAZ1A/RAD50/MGME1/DHX9/POLE/RAD17/EXD2/CIZ1/POLD3/POLG2
GOBP_DNA_REPAIR	GOBP_DNA_REPAIR	489	0.364744	1.47247	0.000150417	0.00975244	0.00890821	1710	tags=17%, list=14%, signal=15%	DDB2/PCNA/XPC/POLH/TIGAR/ASCC3/GADD45A/USP45/RECQL5/PRMT1/CSNK1E/NBN/DCLRE1A/FAAP20/LIG1/RNASEH2C/POLM/BLM/REV3L/MPG/SMARCC1/FBXW7/HSF1/TAF10/RAD51D/RRM2B/RPA1/GINS4/ERCC8/RRM1/CDK9/SMUG1/POLD1/MLH3/TFPT/PARP3/RFC2/KDM2A/SMC6/RFC4/BOD1L1/BCL7C/HMGN1/C1QBP/CENPS/FAAP24/ACTR5/RUVBL2/XAB2/REXO4/BCL7A/CETN2/PARP9/PPP4R3A/XPA/ARID1B/MUTYH/POLDIP2/TDP1/POLD2/FBH1/NEIL2/TERF2IP/EP400/TAF6/SWI5/UFL1/MRGB…
GOBP_NON_CANONICAL_NF_KAPPAB_SIGNAL_TRANSDUCTION	GOBP_NON_CANONICAL_NF_KAPPAB_SIGNAL_TRANSDUCTION	95	0.555814	1.85146	0.00016952	0.0108137	0.00987762	1387	tags=27%, list=12%, signal=24%	TNFRSF10B/NFKB2/RELB/ZC3H12A/IL1B/BIRC3/NFKB1/NFKBIA/BCL3/CHI3L1/ADGRG3/CYLD/TRAF2/TNFRSF10A/NOD1/NMI/RBCK1/BIRC2/RELA/AGO3/TAB2/TERF2IP/SPI1/SPHK1/MKRN2/BTRC
GOBP_RESPONSE_TO_L_LEUCINE	GOBP_RESPONSE_TO_L_LEUCINE	13	0.85008	1.91916	0.000176124	0.0109234	0.00997783	62	tags=15%, list=1%, signal=15%	SESN1/SESN2
GOBP_POSITIVE_REGULATION_OF_CATABOLIC_PROCESS	GOBP_POSITIVE_REGULATION_OF_CATABOLIC_PROCESS	418	0.369556	1.47668	0.000176763	0.0109234	0.00997783	1606	tags=16%, list=14%, signal=14%	BAX/FBXO22/MDM2/DCP1B/TRIM22/SESN1/SESN2/TP53INP1/SQSTM1/PYHIN1/PIM2/ZC3H12A/PLK3/IL1B/NT5C3B/SOCS4/FXR2/ADAM8/PLEKHF1/CSNK1E/LRRK2/ATG7/TRIB1/CDC37/TSC2/TOB1/PPARA/IKBKG/FBXW7/HSF1/KEAP1/HNRNPU/TMEM259/CDK16/NOD1/PTEN/TAF1/CHFR/CAMKK2/FAF1/CLU/AGO3/GTPBP1/XBP1/ZC3H18/RIPK2/DHX36/DIS3/RNF31/SEC22B/DNAJB2/UFL1/PARN/HDAC6/DIS3L2/CUL4A/NEAT1/NRDC/CBFA2T3/DVL1/DHX9/ZNF268/SLC25A4/ABCD2/BAG6/ATG2A/MLS…
GOBP_CELL_CYCLE_CHECKPOINT_SIGNALING	GOBP_CELL_CYCLE_CHECKPOINT_SIGNALING	125	0.498568	1.73745	0.00022725	0.0138273	0.0126303	1052	tags=12%, list=9%, signal=11%	RPS27L/CDKN1A/TRIAP1/XPC/PLK3/TAOK2/MAD1L1/NBN/BLM/VPS4A/CHFR/FBXO4/NAE1/PPP1R10/PARP9
GOBP_REGULATION_OF_THYMOCYTE_APOPTOTIC_PROCESS	GOBP_REGULATION_OF_THYMOCYTE_APOPTOTIC_PROCESS	10	0.897972	1.93442	0.000249216	0.0147112	0.0134377	247	tags=40%, list=2%, signal=39%	BBC3/ADA/JAK3/ADAM8
GOBP_NEGATIVE_REGULATION_OF_CELL_CYCLE_G1_S_PHASE_TRANSITION	GOBP_NEGATIVE_REGULATION_OF_CELL_CYCLE_G1_S_PHASE_TRANSITION	47	0.656524	1.91774	0.000246681	0.0147112	0.0134377	548	tags=13%, list=5%, signal=12%	RPS27L/CDKN1A/TRIAP1/PLK3/GFI1B/BCL2
GOBP_REGULATION_OF_ESTABLISHMENT_OF_PROTEIN_LOCALIZATION	GOBP_REGULATION_OF_ESTABLISHMENT_OF_PROTEIN_LOCALIZATION	347	0.382243	1.50989	0.000259921	0.0151175	0.0138088	850	tags=11%, list=7%, signal=10%	PHPT1/BBC3/MDM2/TMEM30A/EI24/GHRL/UBE2J2/ZC3H12A/FFAR2/PLK3/IL1B/NFKBIA/HTRA2/PARD6A/ZPR1/ALOX5/ADAM8/KCNN4/PIM3/GRIPAP1/HRAS/HCAR2/APBB3/LRRK2/NADK/SIRT3/MYO1C/RAB29/FBXW7/TM7SF3/STOM/RIPOR1/RHBDF2/PKIG/NDEL1/CDK16/TGFB1/GDI1
GOBP_RESPONSE_TO_GAMMA_RADIATION	GOBP_RESPONSE_TO_GAMMA_RADIATION	42	0.684654	1.95746	0.000269677	0.0154576	0.0141195	548	tags=19%, list=5%, signal=18%	CDKN1A/BAX/MDM2/TIGAR/SOD2/HRAS/HSF1/BCL2
GOBP_FIBROBLAST_ACTIVATION	GOBP_FIBROBLAST_ACTIVATION	11	0.866076	1.88751	0.000319548	0.0178461	0.0163012	264	tags=27%, list=2%, signal=27%	MDM2/ACTA2/RPS6KA1
GOBP_REGULATION_OF_KINASE_ACTIVITY	GOBP_REGULATION_OF_KINASE_ACTIVITY	183	0.452458	1.66024	0.000320373	0.0178461	0.0163012	1216	tags=15%, list=10%, signal=14%	CDKN1A/CCNG1/TNFRSF10B/TIGAR/GADD45A/TRAF4/MAP3K11/SOCS4/SERTAD1/CHMP6/MAP2K2/CHI3L1/TRIB1/CDC37/BLM/TRAF2/TNFRSF10A/HNRNPU/RAP2B/FGR/CAMKK2/ERRFI1/LTF/MMD/RBL2/PIK3R5/ZFYVE28/TAB2
GOBP_POSITIVE_REGULATION_OF_INTRINSIC_APOPTOTIC_SIGNALING_PATHWAY	GOBP_POSITIVE_REGULATION_OF_INTRINSIC_APOPTOTIC_SIGNALING_PATHWAY	52	0.615413	1.86556	0.000348168	0.0191251	0.0174695	514	tags=17%, list=4%, signal=17%	BAX/BBC3/EI24/BID/PMAIP1/BCL2L11/EIF5A/PLAGL2/FBXW7
GOBP_REGULATION_OF_CELL_CYCLE_PHASE_TRANSITION	GOBP_REGULATION_OF_CELL_CYCLE_PHASE_TRANSITION	291	0.40085	1.54193	0.000364628	0.0195008	0.0178127	1139	tags=12%, list=10%, signal=11%	RPS27L/CDKN1A/TRIAP1/XPC/MDM2/BID/PLK3/TAOK2/CCNQ/MAD1L1/NBN/ANAPC7/BLM/SMARCC1/FBXW7/GFI1B/BCL2/GPR132/RRM2B/RRM1/PAF1/CDK16/TGFB1/PTEN/BCL7C/TAF1/VPS4A/CHFR/FBXO4/NAE1/BCL7A/PPP1R10/PARP9/GTPBP4/RBL2
GOBP_ADAPTIVE_IMMUNE_RESPONSE_BASED_ON_SOMATIC_RECOMBINATION_OF_IMMUNE_RECEPTORS_BUILT_FROM_IMMUNOGLOBULIN_SUPERFAMILY_DOMAINS	GOBP_ADAPTIVE_IMMUNE_RESPONSE_BASED_ON_SOMATIC_RECOMBINATION_OF_IMMUNE_RECEPTORS_BUILT_FROM_IMMUNOGLOBULIN_SUPERFAMILY_DOMAINS	258	0.403269	1.53203	0.000364869	0.0195008	0.0178127	851	tags=16%, list=7%, signal=15%	EBI3/CD70/NFKB2/TNFSF4/ADA/FCER2/CD40/RELB/IRF4/ZC3H12A/HLA-C/JAK3/IL1B/LTA/BCL3/IGLC2/NOTCH1/CSF2RB/ICAM1/HRAS/NBN/HLA-B/IL4R/STAT3/RFTN1/TYK2/IGLC3/GZMM/TRAF2/PDCD1/TAP2/NFKBID/MR1/IGLC1/PARP3/BATF/ARID5A/TGFB1/IL6R/C1QBP
GOBP_REGULATION_OF_CELL_CYCLE_G1_S_PHASE_TRANSITION	GOBP_REGULATION_OF_CELL_CYCLE_G1_S_PHASE_TRANSITION	122	0.501849	1.74304	0.000376371	0.0196844	0.0179804	866	tags=12%, list=7%, signal=12%	RPS27L/CDKN1A/TRIAP1/MDM2/BID/PLK3/SMARCC1/FBXW7/GFI1B/BCL2/RRM1/PAF1/PTEN/BCL7C/TAF1
GOBP_REGULATION_OF_MITOTIC_CELL_CYCLE_PHASE_TRANSITION	GOBP_REGULATION_OF_MITOTIC_CELL_CYCLE_PHASE_TRANSITION	228	0.428497	1.5995	0.000378258	0.0196844	0.0179804	993	tags=11%, list=8%, signal=10%	RPS27L/CDKN1A/TRIAP1/XPC/MDM2/BID/PLK3/TAOK2/MAD1L1/NBN/ANAPC7/BLM/SMARCC1/GFI1B/BCL2/GPR132/RRM2B/RRM1/TGFB1/PTEN/BCL7C/VPS4A/CHFR/NAE1/BCL7A
GOBP_POSITIVE_REGULATION_OF_RELEASE_OF_CYTOCHROME_C_FROM_MITOCHONDRIA	GOBP_POSITIVE_REGULATION_OF_RELEASE_OF_CYTOCHROME_C_FROM_MITOCHONDRIA	19	0.797009	1.96298	0.000393286	0.0202006	0.0184519	638	tags=37%, list=5%, signal=35%	BAX/BBC3/BID/PMAIP1/BCL2L11/BIK/PLAUR
GOBP_CELLULAR_RESPONSE_TO_OXYGEN_LEVELS	GOBP_CELLULAR_RESPONSE_TO_OXYGEN_LEVELS	113	0.49931	1.71519	0.000458976	0.0228691	0.0208894	548	tags=12%, list=5%, signal=11%	BBC3/MDM2/TIGAR/FAS/DRAM1/MAP1LC3A/PMAIP1/LCN2/ADAM8/NOTCH1/ATG7/STAT3/BCL2
GOBP_NEGATIVE_REGULATION_OF_CELL_CYCLE_PROCESS	GOBP_NEGATIVE_REGULATION_OF_CELL_CYCLE_PROCESS	198	0.435915	1.61604	0.000467978	0.0228691	0.0208894	1139	tags=12%, list=10%, signal=11%	RPS27L/CDKN1A/TRIAP1/XPC/RBM14/PLK3/TAOK2/MAD1L1/NBN/BLM/GFI1B/BCL2/GPR132/PPP2R5B/PTEN/AURKAIP1/VPS4A/CHFR/FBXO4/NAE1/PPP1R10/PARP9/GTPBP4/RBL2
GOBP_GLAND_DEVELOPMENT	GOBP_GLAND_DEVELOPMENT	208	0.430159	1.59934	0.000468367	0.0228691	0.0208894	1266	tags=16%, list=11%, signal=15%	PCNA/BAX/NME1/ADA/SOD2/NFKB1/BCL2L11/RPS6KA1/MAD1L1/NOTCH1/CREB1/MAP2K2/MPST/SMARCC1/FBXW7/TAF10/BCL2/GFER/SLC7A5/MTCO2P12/CEBPB/SCRIB/TGFB1/RBPJ/LIPA/ERRFI1/WDR77/BTBD7/RELA/PPDPF/XBP1/STAT5A/CAPN1/PLXND1
GOBP_REGULATION_OF_PROTEIN_MODIFICATION_PROCESS	GOBP_REGULATION_OF_PROTEIN_MODIFICATION_PROCESS	464	0.357325	1.43641	0.000457892	0.0228691	0.0208894	1434	tags=16%, list=12%, signal=14%	CDKN1A/CCNG1/TNFRSF10B/GADD45A/SESN2/TNIP1/SQSTM1/TNFRSF18/ZC3H12A/N4BP1/TRAF4/MAP3K11/BIRC3/SOCS4/SERTAD1/CHMP6/NIBAN1/MAP2K2/GPS1/CHI3L1/LRRK2/ATG7/TRIB1/CDC37/BLM/RAMP1/OSM/PLXNB2/FAXDC2/FBXW7/TRAF2/TNFRSF10A/PLAUR/ISG15/ARL2BP/RAP2B/TGFB1/PTEN/CENPS/TAF1/NMI/CHFR/FGR/FBXO4/CAMKK2/ERRFI1/LTF/MMD/BIRC2/RELA/PARP9/TANK/ASPSCR1/GTPBP4/XBP1/PIK3R5/TNK2/RIPK2/ZFYVE28/TAB2/CAMLG/FBH1/PIN1/TERF2IP/BE…
GOBP_HUMORAL_IMMUNE_RESPONSE	GOBP_HUMORAL_IMMUNE_RESPONSE	133	0.479751	1.68403	0.00050919	0.0245591	0.0224331	1045	tags=25%, list=9%, signal=23%	EBI3/CD83/FCER2/CCL3L3/CCR7/CCL3/SLPI/PI3/IL1B/CCL4L2/LTA/TREM1/BCL3/ALOX5/H2BC12/PGLYRP1/ADM/NOTCH1/RPS19/H2BC11/CAMP/H2BC7/BCL2/PDCD1/PF4/H2BC4/C1QBP/RBPJ/PPBP/CXCL1/PF4V1/LTF/CLU
GOBP_POSITIVE_REGULATION_OF_LOCOMOTION	GOBP_POSITIVE_REGULATION_OF_LOCOMOTION	333	0.378471	1.47584	0.000527231	0.0251229	0.0229481	1525	tags=17%, list=13%, signal=15%	PHPT1/MDM2/ACTA2/TNFAIP6/CCL3L3/CD40/CCR7/MAP4K4/SOD2/CCL3/TNFRSF18/SEMA7A/ZC3H12A/IL1B/PTP4A1/CCL4L2/LCN2/ADAM8/NOTCH1/ICAM1/MAP2K2/HRAS/TNFRSF14/MYO1C/JAM3/STAT3/ANXA3/BCL2/SPARC/RIPOR1/CARMIL2/TGFB1/IL6R/C1QBP/FGR/DOCK4/LGMN/SNAI1/EPHA4/FERMT3/MYLK/PRKD2/TALAM1/XBP1/STAT5A/SPI1/DNM1L/SPHK1/CTTN/HDAC6/PERP/RRAS/ASCL2/P4HB/NR4A3/ZNF268/CFL1
GOBP_PROTEIN_AUTOUBIQUITINATION	GOBP_PROTEIN_AUTOUBIQUITINATION	58	0.606038	1.86584	0.000542017	0.0252732	0.0230854	866	tags=14%, list=7%, signal=13%	DDB2/MDM2/RNF19B/LRRK2/RNF141/TRAF2/ERCC8/TAF1
GOBP_RESPONSE_TO_VIRUS	GOBP_RESPONSE_TO_VIRUS	329	0.380755	1.4872	0.000543167	0.0252732	0.0230854	1389	tags=17%, list=12%, signal=16%	BAX/APOBEC3H/ACTA2/TRIM22/APOBEC3C/TNFSF4/CD40/PIM2/PMAIP1/ZC3H12A/IL1B/NFKB1/LCN2/IFI6/BCL3/EIF5A/APOBEC3G/ATG7/IKBKG/TYK2/BCL2/IFNGR2/TRIM38/CHMP3/APOBEC3B/ILRUN/NMB/ISG15/IRF3/MX1/AP1S1/TRAF3/IFIH1/TGFB1/C1QBP/CCDC92/NMI/FGR/ZNFX1/RELA/CLU/PARP9/TANK/TMEM120A/HYAL3/DHX36/IL10RB/DDX60/BCL2L1/DDX21/DDX56/DHX16/RIGI/IKBKE/DDX60L/POLR3A/HDAC6
GOBP_POSITIVE_REGULATION_OF_PROTEIN_TRANSPORT	GOBP_POSITIVE_REGULATION_OF_PROTEIN_TRANSPORT	162	0.456469	1.65056	0.000555501	0.0255466	0.0233351	611	tags=12%, list=5%, signal=11%	PHPT1/MDM2/TMEM30A/GHRL/ZC3H12A/FFAR2/PLK3/IL1B/PARD6A/ZPR1/ADAM8/KCNN4/HCAR2/APBB3/NADK/SIRT3/RAB29/TM7SF3/RIPOR1
GOBP_MISMATCH_REPAIR	GOBP_MISMATCH_REPAIR	27	0.709783	1.86331	0.000632138	0.0287368	0.0262492	689	tags=22%, list=6%, signal=21%	PCNA/XPC/LIG1/RNASEH2C/RPA1/MLH3
GOBP_CELLULAR_RESPONSE_TO_L_LEUCINE	GOBP_CELLULAR_RESPONSE_TO_L_LEUCINE	11	0.852943	1.85889	0.00066248	0.029774	0.0271965	62	tags=18%, list=1%, signal=18%	SESN1/SESN2
GOBP_REGULATION_OF_MEMBRANE_PERMEABILITY	GOBP_REGULATION_OF_MEMBRANE_PERMEABILITY	52	0.598815	1.81524	0.000720509	0.0320181	0.0292465	1992	tags=37%, list=17%, signal=31%	BAX/BID/PMAIP1/BCL2L11/LRRK2/PPIF/JAM3/STAT3/BCL2/BLOC1S2/RHOT2/BCL2L1/CHCHD10/SLC25A4/F11R/GSK3A/TMEM14A/THEM4/APOLD1
GOBP_RESPONSE_TO_ENDOPLASMIC_RETICULUM_STRESS	GOBP_RESPONSE_TO_ENDOPLASMIC_RETICULUM_STRESS	226	0.41123	1.52991	0.00073381	0.0322469	0.0294554	826	tags=10%, list=7%, signal=10%	BAX/BBC3/TNFRSF10B/ATF3/SESN2/MARCKS/UBE2J2/PMAIP1/BCL2L11/NIBAN1/ALOX5/LRRK2/USP14/FBXO44/IKBKG/GRINA/BCL2/TRAF2/RNF121/TMEM259/CEBPB/PARP6/NOD1
GOBP_CELLULAR_RESPONSE_TO_LEUCINE_STARVATION	GOBP_CELLULAR_RESPONSE_TO_LEUCINE_STARVATION	12	0.847396	1.89171	0.000792206	0.0340562	0.0311081	62	tags=17%, list=1%, signal=17%	SESN1/SESN2
GOBP_LYMPHOCYTE_APOPTOTIC_PROCESS	GOBP_LYMPHOCYTE_APOPTOTIC_PROCESS	67	0.555569	1.75107	0.000790136	0.0340562	0.0311081	633	tags=16%, list=5%, signal=16%	BAX/BBC3/ADA/FAS/PRELID1/JAK3/BCL3/BCL2L11/ADAM8/BCL2/PDCD1
GOBP_RESPONSE_TO_XENOBIOTIC_STIMULUS	GOBP_RESPONSE_TO_XENOBIOTIC_STIMULUS	199	0.429841	1.59415	0.000823265	0.0350109	0.0319802	1041	tags=14%, list=9%, signal=13%	PCNA/XPC/MDM2/TIGAR/ADA/EI24/SOD2/IL1B/LTA/LCN2/RBBP9/GUK1/RECQL5/CREB1/ACSL1/STAT3/NUDT15/CTPS1/HSF1/BCL2/GSTM3/ACAA1/BLMH/TGFB1/LIPA/ERRFI1/VAV1/RELA
GOBP_INTRINSIC_APOPTOTIC_SIGNALING_PATHWAY_IN_RESPONSE_TO_ENDOPLASMIC_RETICULUM_STRESS	GOBP_INTRINSIC_APOPTOTIC_SIGNALING_PATHWAY_IN_RESPONSE_TO_ENDOPLASMIC_RETICULUM_STRESS	53	0.602286	1.83686	0.000863683	0.036339	0.0331933	750	tags=21%, list=6%, signal=20%	BAX/BBC3/TNFRSF10B/PMAIP1/BCL2L11/LRRK2/IKBKG/GRINA/BCL2/TRAF2/CEBPB
GOBP_EXTRINSIC_APOPTOTIC_SIGNALING_PATHWAY_VIA_DEATH_DOMAIN_RECEPTORS	GOBP_EXTRINSIC_APOPTOTIC_SIGNALING_PATHWAY_VIA_DEATH_DOMAIN_RECEPTORS	67	0.552547	1.74154	0.000902211	0.036786	0.0336016	644	tags=18%, list=5%, signal=17%	BAX/TNFRSF10B/ATF3/FAS/BID/PMAIP1/ICAM1/GRINA/PEA15/BCL2/TNFRSF10A/BLOC1S2
GOBP_NEGATIVE_REGULATION_OF_CELL_CYCLE	GOBP_NEGATIVE_REGULATION_OF_CELL_CYCLE	245	0.411952	1.55017	0.000886583	0.036786	0.0336016	1139	tags=12%, list=10%, signal=11%	RPS27L/CDKN1A/TRIAP1/XPC/RBM14/PLK3/TAOK2/BTG3/HTRA2/MAD1L1/NBN/BLM/GFI1B/BCL2/GPR132/PPP2R5B/SCRIB/TGFB1/PTEN/AURKAIP1/VPS4A/CHFR/FBXO4/NAE1/PPP1R10/PARP9/IPO5/GTPBP4/RBL2
GOBP_MAPK_CASCADE	GOBP_MAPK_CASCADE	422	0.351492	1.40779	0.000895742	0.036786	0.0336016	1177	tags=14%, list=10%, signal=13%	ACTA2/GADD45A/IGFBP4/ATF3/FAS/TNIP1/CD40/CCR7/MAP4K4/GHRL/CCL3/FCRL3/MAP1LC3A/SEMA7A/ZC3H12A/IL1B/TAOK2/TRAF4/MAP3K11/NFKB1/ADAM8/NOTCH1/ICAM1/PRMT1/MAP2K2/HRAS/GPS1/RCE1/CHI3L1/LRRK2/TRIB1/GADD45B/SIRT3/OSM/FBXW7/HSF1/PEA15/CYLD/BRAP/TRAF2/DSC2/NELFE/NOD1/TGFB1/IL6R/NECAB2/CAMKK2/MAPKAPK2/RASGRP3/ERRFI1/MAPK13/EPHA4/MAPK8IP3/ABCA7/SIRPA/PRKD2/XBP1/PIK3R5/RIPK2/STK25
GOBP_POSITIVE_REGULATION_OF_ENDOPLASMIC_RETICULUM_UNFOLDED_PROTEIN_RESPONSE	GOBP_POSITIVE_REGULATION_OF_ENDOPLASMIC_RETICULUM_UNFOLDED_PROTEIN_RESPONSE	10	0.875325	1.88564	0.00092883	0.0374849	0.03424	213	tags=30%, list=2%, signal=29%	BAX/BBC3/BCL2L11
GOBP_POSITIVE_REGULATION_OF_LEUKOCYTE_APOPTOTIC_PROCESS	GOBP_POSITIVE_REGULATION_OF_LEUKOCYTE_APOPTOTIC_PROCESS	26	0.730824	1.87838	0.000948173	0.037879	0.0346	633	tags=31%, list=5%, signal=29%	BAX/BBC3/PRELID1/FCAR/BCL2L11/ADAM8/HCAR2/PDCD1
GOBP_ANTIGEN_PROCESSING_AND_PRESENTATION_OF_PEPTIDE_ANTIGEN	GOBP_ANTIGEN_PROCESSING_AND_PRESENTATION_OF_PEPTIDE_ANTIGEN	56	-0.590714	-1.75519	0.00102663	0.0406033	0.0370884	1572	tags=41%, list=13%, signal=36%	SLC11A1/PIKFYVE/TAPBPL/LNPEP/CTSL/HLA-DQA1/FCGR1A/IFI30/FCER1G/HLA-DRB1/CLEC4A/HLA-DQB1/HLA-DRA/CD74/CTSS/HLA-DMA/HLA-DRB5/HLA-DPA1/FCGR2B/MARCHF1/HLA-DMB/HLA-DPB1/MPEG1
GOBP_REGULATION_OF_CELL_CYCLE_PROCESS	GOBP_REGULATION_OF_CELL_CYCLE_PROCESS	482	0.348429	1.40514	0.00107187	0.0419728	0.0383394	1574	tags=15%, list=13%, signal=14%	RPS27L/CDKN1A/TRIAP1/XPC/MDM2/RBM14/BID/PLK3/IL1B/TAOK2/CHMP6/CCNQ/MAD1L1/NBN/ANAPC7/BLM/CALM3/SMARCC1/FBXW7/FBXW5/GFI1B/BCL2/NCAPH2/GPR132/RRM2B/CHMP3/PPP2R5B/RRM1/HNRNPU/PAF1/PARP3/SH2B1/SMC6/CDK11A/CDK16/TGFB1/PTEN/BCL7C/AURKAIP1/TAF1/VPS4A/NUP62/CHFR/BBS4/FBXO4/NAE1/BCL7A/PPP1R10/CETN2/PARP9/GTPBP4/RANBP1/RBL2/ARID1B/POLDIP2/BCL2L1/PIN1/NAT10/SPHK1/UFL1/MYO19/CUL4A/PKP4/RCC1/RAD50/HLA-G/MEPCE…
GOBP_POSITIVE_REGULATION_OF_UBIQUITIN_DEPENDENT_PROTEIN_CATABOLIC_PROCESS	GOBP_POSITIVE_REGULATION_OF_UBIQUITIN_DEPENDENT_PROTEIN_CATABOLIC_PROCESS	83	0.526288	1.73625	0.00108841	0.0422026	0.0385493	1467	tags=22%, list=12%, signal=19%	FBXO22/MDM2/PYHIN1/PLK3/SOCS4/CSNK1E/LRRK2/TRIB1/IKBKG/FBXW7/KEAP1/PTEN/TAF1/CHFR/CLU/DNAJB2/CBFA2T3/DVL1
GOBP_NEGATIVE_REGULATION_OF_OXIDATIVE_STRESS_INDUCED_INTRINSIC_APOPTOTIC_SIGNALING_PATHWAY	GOBP_NEGATIVE_REGULATION_OF_OXIDATIVE_STRESS_INDUCED_INTRINSIC_APOPTOTIC_SIGNALING_PATHWAY	21	0.755766	1.89933	0.00114601	0.0427591	0.0390577	291	tags=19%, list=2%, signal=19%	PYCR1/SOD2/HTRA2/TRAP1
GOBP_PEPTIDE_ANTIGEN_ASSEMBLY_WITH_MHC_PROTEIN_COMPLEX	GOBP_PEPTIDE_ANTIGEN_ASSEMBLY_WITH_MHC_PROTEIN_COMPLEX	19	-0.761391	-1.81275	0.00112722	0.0427591	0.0390577	428	tags=53%, list=4%, signal=51%	TAPBPL/HLA-DQA1/HLA-DRB1/HLA-DQB1/HLA-DRA/HLA-DMA/HLA-DRB5/HLA-DPA1/HLA-DMB/HLA-DPB1
GOBP_RESPONSE_TO_OXYGEN_LEVELS	GOBP_RESPONSE_TO_OXYGEN_LEVELS	214	0.413815	1.53574	0.00111489	0.0427591	0.0390577	1482	tags=17%, list=12%, signal=15%	BBC3/MDM2/TIGAR/ADA/FAS/SOD2/DRAM1/MAP1LC3A/PMAIP1/LTA/LCN2/ADAM8/NOTCH1/CREB1/ITPR2/ATG7/MT-ND5/STAT3/LONP1/PPARA/HSF1/BCL2/SLC7A5/MTCO2P12/TGFB1/EPHA4/BIRC2/CIAO3/MT-ND2/MT-ND1/PIN1/LMNA/CITED2/CBFA2T3/ASCL2/P4HB
GOBP_PROTEIN_LOCALIZATION_TO_NUCLEUS	GOBP_PROTEIN_LOCALIZATION_TO_NUCLEUS	259	0.391909	1.49332	0.00114372	0.0427591	0.0390577	1612	tags=18%, list=14%, signal=16%	CDKN1A/MDM2/EI24/SESN2/SQSTM1/PYHIN1/ZC3H12A/NFKBIA/BCL3/ZPR1/NOTCH1/LRRK2/LIMK2/STAT3/TSC2/TYK2/POLR1A/ILRUN/HNRNPU/PKIG/PAF1/ARL2BP/TGFB1/NUP188/NUP62/BBS4/FBXO4/UTP25/PPP1R10/PARP9/IPO11/ABCA7/IPO5/XBP1/XPA/LMNB2/PIN1/SUMO3/SKP1/LMNA/CHCHD10/DVL1/TAF3/MEPCE/CFL1/CIZ1/GLUL
GOBP_POSITIVE_REGULATION_OF_NEURON_APOPTOTIC_PROCESS	GOBP_POSITIVE_REGULATION_OF_NEURON_APOPTOTIC_PROCESS	46	0.617189	1.79954	0.00121467	0.0448972	0.0410106	514	tags=15%, list=4%, signal=15%	BAX/BBC3/CCL3/MAP3K11/LCN2/BCL2L11/FBXW7
GOBP_POSITIVE_REGULATION_OF_T_CELL_RECEPTOR_SIGNALING_PATHWAY	GOBP_POSITIVE_REGULATION_OF_T_CELL_RECEPTOR_SIGNALING_PATHWAY	19	0.777652	1.9153	0.00126491	0.0452985	0.0413772	1545	tags=58%, list=13%, signal=50%	ADA/CCR7/KCNN4/RAB29/IKBKG/CYLD/LIPA/RELA/PRKD2/NECTIN2/TESPA1
GOBP_REGULATION_OF_T_CELL_RECEPTOR_SIGNALING_PATHWAY	GOBP_REGULATION_OF_T_CELL_RECEPTOR_SIGNALING_PATHWAY	50	0.612171	1.83497	0.00126061	0.0452985	0.0413772	1545	tags=32%, list=13%, signal=28%	PHPT1/ADA/CCR7/KCNN4/RAB29/IKBKG/CYLD/UBASH3A/LIPA/RELA/PRKD2/ITPRIPL1/SH2D1A/BTRC/NECTIN2/TESPA1
GOBP_PROTEIN_POLYUBIQUITINATION	GOBP_PROTEIN_POLYUBIQUITINATION	215	0.410378	1.524	0.00127134	0.0452985	0.0413772	2525	tags=27%, list=21%, signal=22%	DDB2/FBXO22/MDM2/TRIM22/UBE2J2/NBN/ANAPC7/UBE2D4/BCL2/TRIM38/TRAF2/ERCC8/DCAF15/BLMH/KBTBD2/TAF1/NMI/CHFR/FBXO4/RBCK1/SHARPIN/WDR77/BIRC2/RIPK2/RNF31/SKP1/MKRN2/BTRC/HDAC6/UBE2S/UBE2G2/RFFL/UBE2Q1/TNFAIP3/PELI3/AREL1/AMBRA1/UBE2G1/ITCH/WDR24/FBXW11/PRPF19/GPS2/RNF187/MYCBP2/RNF170/STUB1/TMEM129/RNF8/RNF126/PLAA/FZR1/RC3H1/RNF166/KBTBD7/RNF114/RNF216/TRAF7/LRSAM1
GOBP_ANIMAL_ORGAN_MORPHOGENESIS	GOBP_ANIMAL_ORGAN_MORPHOGENESIS	385	0.359359	1.42754	0.00124472	0.0452985	0.0413772	1492	tags=19%, list=13%, signal=17%	BAX/MDM2/ACTA2/MTHFD1L/ALPL/PAX5/GAMT/WHRN/TMT1A/NFKB1/BCL2L11/RPS6KA1/NOTCH1/ETV7/MAP2K2/HRAS/LRRK2/STAT3/TLE3/PPARA/ID3/SMARCC1/FBXW7/TAF10/TPM1/DGCR6/FHL2/RFLNB/BCL2/SPARC/PRDM1/DHRS3/ATG9B/BASP1/CEBPB/SLC4A2/SCRIB/TGFB1/PTEN/EIF4A3/HMGN1/RBPJ/LIPA/BBS4/FGR/SETDB2/PBX4/ERRFI1/MTHFD1/SNAI1/LTF/BTBD7/RELA/C2CD3/MYLK/AHI1/SEC24B/XBP1/BLOC1S5/STAT5A/CAPN1/PLXND1/IFT80/PRKCI/BTRC/SLC39A3/RDH10/RFNG…
GOBP_POSTREPLICATION_REPAIR	GOBP_POSTREPLICATION_REPAIR	31	0.673967	1.83277	0.00131115	0.0460061	0.0420235	1240	tags=23%, list=10%, signal=20%	PCNA/POLH/FAAP20/REV3L/POLD1/POLDIP2/POLD2
GOBP_MAMMARY_GLAND_DEVELOPMENT	GOBP_MAMMARY_GLAND_DEVELOPMENT	64	0.558191	1.74599	0.00131446	0.0460061	0.0420235	1451	tags=22%, list=12%, signal=19%	BAX/NME1/NFKB1/BCL2L11/CREB1/MTCO2P12/CEBPB/SCRIB/TGFB1/XBP1/STAT5A/CAPN1/BTRC/PERP
GOBP_HEART_DEVELOPMENT	GOBP_HEART_DEVELOPMENT	268	0.381152	1.46322	0.00141151	0.0489696	0.0447305	1468	tags=16%, list=12%, signal=14%	CDKN1A/PCNA/MDM2/SOD2/ECE1/SGCB/ADM/NOTCH1/CREB1/PRMT1/MAP2K2/EPOR/GALNT11/PDLIM5/TSC2/PPARA/ID3/TPM1/FHL2/HNRNPU/PRDM1/DHRS3/BASP1/POFUT1/TGFB1/PTEN/RBPJ/SETDB2/MTHFD1/SNAI1/MOSMO/C2CD3/AHI1/SEC24B/DHX36/TAB2/CRELD1/PLXND1/LMNA/CITED2/GAA/DVL1/TMEM65
GOBP_IRE1_MEDIATED_UNFOLDED_PROTEIN_RESPONSE	GOBP_IRE1_MEDIATED_UNFOLDED_PROTEIN_RESPONSE	19	0.774916	1.90857	0.00146729	0.0491791	0.0449219	213	tags=16%, list=2%, signal=16%	BAX/BBC3/BCL2L11
GOBP_CELLULAR_RESPONSE_TO_IONIZING_RADIATION	GOBP_CELLULAR_RESPONSE_TO_IONIZING_RADIATION	53	0.590882	1.80208	0.00144485	0.0491791	0.0449219	1343	tags=25%, list=11%, signal=22%	CDKN1A/BBC3/MDM2/GADD45A/LCN2/HRAS/BLM/HSF1/TGFB1/FBXO4/TANK/BCL2L1/SWI5
GOBP_FIBROBLAST_PROLIFERATION	GOBP_FIBROBLAST_PROLIFERATION	68	0.547805	1.72961	0.00145543	0.0491791	0.0449219	313	tags=12%, list=3%, signal=12%	CDKN1A/BAX/SOD2/TP53INP1/LTA/FTH1/CREB1/HRAS
GOBP_POSITIVE_REGULATION_OF_TRANSFERASE_ACTIVITY	GOBP_POSITIVE_REGULATION_OF_TRANSFERASE_ACTIVITY	111	0.488181	1.66709	0.00146643	0.0491791	0.0449219	1403	tags=19%, list=12%, signal=17%	CDKN1A/PCNA/TNFRSF10B/TIGAR/TRAF4/MAP3K11/MAP2K2/CHTF8/CHI3L1/TRAF2/TNFRSF10A/RFC2/RFC4/LTF/MMD/PIK3R5/TAB2/SKP1/BTRC/ARRDC3/UBE2S
GOBP_DNA_TEMPLATED_DNA_REPLICATION	GOBP_DNA_TEMPLATED_DNA_REPLICATION	104	0.483793	1.63985	0.00148205	0.0492565	0.0449926	1643	tags=26%, list=14%, signal=23%	PCNA/ZPR1/RECQL5/NBN/LIG1/BLM/REV3L/RRM2B/RPA1/GINS4/RRM1/CDK9/POLD1/RFC2/RFC4/BOD1L1/CENPS/POLD2/FBH1/BAZ1A/RAD50/MGME1/POLE/EXD2/CIZ1/POLD3/POLG2
