## Additional File 6: Differentially expressed transcripts for "Decoding Radiation-Induced Transcriptomic Signatures of Human Leukocytes using Long-Read RNA-Seq: Clinical and Biodosimetric Implications"

### Sheet: sig_tx
Ensembl_id	logFC	logCPM	F	PValue	FDR
ENST00000247665.12	2.6768	7.3092	230.359	1.39993e-12	1.98034e-08
ENST00000245903.4	3.27541	4.82609	179.751	1.41024e-11	6.38294e-08
ENST00000332810.4	3.31032	4.20313	176.817	1.64249e-11	6.38294e-08
ENST00000546954.2	2.4876	5.99706	171.459	2.17399e-11	6.38294e-08
transcript8598.chr15.nnic	2.41234	6.21132	170.767	2.25609e-11	6.38294e-08
ENST00000244741.10	2.76016	6.20013	162.286	3.59267e-11	8.47031e-08
ENST00000614884.1	3.05597	4.46231	159.165	4.29533e-11	8.68025e-08
ENST00000221847.6	9.26087	2.85647	180.264	5.99618e-11	1.06028e-07
transcript21609.chr6.nnic	2.3952	5.56266	134.952	1.89498e-10	2.97848e-07
ENST00000345358.12	2.1262	6.43228	130.938	2.47909e-10	3.50693e-07
ENST00000256996.9	3.05571	3.93065	122.778	4.38945e-10	5.64483e-07
ENST00000539479.6	4.37755	2.83348	113.414	8.7262e-10	1.02867e-06
ENST00000379143.10	2.35779	4.67522	107.753	1.36914e-09	1.48984e-06
transcript21664.chr9.nnic	2.45419	4.00896	98.574	2.94201e-09	2.97269e-06
ENST00000593863.5	4.14041	2.02342	89.3797	5.52976e-09	5.21493e-06
ENST00000285021.12	1.91458	5.14704	76.3254	2.48196e-08	2.19436e-05
ENST00000492540.5	3.21809	2.43213	71.3372	4.34206e-08	3.6131e-05
ENST00000243347.5	2.43248	6.0311	68.3929	6.00464e-08	4.71898e-05
ENST00000850681.1	1.85956	4.18597	62.5181	1.21861e-07	8.70858e-05
ENST00000439025.1	2.28068	3.60167	62.4396	1.23124e-07	8.70858e-05
ENST00000344795.8	2.34474	3.41939	61.7836	1.33838e-07	9.01555e-05
ENST00000379160.3	2.1879	3.08249	60.7511	1.52429e-07	9.80119e-05
ENST00000492674.1	2.14899	3.53805	59.2971	1.83702e-07	0.000112985
ENST00000276431.9	1.60616	4.68861	58.2074	2.11692e-07	0.000120803
ENST00000346664.9	2.55222	2.78387	58.1887	2.13494e-07	0.000120803
ENST00000248948.4	-2.28211	3.82978	55.1362	3.20039e-07	0.000174126
ENST00000396650.7	1.7731	5.15333	54.2909	3.60317e-07	0.000188779
ENST00000370050.9	1.51533	4.88726	52.2028	4.82267e-07	0.000243648
ENST00000717465.1	1.8797	4.11266	50.2045	6.44392e-07	0.00031433
ENST00000280665.11	1.69431	4.07914	48.9939	7.70984e-07	0.000363545
ENST00000647800.2	1.55324	4.66125	48.0356	8.90698e-07	0.000406445
ENST00000597921.6	2.73131	2.01514	45.4115	1.34897e-06	0.000596329
ENST00000410396.1	-1.9946	2.77782	45.0922	1.40875e-06	0.000597284
ENST00000367029.5	1.43092	6.05236	44.9628	1.43557e-06	0.000597284
ENST00000221972.8	-1.32823	5.51894	42.2278	2.23956e-06	0.000905167
ENST00000379965.8	1.21144	5.32682	40.8866	2.80591e-06	0.00110257
transcript39964.chr19.nnic	2.49509	1.83992	39.6873	3.48494e-06	0.00130936
ENST00000439424.6	1.31805	4.9035	39.5721	3.51729e-06	0.00130936
ENST00000372236.9	1.93608	2.45054	39.2797	3.7074e-06	0.00134474
transcript26885.chr12.nnic	1.93482	3.25218	37.7032	4.89516e-06	0.00173117
ENST00000340828.7	1.32995	4.54835	37.5431	5.03635e-06	0.00173766
ENST00000370986.9	1.31836	4.98225	37.4002	5.16782e-06	0.00174057
ENST00000230461.11	1.41416	4.26549	36.8489	5.71183e-06	0.00186616
ENST00000493968.5	1.25058	4.77874	36.7606	5.80453e-06	0.00186616
ENST00000341491.9	2.11085	2.24473	36.4874	6.13265e-06	0.00192783
ENST00000269593.5	1.93283	2.63267	36.3055	6.32013e-06	0.00194358
ENST00000293288.12	1.48381	3.82298	35.8701	6.83928e-06	0.00205848
ENST00000336097.7	2.45113	1.88673	35.3507	7.58126e-06	0.00223426
transcript61117.chr1.nnic	1.25011	4.40293	34.4358	8.95728e-06	0.00258591
ENST00000400501.2	2.034	3.01675	34.3029	9.19387e-06	0.00260113
ENST00000428099.6	1.87761	2.39776	33.0053	1.18266e-05	0.00328037
ENST00000348946.8	2.58558	1.56716	32.8993	1.21426e-05	0.00330327
ENST00000379153.4	2.06262	2.69061	32.732	1.24736e-05	0.00332928
ENST00000493494.1	1.53732	3.295	31.7798	1.5066e-05	0.00394672
ENST00000313285.12	1.88978	2.07743	30.3967	2.00069e-05	0.00514578
ENST00000442487.8	2.22927	1.80936	30.0262	2.15931e-05	0.00545457
ENST00000608684.2	-1.21009	4.72782	29.1388	2.59704e-05	0.00644522
transcript13844.chr22.nnic	1.22258	4.24412	28.846	2.76383e-05	0.00673262
ENST00000318911.5	1.16671	4.59553	28.7717	2.80804e-05	0.00673262
ENST00000440815.7	1.18488	4.26223	28.4801	2.98912e-05	0.0070019
transcript13760.chr9.nnic	1.22726	3.99705	28.4334	3.01934e-05	0.0070019
ENST00000455271.5	4.29034	0.764202	26.4858	3.12682e-05	0.00713419
ENST00000391162.1	-1.09622	8.11652	27.9938	3.32017e-05	0.00745511
ENST00000179259.6	1.33622	3.77864	27.3654	3.80976e-05	0.00842076
ENST00000384384.1	-1.71769	2.78186	26.9863	4.14512e-05	0.00902105
ENST00000349431.11	1.84969	2.08373	26.8277	4.30391e-05	0.00922472
ENST00000584923.1	-1.59083	2.90459	26.6401	4.48013e-05	0.00945909
ENST00000363593.1	-1.33499	5.61915	26.5522	4.56419e-05	0.00949485
ENST00000215886.6	-0.922384	6.79969	25.5932	5.67249e-05	0.0116294
ENST00000449985.6	-1.45291	2.87718	25.5257	5.764e-05	0.0116482
ENST00000325568.9	1.98827	1.60917	25.2072	6.23263e-05	0.0124179
ENST00000538098.2	-2.26069	1.71963	24.9184	6.67565e-05	0.0131158
ENST00000703056.2	-1.47462	3.39084	24.4726	7.36164e-05	0.0141844
ENST00000528851.6	-0.925555	6.3004	24.4371	7.42008e-05	0.0141844
ENST00000672308.1	1.39898	3.04695	24.3487	7.57798e-05	0.0142931
ENST00000474235.1	2.69731	1.07309	24.1064	7.80914e-05	0.0145353
ENST00000330964.10	2.24825	1.28398	23.916	8.41744e-05	0.0153668
ENST00000356644.7	1.2559	3.30824	23.8321	8.56595e-05	0.0153668
transcript13826.chr15.nnic	1.48978	2.60144	23.788	8.66057e-05	0.0153668
ENST00000693335.1	2.21639	3.29984	23.7791	8.69043e-05	0.0153668
ENST00000462430.5	2.52562	1.07028	23.5965	8.84077e-05	0.0154397
transcript26863.chr12.nnic	1.76559	1.82703	23.4307	9.45605e-05	0.0163128
ENST00000230431.11	0.992695	4.79073	23.3091	9.71258e-05	0.0165535
transcript34121.chr1.nic	-1.7206	1.88573	23.1729	0.00010064	0.0169482
ENST00000619989.1	1.48572	4.97903	22.9655	0.000105582	0.017417
transcript32230.chr3.nnic	1.8819	1.78236	22.9691	0.000105886	0.017417
ENST00000361441.5	1.07588	4.0688	22.8354	0.000108994	0.0175842
transcript29638.chr6.nnic	1.45986	2.5486	22.8221	0.000109389	0.0175842
transcript36523.chr12.nnic	1.67181	2.0104	22.2663	0.000125572	0.0195964
ENST00000618336.4	1.26029	3.09259	22.2128	0.000127095	0.0195964
transcript30521.chr2.nnic	1.87627	1.68644	22.2166	0.000127414	0.0195964
ENST00000613922.2	1.7963	4.77863	22.2012	0.000127447	0.0195964
ENST00000460510.6	1.22148	3.11512	22.0977	0.00013079	0.0198942
ENST00000482846.1	2.28147	1.61297	21.9506	0.00013623	0.0205012
ENST00000243457.4	1.31616	2.73552	21.8812	0.000138086	0.0205617
ENST00000372994.2	0.914579	5.80063	21.8103	0.000140515	0.0207055
ENST00000278903.11	1.314	2.67473	21.6349	0.000146899	0.021423
transcript13458.chr22.nnic	1.32042	3.19661	21.1724	0.00016516	0.0238404
ENST00000487106.5	1.49868	2.15118	20.9338	0.000175672	0.0251016
ENST00000368606.7	-1.42772	3.14961	20.8073	0.00018155	0.0256642
transcript37812.chr6.nnic	0.896474	8.99655	20.767	0.000183238	0.0256642
ENST00000393196.8	1.68652	1.70536	20.2089	0.000212436	0.0294619
ENST00000552321.2	1.41441	2.51771	20.1107	0.000217567	0.0298806
ENST00000306390.7	1.23201	4.20658	19.9946	0.000224095	0.0304812
transcript926.chr3.nnic	3.17783	0.643237	19.2455	0.000248021	0.0334143
transcript61119.chr1.nnic	1.04357	4.36448	19.4119	0.000261545	0.0349039
transcript31443.chr6.nnic	0.909615	5.67949	19.3541	0.000265619	0.0351163
ENST00000305921.8	1.32867	2.40886	19.1091	0.000283797	0.0371721
ENST00000311893.14	0.765761	6.59383	18.927	0.000297997	0.0380607
transcript26870.chr12.nnic	2.03707	1.9006	18.9311	0.000298458	0.0380607
transcript15213.chr10.nnic	2.51483	0.908381	18.8645	0.000298652	0.0380607
transcript25470.chr1.nic	1.30904	2.95759	18.852	0.000304564	0.0384675
ENST00000408237.1	-1.17049	3.91566	18.7354	0.000313931	0.0392997
transcript23187.chr5.nnic	1.46589	2.2163	18.6478	0.00032174	0.0399004
ENST00000246657.2	0.703611	7.96113	18.6154	0.00032437	0.0399004
transcript33002.chr12.nnic	1.02064	4.16628	18.3772	0.000346269	0.0422269
ENST00000507348.5	1.1835	2.75501	17.9633	0.000388359	0.0469549
ENST00000380956.9	1.39886	2.55311	17.9081	0.000394506	0.0469702
transcript20940.chr17.nnic	-1.75429	2.29035	17.9128	0.000395126	0.0469702
