## Additional File 7: Unannotated differentially expressed transcript counts for "Decoding Radiation-Induced Transcriptomic Signatures of Human Leukocytes using Long-Read RNA-Seq: Clinical and Biodosimetric Implications"

### Sheet: Sheet1
transcript_id	0Gy-do1	0Gy-do2	0Gy-do3	4Gy-do1	4Gy-do2	4Gy-do3
transcript8598.chr15.nnic	91	223	116	571	1024	502
transcript21609.chr6.nnic	79	127	60	567	480	269
transcript21664.chr9.nnic	29	35	22	127	206	115
transcript39964.chr19.nnic	5	7	5	28	25	38
transcript26885.chr12.nnic	27	15	24	68	118	59
transcript61117.chr1.nnic	78	77	61	172	173	137
transcript13844.chr22.nnic	39	102	64	140	188	106
transcript13760.chr9.nnic	51	53	59	97	127	134
transcript13826.chr15.nnic	8	32	16	40	60	40
transcript26863.chr12.nnic	5	10	11	27	27	28
transcript34121.chr1.nic	23	34	33	7	9	9
transcript32230.chr3.nnic	5	14	5	17	33	31
transcript29638.chr6.nnic	14	23	15	38	43	52
transcript36523.chr12.nnic	9	9	13	30	41	23
transcript30521.chr2.nnic	5	11	6	15	28	32
transcript13458.chr22.nnic	26	30	31	77	102	36
transcript37812.chr6.nnic	3162	1257	1769	4962	3779	2004
transcript926.chr3.nnic	3	1	0	13	13	11
transcript61119.chr1.nnic	60	127	56	140	160	145
transcript31443.chr6.nnic	324	168	136	437	337	281
transcript26870.chr12.nnic	14	3	6	17	34	39
transcript15213.chr10.nnic	1	2	5	13	20	11
transcript25470.chr1.nic	41	4	29	77	18	71
transcript23187.chr5.nnic	15	15	10	26	56	25
transcript33002.chr12.nnic	54	115	45	96	173	121
transcript20940.chr17.nnic	19	101	12	7	14	10
