## Additional File 8: Differential transcript usage results for "Decoding Radiation-Induced Transcriptomic Signatures of Human Leukocytes using Long-Read RNA-Seq: Clinical and Biodosimetric Implications"

### Sheet: Sheet1
geneID	ensembl_transcript_id	gene_OFDR	transcript_OFDR	gene_name
ENSG00000105372	ENST00000593863	1.57909e-06	2.39341e-08	RPS19
ENSG00000133316	ENST00000278856	0.014745	0	WDR74
ENSG00000133316	ENST00000538098	0.014745	0	WDR74
ENSG00000136156	ENST00000378549	0.0288807	0	ITM2B
ENSG00000136156	ENST00000647800	0.0288807	0	ITM2B
ENSG00000004455	ENST00000672308	0.0407621	0.0308323	AK2
