## Additional File 9: TransDecoder results for "Decoding Radiation-Induced Transcriptomic Signatures of Human Leukocytes using Long-Read RNA-Seq: Clinical and Biodosimetric Implications"

### Sheet: Sheet1
transcript_id	sequence	orf_type	score	length	start	end	final_strand
transcript13458.chr22.nnic.p2 GENE.transcript13458.chr22.nnic~~transcript13458.chr22.nnic.p2 ORF type:complete (-),score=117.27 len:120 transcript13458.chr22.nnic:963-1325(-)	MPFTREAWTTDACHHIWLFFFFFFFFCRDGALSCDPAWSGTPGLTRFSHLCLPNCWGITGVSHHAQPRMSLVRFGYAGEMGKARLGARRLEERGLWGWMDSHGGRKEPLQEESGRARRKR*	complete	117.27	120	963	1325	-
transcript13458.chr22.nnic.p1 GENE.transcript13458.chr22.nnic~~transcript13458.chr22.nnic.p1 ORF type:complete (+),score=162.28 len:190 transcript13458.chr22.nnic:243-815(+)	MNPQIRNPMKAMYPGTFYFQFKNLWEANDRNETWLCFTVEGIKRRSVVSWKTGVFRNQVDSETHCHAERCFLSWFCDDILSPNTKYQVTWYTSWSPCPDCAGEVAEFLARHSNVNLTIFTARLYYFQYPCYQEGLRSLSQEGVAVEIMDYEDFKYCWENFVYNDNEPFKPWKGLKTNFRLLKRRLRESLQ*	complete	162.28	190	243	815	+
transcript13760.chr9.nnic.p1 GENE.transcript13760.chr9.nnic~~transcript13760.chr9.nnic.p1 ORF type:complete (+),score=122.64 len:149 transcript13760.chr9.nnic:636-1085(+)	MYPEKGSIQEVMGLLLFLVAKHLNKTKLSWNKDGILHGVRYQDGNLVIQFPGLYFIICQLQFLVQCPNNSVDLKLELLINKHIKKQALVTVCESGMQTKHVYQNLSQFLLDYLQVNTTISVNVDTFQYIDTSTFPLENVLSIFLYSNSD*	complete	122.64	149	636	1085	+
transcript13826.chr15.nnic.p1 GENE.transcript13826.chr15.nnic~~transcript13826.chr15.nnic.p1 ORF type:complete (+),score=249.05 len:299 transcript13826.chr15.nnic:518-1417(+)	MADSETFISLEECRGHKRARKRTSMETALALEKLFPKQCQVLGIVTPGIVVTPMGSGSNRPQEIEIGESGFALLFPQIEGIKIQPFHFIKDPKNLTLERHQLTEVGLLDNPELRVVLVFGYNCCKVGASNYLQQVVSTFSDMNIILAGGQVDNLSSLTSEKNPLDIDASGVVGLSFSGHRIQSATVLLNEDVSDEKTAEAAMQRLKAANIPEHNTIGFMFACVGRGFQYYRAKGNVEADAFRKFFPSVPLFGFFGNGEIGCDRIVTGNFILRKCNEVKDDDLFHSYTTIMALIHLGSSK*	complete	249.05	299	518	1417	+
transcript13826.chr15.nnic.p2 GENE.transcript13826.chr15.nnic~~transcript13826.chr15.nnic.p2 ORF type:complete (+),score=112.24 len:120 transcript13826.chr15.nnic:122-484(+)	MEPVGCCGECRGSSVDPRSTFVLSNLAEVVERVLTFLPAKALLRVACVCRLWRECVRRVLRTHRSVTWISAGLAEAGHLEGHCLVRVVAEELEANSVQILPVVPVRFFMAKRSVPNCNLL*	complete	112.24	120	122	484	+
transcript15213.chr10.nnic.p1 GENE.transcript15213.chr10.nnic~~transcript15213.chr10.nnic.p1 ORF type:complete (+),score=348.57 len:378 transcript15213.chr10.nnic:1061-2197(+)	MCEEEDSTALVCDNGSGLCKAGFAGDDAPRAVFPSIVGRPRHQGVMVGMGQKDSYVGDEAQSKRGILTLKYPIEHGIITNWDDMEKIWHHSFYNELRVAPEEHPTLLTEAPLNPKANREKMTQVSMFETFNVPAMYVAIQAVLSLYASGRTTGIVLDSGDGVTHNVPIYEGYALPHAIMRLDLAGRDLTDYLMKILTERGYSFVTTAEREIVRDIKEKLCYVALDFENEMATAASSSSLEKSYELPDGQVITIGNERFRCPETLFQPSFIGMESAGIHETTYNSIMKCDIDIRKDLYANNVLSGGTTMYPGIADRMQKEITALAPSTMKIKIIAPPERKYSVWIGGSILASLSTFQQMWISKQEYDEAGPSIVHRKCF*	complete	348.57	378	1061	2197	+
transcript15213.chr10.nnic.p3 GENE.transcript15213.chr10.nnic~~transcript15213.chr10.nnic.p3 ORF type:complete (+),score=102.74 len:106 transcript15213.chr10.nnic:554-874(+)	MSNICSEGCRLSPRPRGAARTHPPAPERTFGLACQGLSRSSAPLSNRGPPPATLKLPRLPLQFLSAPHAHLNVERSGLRGAPELPRLPSGVSTSHQGPRKASPPAF*	complete	102.74	106	554	874	+
transcript21609.chr6.nnic.p1 GENE.transcript21609.chr6.nnic~~transcript21609.chr6.nnic.p1 ORF type:complete (+),score=106.26 len:120 transcript21609.chr6.nnic:147-509(+)	MSEPAGDVRQNPCGSKACRRLFGPVDSEQLSRDCDALMAGCIQEARERWNFDFVTETPLEGDFAWERVRGLGLPKLYLPTGPRRGRDELGGGRRPGTSPALLLSLPLVLSLQYPLSSRWL*	complete	106.26	120	147	509	+
transcript21664.chr9.nnic.p1 GENE.transcript21664.chr9.nnic~~transcript21664.chr9.nnic.p1 ORF type:complete (+),score=111.94 len:125 transcript21664.chr9.nnic:665-1042(+)	MAVADLALIPDVDIDSDGVFKYVLIRVHSAPRSGAPAAESKEIVRGYKWAEYHADIYDKVSGDMQKQGCDCECLGGGRISHQSQDKKIHVYGYSMAYGPAQHAISTEKIKAKYPDYEVTWANDGY*	complete	111.94	125	665	1042	+
transcript23187.chr5.nnic.p1 GENE.transcript23187.chr5.nnic~~transcript23187.chr5.nnic.p1 ORF type:complete (+),score=243.06 len:295 transcript23187.chr5.nnic:253-1140(+)	MIEVLTTTDSQKLLHQLNALLEQESRCQPKVCGLRLIESAHDNGLRMTARLRDFEVKDLLSLTQFFGFDTETFSLAVNLLDRFLSKMKVQPKHLGCVGLSCFYLAVKSIEEERNVPLATDLIRISQYRFTVSDLMRMEKIVLEKVCWKVKATTAFQFLQLYYSLLQENLPLERRNSINFERLEAQLKACHCRIIFSKAKPSVLALSIIALEIQAQKCVELTEGIECLQKHSKINGRDLTFWQELVSKCLTEYSSNKCSKPNVQKLKWIVSGRTARQLKHSYYRITHLPTIPEMVP*	complete	243.06	295	253	1140	+
transcript25470.chr1.nic.p1 GENE.transcript25470.chr1.nic~~transcript25470.chr1.nic.p1 ORF type:5prime_partial (+),score=106.75 len:108 transcript25470.chr1.nic:2-328(+)	PGGRGAGGGAGAAGGAGPPPLRTGPQNGHTRTPVAEKHRPGPHRSVTAGLSAKKGESKDPGVHPLPRLPPLSGGVEILFRGAGLSKYAPGGNILAVWQLQMRISCWGL*	5prime_partial	106.75	108	2	328	+
transcript30521.chr2.nnic.p1 GENE.transcript30521.chr2.nnic~~transcript30521.chr2.nnic.p1 ORF type:internal (+),score=96.70 len:104 transcript30521.chr2.nnic:2-313(+)	ERTFPRAAGMAAQGVGPGPGSAAPPGLEAARQKLALRRKKVLSTEEMELPALPGCPRGAGLGRALHGAAPRMGQRLVASLSPAKATCYLLQLIINLSEMQRVQV	internal	96.7	104	2	313	+
transcript36523.chr12.nnic.p1 GENE.transcript36523.chr12.nnic~~transcript36523.chr12.nnic.p1 ORF type:complete (+),score=222.94 len:251 transcript36523.chr12.nnic:586-1341(+)	MIKLPPRLGQRCFDGRGAERKFTYLGPSTTGVNFPSPEGNCNNFVAILDLPEGEHQYKFFVDGQWTHDPSQPIVTSQLGTVNNIIQVKKTDFEVFDALMVDSQKCSDVSELSSSPPGPYHQEPYVCKPEERFRAPPILPPHLLQVILNKDTGISCDPALLPEPNHVMLNHLYALSCSLGWSDGAQRNPPVQEEVRHHLVIQAHMKSWGRMVAQETAHHQAPHVHAFPKREWTVHCSFHTLQKTFHTCPGPA*	complete	222.94	251	586	1341	+
transcript61117.chr1.nnic.p1 GENE.transcript61117.chr1.nnic~~transcript61117.chr1.nnic.p1 ORF type:5prime_partial (-),score=134.54 len:146 transcript61117.chr1.nnic:884-1324(-)	TGPGAPPRAPIGRARRTRARRPAPERLAALRDWRSRSLYKARGSQAALFSDRTRNGEVVLFGEVSRAARASPESFLFGVLGDRGCAQGADLFAPPVPSQFPNVSPRRRRPCAGEADGVQAGGSSHRQHLSGQDLQLAGPARRHQAA*	5prime_partial	134.54	146	884	1324	-
