## Additional File 10: Coding Potential Calculator 2 results for "Decoding Radiation-Induced Transcriptomic Signatures of Human Leukocytes using Long-Read RNA-Seq: Clinical and Biodosimetric Implications"

### Sheet: cpc_res
ID	peptide_length	Fickett_score	pI	ORF_integrity	coding_probability	label
transcript25470.chr1.nic	15	0.39342	5.75079	1	0.00349659	noncoding
transcript34121.chr1.nic	58	0.3639	9.5119	1	0.0356696	noncoding
transcript61117.chr1.nnic	125	0.39896	6.96405	1	0.687919	coding
transcript61119.chr1.nnic	53	0.36321	9.57721	1	0.0290077	noncoding
transcript30521.chr2.nnic	95	0.39719	10.5064	-1	0.157492	noncoding
transcript926.chr3.nnic	40	0.46043	4.45294	-1	0.0247648	noncoding
transcript32230.chr3.nnic	45	0.29279	7.95758	1	0.0128086	noncoding
transcript23187.chr5.nnic	296	0.43545	9.06195	1	0.999979	coding
transcript21609.chr6.nnic	121	0.36597	7.65045	1	0.44456	noncoding
transcript29638.chr6.nnic	84	0.31852	9.44305	1	0.0663682	noncoding
transcript31443.chr6.nnic	49	0.34281	8.90851	1	0.0184861	noncoding
transcript37812.chr6.nnic	83	0.46874	8.8548	1	0.341521	noncoding
transcript13760.chr9.nnic	150	0.3248	6.39594	1	0.736489	coding
transcript21664.chr9.nnic	126	0.36871	5.65485	1	0.715529	coding
transcript15213.chr10.nnic	379	0.47744	5.23529	1	1	coding
transcript26863.chr12.nnic	65	0.2831	10.2553	1	0.0364108	noncoding
transcript26870.chr12.nnic	65	0.25289	10.2553	1	0.0435878	noncoding
transcript26885.chr12.nnic	44	0.34056	10.1389	-1	0.154987	noncoding
transcript33002.chr12.nnic	64	0.43311	11.5676	1	0.11559	noncoding
transcript36523.chr12.nnic	252	0.36686	6.44818	1	0.99954	coding
transcript8598.chr15.nnic	85	0.31649	9.57086	1	0.0681574	noncoding
transcript13826.chr15.nnic	300	0.4445	6.00458	1	0.999998	coding
transcript20940.chr17.nnic	33	0.26421	5.89301	-1	0.115113	noncoding
transcript39964.chr19.nnic	66	0.39838	10.0445	-1	0.116573	noncoding
transcript13458.chr22.nnic	191	0.31859	7.52338	1	0.901821	coding
transcript13844.chr22.nnic	54	0.33319	10.3444	-1	0.169028	noncoding
