## Additional File 11: Coding-Potential Assessment Tool results for "Decoding Radiation-Induced Transcriptomic Signatures of Human Leukocytes using Long-Read RNA-Seq: Clinical and Biodosimetric Implications"

### Sheet: cpat_res_coding
seq_ID	ID	mRNA	ORF_strand	ORF_frame	ORF_start	ORF_end	ORF	Fickett	Hexamer	Coding_prob
TRANSCRIPT61117.CHR1.NNIC	TRANSCRIPT61117.CHR1.NNIC_ORF_1	1326	+	1	760	1134	375	1.0126	0.219461	0.753356
TRANSCRIPT30521.CHR2.NNIC	TRANSCRIPT30521.CHR2.NNIC_ORF_1	314	+	2	29	313	285	1.062	0.188006	0.536084
TRANSCRIPT23187.CHR5.NNIC	TRANSCRIPT23187.CHR5.NNIC_ORF_1	2075	+	1	253	1140	888	0.7438	-0.0373261	0.987004
TRANSCRIPT21609.CHR6.NNIC	TRANSCRIPT21609.CHR6.NNIC_ORF_1	1170	+	3	147	509	363	0.962	0.362414	0.843425
TRANSCRIPT37812.CHR6.NNIC	TRANSCRIPT37812.CHR6.NNIC_ORF_1	1061	+	3	189	437	249	1.2601	0.511516	0.912688
TRANSCRIPT13760.CHR9.NNIC	TRANSCRIPT13760.CHR9.NNIC_ORF_1	3249	+	3	636	1085	450	1.0887	0.122543	0.821191
TRANSCRIPT21664.CHR9.NNIC	TRANSCRIPT21664.CHR9.NNIC_ORF_1	1217	+	2	665	1042	378	0.9991	0.645113	0.975697
TRANSCRIPT15213.CHR10.NNIC	TRANSCRIPT15213.CHR10.NNIC_ORF_1	2346	+	2	1061	2197	1137	1.1789	0.43778	0.99999
TRANSCRIPT36523.CHR12.NNIC	TRANSCRIPT36523.CHR12.NNIC_ORF_1	2492	+	1	586	1341	756	0.99	0.153038	0.99211
TRANSCRIPT13826.CHR15.NNIC	TRANSCRIPT13826.CHR15.NNIC_ORF_1	1445	+	2	518	1417	900	0.8786	0.0658948	0.996278
TRANSCRIPT13458.CHR22.NNIC	TRANSCRIPT13458.CHR22.NNIC_ORF_1	1734	+	3	243	815	573	0.8944	0.243589	0.954712
