## Additional File 12: Coding potential summary for "Decoding Radiation-Induced Transcriptomic Signatures of Human Leukocytes using Long-Read RNA-Seq: Clinical and Biodosimetric Implications"

### Sheet: Coding potential (26 tx)
Transcript ID	Ensembl Gene ID	GffCompare class code	Gene symbol	CPC2 call	CPC2 coding probability	CPAT call	CPAT coding probability	TransDecoder ORF type	High-confidence (all 3 tools)
transcript25470.chr1.nic	ENSG00000162367	j		noncoding	0.0035	not_evaluable	NA	5prime_partial
transcript34121.chr1.nic	ENSG00000230489	c		noncoding	0.0357	noncoding	0.0928	none
transcript61117.chr1.nnic	ENSG00000289589	o		coding	0.6879	coding	0.7534	5prime_partial	Yes
transcript61119.chr1.nnic	ENSG00000162783	o		noncoding	0.029	noncoding	0.0051	none
transcript30521.chr2.nnic	ENSG00000152082	o		noncoding	0.1575	coding	0.5361	internal
transcript926.chr3.nnic	ENSG00000206573	j		noncoding	0.0248	noncoding	0.1064	none
transcript32230.chr3.nnic	ENSG00000172667	c		noncoding	0.0128	noncoding	0.0069	none
transcript23187.chr5.nnic	ENSG00000113328	k	CCNG1	coding	0.99998	coding	0.987	complete	Yes
transcript21609.chr6.nnic	ENSG00000124762	j		noncoding	0.4446	coding	0.8434	complete
transcript29638.chr6.nnic	ENSG00000112249	n		noncoding	0.0664	noncoding	0.2263	none
transcript31443.chr6.nnic	ENSG00000277443	o		noncoding	0.0185	noncoding	0.0177	none
transcript37812.chr6.nnic	ENSG00000291237	j		noncoding	0.3415	coding	0.9127	none
transcript13760.chr9.nnic	ENSG00000106952	j	TNFSF8	coding	0.7365	coding	0.8212	complete	Yes
transcript21664.chr9.nnic	ENSG00000054148	k	PHPT1	coding	0.7155	coding	0.9757	complete	Yes
transcript15213.chr10.nnic	ENSG00000107796	j	ACTA2	coding	1	coding	0.99999	complete	Yes
transcript26863.chr12.nnic	ENSG00000256664	k		noncoding	0.0364	noncoding	0.0243	none
transcript26870.chr12.nnic	ENSG00000256664	k		noncoding	0.0436	noncoding	0.0254	none
transcript26885.chr12.nnic	ENSG00000135678	i		noncoding	0.155	noncoding	0.0027	none
transcript33002.chr12.nnic	ENSG00000136003	j		noncoding	0.1156	noncoding	0.2712	none
transcript36523.chr12.nnic	ENSG00000111725	n	PRKAB1	coding	0.9995	coding	0.9921	complete	Yes
transcript8598.chr15.nnic	ENSG00000185088	j		noncoding	0.0682	noncoding	0.0114	none
transcript13826.chr15.nnic	ENSG00000167196	j	FBXO22	coding	0.999998	coding	0.9963	complete	Yes
transcript20940.chr17.nnic	ENSG00000304661	c		noncoding	0.1151	noncoding	0.00215	none
transcript39964.chr19.nnic	ENSG00000105327	x		noncoding	0.1166	noncoding	0.00456	none
transcript13458.chr22.nnic	ENSG00000244509	j	APOBEC3C	coding	0.9018	coding	0.9547	complete	Yes
transcript13844.chr22.nnic	ENSG00000244509	o	APOBEC3C	noncoding	0.169	noncoding	0.0279	none
