## Additional File 13: GffCompare for "Decoding Radiation-Induced Transcriptomic Signatures of Human Leukocytes using Long-Read RNA-Seq: Clinical and Biodosimetric Implications"

### Sheet: Sheet1
ref_gene_id	ref_id	class_code	qry_gene_id	qry_id	num_exons	FPKM	TPM	cov	len	major_iso_id	ref_match_len	ref_gene_id_clean	SYMBOL
ENSG00000162367.12	ENST00000481091.1	j	ENSG00000162367.12	transcript25470.chr1.nic	3	0.000000	0.000000	0.000000	444	transcript25479.chr1.nnic	504	ENSG00000162367	TAL1
ENSG00000230489.3	ENST00000715655.1	c	ENSG00000230489.3	transcript34121.chr1.nic	2	0.000000	0.000000	0.000000	567	ENST00000715655.1	2493	ENSG00000230489	VAV3-AS1
ENSG00000289589.3	ENST00000760189.1	o	novel_gene_chr1_61118	transcript61117.chr1.nnic	2	0.000000	0.000000	0.000000	1326	transcript61117.chr1.nnic	601	ENSG00000289589
ENSG00000162783.11	ENST00000367577.7	o	ENSG00000162783.11	transcript61119.chr1.nnic	2	0.000000	0.000000	0.000000	367	ENST00000367577.7	4201	ENSG00000162783	IER5
ENSG00000107796.14	ENST00000415557.2	j	ENSG00000107796.14	transcript15213.chr10.nnic	9	0.000000	0.000000	0.000000	2346	ENST00000651408.1	1694	ENSG00000107796	ACTA2
ENSG00000256664.1	ENST00000537570.1	k	ENSG00000256664.1	transcript26863.chr12.nnic	2	0.000000	0.000000	0.000000	2616	transcript26863.chr12.nnic	439	ENSG00000256664
ENSG00000256664.1	ENST00000537570.1	k	ENSG00000256664.1	transcript26870.chr12.nnic	2	0.000000	0.000000	0.000000	1823	transcript26863.chr12.nnic	439	ENSG00000256664
ENSG00000135678.12	ENST00000546556.1	i	novel_gene_chr12_26886	transcript26885.chr12.nnic	1	0.000000	0.000000	0.000000	657	transcript26885.chr12.nnic	697	ENSG00000135678	CPM
ENSG00000136003.16	ENST00000311893.14	j	ENSG00000136003.16	transcript33002.chr12.nnic	2	0.000000	0.000000	0.000000	484	ENST00000545932.5	983	ENSG00000136003	ISCU
ENSG00000111725.11	ENST00000541640.5	n	ENSG00000111725.11	transcript36523.chr12.nnic	7	0.000000	0.000000	0.000000	2492	transcript36505.chr12.nic	2303	ENSG00000111725	PRKAB1
ENSG00000185088.14	ENST00000330964.10	j	ENSG00000185088.14	transcript8598.chr15.nnic	5	0.000000	0.000000	0.000000	1002	ENST00000330964.10	6110	ENSG00000185088	RPS27L
ENSG00000167196.14	ENST00000308275.8	j	ENSG00000167196.14	transcript13826.chr15.nnic	8	0.000000	0.000000	0.000000	1445	ENST00000308275.8	10707	ENSG00000167196	FBXO22
ENSG00000304661.1	ENST00000805216.1	c	novel_gene_chr17_20941	transcript20940.chr17.nnic	1	0.000000	0.000000	0.000000	144	transcript20940.chr17.nnic	393	ENSG00000304661
ENSG00000105327.18	ENST00000300880.11	x	novel_gene_chr19_39965	transcript39964.chr19.nnic	2	0.000000	0.000000	0.000000	268	transcript39964.chr19.nnic	1347	ENSG00000105327	BBC3
ENSG00000152082.15	ENST00000281871.11	o	ENSG00000152082.15	transcript30521.chr2.nnic	2	0.000000	0.000000	0.000000	314	ENST00000651060.1	599	ENSG00000152082	MZT2B
ENSG00000244509.4	ENST00000361441.5	j	ENSG00000244509.4	transcript13458.chr22.nnic	5	0.000000	0.000000	0.000000	1734	ENST00000361441.5	2644	ENSG00000244509	APOBEC3C
ENSG00000244509.4	ENST00000361441.5	o	ENSG00000244509.4	transcript13844.chr22.nnic	2	0.000000	0.000000	0.000000	499	ENST00000361441.5	2644	ENSG00000244509	APOBEC3C
ENSG00000206573.12	ENST00000469846.5	j	ENSG00000206573.12	transcript926.chr3.nnic	2	0.000000	0.000000	0.000000	488	ENST00000654392.1	3079	ENSG00000206573	THUMPD3-AS1
ENSG00000172667.11	ENST00000311417.7	c	novel_gene_chr3_32231	transcript32230.chr3.nnic	1	0.000000	0.000000	0.000000	2920	transcript32230.chr3.nnic	8936	ENSG00000172667	ZMAT3
ENSG00000113328.21	ENST00000509425.1	k	ENSG00000113328.21	transcript23187.chr5.nnic	9	0.000000	0.000000	0.000000	2075	ENST00000850590.1	759	ENSG00000113328	CCNG1
ENSG00000124762.15	ENST00000244741.10	j	ENSG00000124762.15	transcript21609.chr6.nnic	3	0.000000	0.000000	0.000000	1170	ENST00000405375.5	2117	ENSG00000124762	CDKN1A
ENSG00000112249.14	ENST00000369162.7	n	novel_gene_chr6_29639	transcript29638.chr6.nnic	1	0.000000	0.000000	0.000000	1294	transcript29638.chr6.nnic	8111	ENSG00000112249	ASCC3
ENSG00000277443.3	ENST00000612661.2	o	ENSG00000277443.3	transcript31443.chr6.nnic	2	0.000000	0.000000	0.000000	660	ENST00000612661.2	4296	ENSG00000277443	MARCKS
ENSG00000291237.1	ENST00000367055.8	j	ENSG00000291237.1	transcript37812.chr6.nnic	6	0.000000	0.000000	0.000000	1061	ENST00000538183.7	990	ENSG00000291237	SOD2
ENSG00000106952.8	ENST00000223795.3	j	ENSG00000106952.8	transcript13760.chr9.nnic	4	0.000000	0.000000	0.000000	3249	ENST00000223795.3	3779	ENSG00000106952	TNFSF8
ENSG00000054148.18	ENST00000247665.12	k	ENSG00000054148.18	transcript21664.chr9.nnic	4	0.000000	0.000000	0.000000	1217	ENST00000492540.5	577	ENSG00000054148	PHPT1
