## Additional File 14: Blastp for "Decoding Radiation-Induced Transcriptomic Signatures of Human Leukocytes using Long-Read RNA-Seq: Clinical and Biodosimetric Implications"

### Sheet: Full BLASTp hits
Query ORF	Candidate gene	Subject accession	% identity	Alignment length	E-value	Bit score	Query coverage (%)	Subject description
transcript13458.chr22.nnic.p1	APOBEC3C	dbj|BAD92216.1|	100.000	190	4.14e-145	404	99	apolipoprotein B mRNA editing enzyme, catalytic polypeptide-like 3C variant, partial [Homo sapiens]
transcript13458.chr22.nnic.p1	APOBEC3C	ref|NP_055323.2|	100.000	190	3.23e-144	401	99	DNA dC->dU-editing enzyme APOBEC-3C [Homo sapiens]
transcript13458.chr22.nnic.p1	APOBEC3C	gb|AAH11739.1|	99.474	190	1.27e-143	400	99	Apolipoprotein B mRNA editing enzyme, catalytic polypeptide-like 3C [Homo sapiens]
transcript13458.chr22.nnic.p1	APOBEC3C	gb|AGI04216.1|	99.474	190	1.19e-142	397	99	apolipoprotein B editing enzyme catalytic polypeptide-like 3C [Homo sapiens]
transcript13760.chr9.nnic.p1	TNFSF8	ref|NP_001235.1|	100.000	131	7.85e-92	269	87	tumor necrosis factor ligand superfamily member 8 isoform 1 [Homo sapiens]
transcript13760.chr9.nnic.p1	TNFSF8	gb|AAB97877.1|	96.947	131	4.73e-88	259	87	CD30L protein [Homo sapiens]
transcript13760.chr9.nnic.p1	TNFSF8	gb|EAW87432.1|	100.000	34	1.33e-17	77.8	23	tumor necrosis factor (ligand) superfamily, member 8, isoform CRA_a [Homo sapiens]
transcript13760.chr9.nnic.p1	TNFSF8	ref|NP_001239219.1|	100.000	33	1.62e-16	75.1	22	tumor necrosis factor ligand superfamily member 8 isoform 2 [Homo sapiens]
transcript13826.chr15.nnic.p1	FBXO22	pdb|8S7D|D	100.000	299	0.0	619	100	Chain D, F-box only protein 22 [Homo sapiens]
transcript13826.chr15.nnic.p1	FBXO22	ref|NP_671717.1|	100.000	299	0.0	618	100	F-box only protein 22 isoform a [Homo sapiens]
transcript13826.chr15.nnic.p1	FBXO22	gb|AAH32540.1|	99.666	299	0.0	616	100	F-box protein 22 [Homo sapiens]
transcript13826.chr15.nnic.p2	FBXO22	ref|NP_036302.1|	96.040	101	2.54e-61	191	83	F-box only protein 22 isoform b [Homo sapiens]
transcript13826.chr15.nnic.p2	FBXO22	gb|KAI2575327.1|	100.000	93	1.30e-60	183	77	F-box protein 22 [Homo sapiens]
transcript15213.chr10.nnic.p1	ACTA2	gb|AAA51577.1|	99.206	378	0.0	782	100	alpha-actin [Homo sapiens]
transcript15213.chr10.nnic.p1	ACTA2	dbj|BAF83305.1|	97.619	378	0.0	774	100	unnamed protein product [Homo sapiens]
transcript21664.chr9.nnic.p1	PHPT1	ref|NP_054891.2|	100.000	125	3.07e-89	257	99	14 kDa phosphohistidine phosphatase isoform 3 [Homo sapiens]
transcript21664.chr9.nnic.p1	PHPT1	emb|CAG38512.1|	97.600	125	1.33e-87	253	99	PHP14 [Homo sapiens]
transcript21664.chr9.nnic.p1	PHPT1	ref|NP_001274271.1|	98.425	127	3.41e-87	252	99	14 kDa phosphohistidine phosphatase isoform 4 [Homo sapiens]
transcript21664.chr9.nnic.p1	PHPT1	pdb|2HW4|A	100.000	121	1.57e-86	251	96	Chain A, kDa phosphohistidine phosphatase [Homo sapiens]
transcript23187.chr5.nnic.p1	CCNG1	gb|AAH07093.1|	99.661	295	0.0	606	100	Cyclin G1 [Homo sapiens]
transcript23187.chr5.nnic.p1	CCNG1	ref|NP_001350947.1|	99.661	295	0.0	601	100	cyclin-G1 isoform b [Homo sapiens]
transcript23187.chr5.nnic.p1	CCNG1	dbj|BAA13007.1|	100.000	279	0.0	572	94	cyclin G, partial [Homo sapiens]
transcript36523.chr12.nnic.p1	PRKAB1	pdb|6C9F|B	97.101	138	8.39e-95	280	55	Chain B, 5'-AMP-activated protein kinase subunit beta-1 [Homo sapiens]
transcript36523.chr12.nnic.p1	PRKAB1	emb|CAA73146.1|	97.101	138	2.31e-94	281	55	5'-AMP-activated protein kinase beta-1 [Homo sapiens]
transcript36523.chr12.nnic.p1	PRKAB1	emb|CAA12024.1|	97.101	138	2.36e-94	281	55	AMP-activated protein kinase, beta 1 subunit [Homo sapiens]
