## Additional File 15: InterProScan for "Decoding Radiation-Induced Transcriptomic Signatures of Human Leukocytes using Long-Read RNA-Seq: Clinical and Biodosimetric Implications"

### Sheet: Sheet1
protein_id	length	analysis	signature_acc	signature_desc	start	end	score	interpro_acc	interpro_desc
APOBEC3C_candidate_transcript13458_p1	190	ProSiteProfiles	PS51747	Cytidine and deoxycytidylate deaminases domain profile.	29	138	22.1127	IPR002125	Cytidine and deoxycytidylate deaminase domain
APOBEC3C_candidate_transcript13458_p1	190	FunFam	G3DSA:3.40.140.10:FF:000029	DNA dC->dU-editing enzyme APOBEC-3G	8	190	9e-85
APOBEC3C_candidate_transcript13458_p1	190	Pfam	PF18782	APOBEC3, cytosine deaminase domain	10	187	1.3e-70	IPR059136	APOBEC3, cytosine deaminase domain
APOBEC3C_candidate_transcript13458_p1	190	SUPERFAMILY	SSF53927	Cytidine deaminase-like	57	174	3.76e-12	IPR016193	Cytidine deaminase-like
APOBEC3C_candidate_transcript13458_p1	190	PANTHER	PTHR13857	MRNA EDITING ENZYME	7	189	7.7e-68	IPR050610	APOBEC Cytidine Deaminase
APOBEC3C_candidate_transcript13458_p1	190	CDD	cd01283	cytidine_deaminase	8	158	8.37901e-16
APOBEC3C_candidate_transcript13458_p1	190	ProSitePatterns	PS00903	Cytidine and deoxycytidylate deaminases zinc-binding region signature.	66	104		IPR016192	APOBEC/CMP deaminase, zinc-binding
APOBEC3C_candidate_transcript13458_p1	190	Gene3D	G3DSA:3.40.140.10	Cytidine Deaminase, domain 2	5	190	3.1e-70
APOBEC3C_reference	190	ProSiteProfiles	PS51747	Cytidine and deoxycytidylate deaminases domain profile.	29	138	22.1127	IPR002125	Cytidine and deoxycytidylate deaminase domain
APOBEC3C_reference	190	FunFam	G3DSA:3.40.140.10:FF:000029	DNA dC->dU-editing enzyme APOBEC-3G	8	190	9e-85
APOBEC3C_reference	190	Pfam	PF18782	APOBEC3, cytosine deaminase domain	10	187	1.3e-70	IPR059136	APOBEC3, cytosine deaminase domain
APOBEC3C_reference	190	SUPERFAMILY	SSF53927	Cytidine deaminase-like	57	174	3.76e-12	IPR016193	Cytidine deaminase-like
APOBEC3C_reference	190	PANTHER	PTHR13857	MRNA EDITING ENZYME	7	189	7.7e-68	IPR050610	APOBEC Cytidine Deaminase
APOBEC3C_reference	190	CDD	cd01283	cytidine_deaminase	8	158	8.37901e-16
APOBEC3C_reference	190	ProSitePatterns	PS00903	Cytidine and deoxycytidylate deaminases zinc-binding region signature.	66	104		IPR016192	APOBEC/CMP deaminase, zinc-binding
APOBEC3C_reference	190	Gene3D	G3DSA:3.40.140.10	Cytidine Deaminase, domain 2	5	190	3.1e-70
PRKAB1_candidate_transcript36523_p1	251	PANTHER	PTHR10343	5'-AMP-ACTIVATED PROTEIN KINASE , BETA SUBUNIT	38	176	3.6e-60	IPR050827	CRP1/MDG1 DNA-binding & kinase subunit
PRKAB1_candidate_transcript36523_p1	251	SMART	SM01010	AMPKBI_2	112	183	2.6e-16	IPR006828	Association with the SNF1 complex (ASC) domain
PRKAB1_candidate_transcript36523_p1	251	Gene3D	G3DSA:2.60.40.10	Immunoglobulins	28	104	7.2e-19	IPR013783	Immunoglobulin-like fold
PRKAB1_candidate_transcript36523_p1	251	Pfam	PF16561	Glycogen recognition site of AMP-activated protein kinase	42	92	5.6e-14	IPR032640	AMP-activated protein kinase, glycogen-binding domain
PRKAB1_candidate_transcript36523_p1	251	SUPERFAMILY	SSF81296	E set domains	40	88	8.75e-14	IPR014756	Immunoglobulin E-set
PRKAB1_candidate_transcript36523_p1	251	Gene3D	G3DSA:6.20.250.60		105	182	1.3e-22
PRKAB1_candidate_transcript36523_p1	251	Pfam	PF04739	5'-AMP-activated protein kinase beta subunit, interaction domain	133	175	1.1e-10	IPR006828	Association with the SNF1 complex (ASC) domain
PRKAB1_candidate_transcript36523_p1	251	CDD	cd02859	E_set_AMPKbeta_like_N	42	87	1.4617e-20
PRKAB1_candidate_transcript36523_p1	251	SUPERFAMILY	SSF160219	AMPKBI-like	106	177	2.35e-18	IPR037256	ASC domain superfamily
FBXO22_candidate_transcript13826_p1	299	SMART	SM01204	FIST_C_2	128	262	2.1e-10	IPR019494	FIST, C-domain
FBXO22_candidate_transcript13826_p1	299	PANTHER	PTHR14939	F-BOX ONLY PROTEIN 22	14	298	1.1e-91
FBXO22_candidate_transcript13826_p1	299	Pfam	PF10442	FIST C domain	195	260	2.4e-05	IPR019494	FIST, C-domain
TNFSF8_candidate_transcript13760_p1	149	ProSiteProfiles	PS50049	Tumor necrosis factor (TNF) homology domain (THD) profile.	14	140	30.0915	IPR006052	Tumour necrosis factor domain
TNFSF8_candidate_transcript13760_p1	149	SUPERFAMILY	SSF49842	TNF-like	16	132	5.42e-24	IPR008983	Tumour necrosis factor-like domain superfamily
TNFSF8_candidate_transcript13760_p1	149	FunFam	G3DSA:2.60.120.40:FF:000023	tumor necrosis factor ligand superfamily member 8	7	140	9.8e-72
TNFSF8_candidate_transcript13760_p1	149	CDD	cd00184	TNF	19	135	1.2942e-24	IPR006052	Tumour necrosis factor domain
TNFSF8_candidate_transcript13760_p1	149	Gene3D	G3DSA:2.60.120.40		9	140	8.7e-14	IPR008983	Tumour necrosis factor-like domain superfamily
TNFSF8_candidate_transcript13760_p1	149	ProSitePatterns	PS00251	Tumor necrosis factor (TNF) homology domain (THD) signature.	46	62		IPR021184	Tumour necrosis factor, conserved site
TNFSF8_candidate_transcript13760_p1	149	Pfam	PF00229	TNF(Tumour Necrosis Factor) family	28	145	1.9e-24	IPR006052	Tumour necrosis factor domain
TNFSF8_candidate_transcript13760_p1	149	SMART	SM00207	TNF_2	14	145	2e-36	IPR006052	Tumour necrosis factor domain
TNFSF8_candidate_transcript13760_p1	149	PANTHER	PTHR32163	TUMOR NECROSIS FACTOR LIGAND SUPERFAMILY MEMBER 8	19	149	1.8e-66	IPR053104	Tumor Necrosis Factor Ligand Superfamily Member 8
PRKAB1_reference	270	SUPERFAMILY	SSF160219	AMPKBI-like	174	270	1.31e-34	IPR037256	ASC domain superfamily
PRKAB1_reference	270	CDD	cd02859	E_set_AMPKbeta_like_N	79	155	2.74627e-36
PRKAB1_reference	270	Gene3D	G3DSA:6.20.250.60		173	270	3.5e-40
PRKAB1_reference	270	Pfam	PF04739	5'-AMP-activated protein kinase beta subunit, interaction domain	201	269	1.5e-26	IPR006828	Association with the SNF1 complex (ASC) domain
PRKAB1_reference	270	Gene3D	G3DSA:2.60.40.10	Immunoglobulins	78	172	2.9e-34	IPR013783	Immunoglobulin-like fold
PRKAB1_reference	270	SMART	SM01010	AMPKBI_2	180	270	5.2e-50	IPR006828	Association with the SNF1 complex (ASC) domain
PRKAB1_reference	270	FunFam	G3DSA:2.60.40.10:FF:000139	Protein kinase AMP-activated non-catalytic subunit beta 1	78	170	6.1e-49
PRKAB1_reference	270	PANTHER	PTHR10343	5'-AMP-ACTIVATED PROTEIN KINASE , BETA SUBUNIT	1	270	1e-123	IPR050827	CRP1/MDG1 DNA-binding & kinase subunit
PRKAB1_reference	270	Pfam	PF16561	Glycogen recognition site of AMP-activated protein kinase	79	160	2e-29	IPR032640	AMP-activated protein kinase, glycogen-binding domain
PRKAB1_reference	270	SUPERFAMILY	SSF81296	E set domains	78	161	1.09e-27	IPR014756	Immunoglobulin E-set
FBXO22_candidate_transcript13826_p2	120	Gene3D	G3DSA:1.20.1280.50		14	61	5.4e-07
FBXO22_candidate_transcript13826_p2	120	CDD	cd22097	F-box_FBXO22	23	70	1.15482e-21
FBXO22_candidate_transcript13826_p2	120	SUPERFAMILY	SSF81383	F-box domain	28	68	1.31e-09	IPR036047	F-box-like domain superfamily
FBXO22_candidate_transcript13826_p2	120	Pfam	PF00646	F-box domain	28	61	0.0011	IPR001810	F-box domain
FBXO22_candidate_transcript13826_p2	120	PANTHER	PTHR14939	F-BOX ONLY PROTEIN 22	14	89	5.9e-11
APOBEC3C_candidate_transcript13458_p2	120	Phobius	NON_CYTOPLASMIC_DOMAIN	Region of a membrane-bound protein predicted to be outside the membrane, in the extracellular region.	35	120
APOBEC3C_candidate_transcript13458_p2	120	SignalP_EUK	SignalP-noTM	SignalP-noTM	1	33
APOBEC3C_candidate_transcript13458_p2	120	Phobius	SIGNAL_PEPTIDE_C_REGION	C-terminal region of a signal peptide.	28	34
APOBEC3C_candidate_transcript13458_p2	120	Phobius	SIGNAL_PEPTIDE_H_REGION	Hydrophobic region of a signal peptide.	16	27
APOBEC3C_candidate_transcript13458_p2	120	Phobius	SIGNAL_PEPTIDE	Signal peptide region	1	34
APOBEC3C_candidate_transcript13458_p2	120	Phobius	SIGNAL_PEPTIDE_N_REGION	N-terminal region of a signal peptide.	1	15
PHPT1_reference	125	Gene3D	G3DSA:3.50.20.20	Janus/Ocnus	5	125	1.9e-51	IPR038596	Janus superfamily
PHPT1_reference	125	Pfam	PF05005	Janus/Ocnus family (Ocnus)	8	117	6.2e-38	IPR007702	Janus
PHPT1_reference	125	PANTHER	PTHR12258	JANUS-A/JANUS-B	3	125	7e-51	IPR007702	Janus
PHPT1_reference	125	SUPERFAMILY	SSF143724	PHP14-like	5	121	7.45e-48
PHPT1_reference	125	FunFam	G3DSA:3.50.20.20:FF:000001	14 kDa phosphohistidine phosphatase	5	125	7.9e-66
PHPT1_candidate_transcript21664_p1	125	Gene3D	G3DSA:3.50.20.20	Janus/Ocnus	5	125	1.9e-51	IPR038596	Janus superfamily
PHPT1_candidate_transcript21664_p1	125	Pfam	PF05005	Janus/Ocnus family (Ocnus)	8	117	6.2e-38	IPR007702	Janus
PHPT1_candidate_transcript21664_p1	125	PANTHER	PTHR12258	JANUS-A/JANUS-B	3	125	7e-51	IPR007702	Janus
PHPT1_candidate_transcript21664_p1	125	SUPERFAMILY	SSF143724	PHP14-like	5	121	7.45e-48
PHPT1_candidate_transcript21664_p1	125	FunFam	G3DSA:3.50.20.20:FF:000001	14 kDa phosphohistidine phosphatase	5	125	7.9e-66
FBXO22_reference	403	CDD	cd22097	F-box_FBXO22	23	70	4.29368e-24
FBXO22_reference	403	PANTHER	PTHR14939	F-BOX ONLY PROTEIN 22	14	402	6.5e-115
FBXO22_reference	403	Gene3D	G3DSA:1.20.1280.50		16	60	3.6e-06
FBXO22_reference	403	SMART	SM01204	FIST_C_2	232	366	2.1e-10	IPR019494	FIST, C-domain
FBXO22_reference	403	SUPERFAMILY	SSF81383	F-box domain	28	68	1.44e-08	IPR036047	F-box-like domain superfamily
FBXO22_reference	403	Pfam	PF10442	FIST C domain	299	364	4e-05	IPR019494	FIST, C-domain
FBXO22_reference	403	Pfam	PF00646	F-box domain	28	61	0.0076	IPR001810	F-box domain
CCNG1_reference	295	Gene3D	G3DSA:1.10.472.10		30	150	4.8e-34
CCNG1_reference	295	CDD	cd20583	CYCLIN_CCNG1	51	148	1.20011e-62
CCNG1_reference	295	SUPERFAMILY	SSF47954	Cyclin-like	18	149	5.1e-28	IPR036915	Cyclin-like superfamily
CCNG1_reference	295	PANTHER	PTHR10177	CYCLINS	56	231	1.7e-23	IPR039361	Cyclin
CCNG1_reference	295	Pfam	PF00134	Cyclin, N-terminal domain	20	149	7.4e-17	IPR006671	Cyclin, N-terminal
CCNG1_reference	295	Gene3D	G3DSA:1.10.472.10		17	238	4.8e-34
CCNG1_reference	295	SMART	SM00385	cyclin_7	57	143	7.7e-18	IPR013763	Cyclin-like domain
CCNG1_reference	295	FunFam	G3DSA:1.10.472.10:FF:000006	Cyclin I	39	150	3.6e-52
CCNG1_candidate_transcript23187_p1	295	Gene3D	G3DSA:1.10.472.10		30	150	4.8e-34
CCNG1_candidate_transcript23187_p1	295	CDD	cd20583	CYCLIN_CCNG1	51	148	1.20011e-62
CCNG1_candidate_transcript23187_p1	295	SUPERFAMILY	SSF47954	Cyclin-like	18	149	5.1e-28	IPR036915	Cyclin-like superfamily
CCNG1_candidate_transcript23187_p1	295	PANTHER	PTHR10177	CYCLINS	56	231	1.7e-23	IPR039361	Cyclin
CCNG1_candidate_transcript23187_p1	295	Pfam	PF00134	Cyclin, N-terminal domain	20	149	7.4e-17	IPR006671	Cyclin, N-terminal
CCNG1_candidate_transcript23187_p1	295	Gene3D	G3DSA:1.10.472.10		17	238	4.8e-34
CCNG1_candidate_transcript23187_p1	295	SMART	SM00385	cyclin_7	57	143	7.7e-18	IPR013763	Cyclin-like domain
CCNG1_candidate_transcript23187_p1	295	FunFam	G3DSA:1.10.472.10:FF:000006	Cyclin I	39	150	3.6e-52
ACTA2_candidate_transcript15213_p1	378	PRINTS	PR00190	Actin signature	143	162	8.6e-52	IPR004000	Actin family
ACTA2_candidate_transcript15213_p1	378	PRINTS	PR00190	Actin signature	51	62	8.6e-52	IPR004000	Actin family
ACTA2_candidate_transcript15213_p1	378	PRINTS	PR00190	Actin signature	117	130	8.6e-52	IPR004000	Actin family
ACTA2_candidate_transcript15213_p1	378	PRINTS	PR00190	Actin signature	239	255	8.6e-52	IPR004000	Actin family
ACTA2_candidate_transcript15213_p1	378	PRINTS	PR00190	Actin signature	28	37	8.6e-52	IPR004000	Actin family
ACTA2_candidate_transcript15213_p1	378	PRINTS	PR00190	Actin signature	63	85	8.6e-52	IPR004000	Actin family
ACTA2_candidate_transcript15213_p1	378	FunFam	G3DSA:3.30.420.40:FF:000131	Actin, alpha skeletal muscle	252	340	2.4e-44
ACTA2_candidate_transcript15213_p1	378	Pfam	PF00022	Actin	6	378	1.2e-141	IPR004000	Actin family
ACTA2_candidate_transcript15213_p1	378	SMART	SM00268	actin_3	7	378	3.5e-233	IPR004000	Actin family
ACTA2_candidate_transcript15213_p1	378	ProSitePatterns	PS00432	Actins signature 2.	359	367		IPR004001	Actin, conserved site
ACTA2_candidate_transcript15213_p1	378	Gene3D	G3DSA:3.30.420.40		10	372	2.7e-184
ACTA2_candidate_transcript15213_p1	378	SUPERFAMILY	SSF53067	Actin-like ATPase domain	6	156	5.09e-63	IPR043129	ATPase, nucleotide binding domain
ACTA2_candidate_transcript15213_p1	378	SUPERFAMILY	SSF53067	Actin-like ATPase domain	150	378	2.19e-99	IPR043129	ATPase, nucleotide binding domain
ACTA2_candidate_transcript15213_p1	378	FunFam	G3DSA:3.90.640.10:FF:000047	Actin, alpha skeletal muscle	183	274	5.6e-61
ACTA2_candidate_transcript15213_p1	378	PANTHER	PTHR11937	ACTIN	10	372	5.1e-157	IPR004000	Actin family
ACTA2_candidate_transcript15213_p1	378	FunFam	G3DSA:3.30.420.40:FF:000058	Putative actin-related protein 5	342	370	8.7e-09
ACTA2_candidate_transcript15213_p1	378	Gene3D	G3DSA:3.30.420.40		141	341	2.7e-184
ACTA2_candidate_transcript15213_p1	378	FunFam	G3DSA:3.30.420.40:FF:000291	Actin, alpha skeletal muscle	3	167	7.9e-92
ACTA2_candidate_transcript15213_p1	378	CDD	cd10224	ASKHA_NBD_actin	8	373	0
ACTA2_candidate_transcript15213_p1	378	ProSitePatterns	PS01132	Actins and actin-related proteins signature.	106	118		IPR020902	Actin/actin-like conserved site
ACTA2_candidate_transcript15213_p1	378	Gene3D	G3DSA:3.90.640.10	Actin; Chain A, domain 4	183	274	2.7e-184
ACTA2_candidate_transcript15213_p1	378	ProSitePatterns	PS00406	Actins signature 1.	55	65		IPR004001	Actin, conserved site
TNFSF8_reference	234	SMART	SM00207	TNF_2	98	230	4.2e-41	IPR006052	Tumour necrosis factor domain
TNFSF8_reference	234	Phobius	NON_CYTOPLASMIC_DOMAIN	Region of a membrane-bound protein predicted to be outside the membrane, in the extracellular region.	1	37
TNFSF8_reference	234	SUPERFAMILY	SSF49842	TNF-like	96	217	1.79e-24	IPR008983	Tumour necrosis factor-like domain superfamily
TNFSF8_reference	234	Phobius	TRANSMEMBRANE	Region of a membrane-bound protein predicted to be embedded in the membrane.	38	62
TNFSF8_reference	234	ProSiteProfiles	PS50049	Tumor necrosis factor (TNF) homology domain (THD) profile.	98	225	29.8031	IPR006052	Tumour necrosis factor domain
TNFSF8_reference	234	CDD	cd00184	TNF	104	220	5.33265e-25	IPR006052	Tumour necrosis factor domain
TNFSF8_reference	234	PANTHER	PTHR32163	TUMOR NECROSIS FACTOR LIGAND SUPERFAMILY MEMBER 8	1	234	9.7e-122	IPR053104	Tumor Necrosis Factor Ligand Superfamily Member 8
TNFSF8_reference	234	Phobius	CYTOPLASMIC_DOMAIN	Region of a membrane-bound protein predicted to be outside the membrane, in the cytoplasm.	63	234
TNFSF8_reference	234	ProSitePatterns	PS00251	Tumor necrosis factor (TNF) homology domain (THD) signature.	131	147		IPR021184	Tumour necrosis factor, conserved site
TNFSF8_reference	234	PIRSF	PIRSF019548	TNF_CD30L	1	234	0	IPR021185	Tumour necrosis factor family protein, CD30 ligand type
TNFSF8_reference	234	TMHMM	TMhelix	Region of a membrane-bound protein predicted to be embedded in the membrane.	39	61
TNFSF8_reference	234	Pfam	PF00229	TNF(Tumour Necrosis Factor) family	113	230	7.1e-24	IPR006052	Tumour necrosis factor domain
TNFSF8_reference	234	FunFam	G3DSA:2.60.120.40:FF:000023	tumor necrosis factor ligand superfamily member 8	88	225	4.3e-80
TNFSF8_reference	234	Gene3D	G3DSA:2.60.120.40		90	225	2e-14	IPR008983	Tumour necrosis factor-like domain superfamily
ACTA2_reference	377	Gene3D	G3DSA:3.30.420.40		140	340	0
ACTA2_reference	377	SMART	SM00268	actin_3	7	377	0	IPR004000	Actin family
ACTA2_reference	377	PANTHER	PTHR11937	ACTIN	10	371	0	IPR004000	Actin family
ACTA2_reference	377	Pfam	PF00022	Actin	6	377	0	IPR004000	Actin family
ACTA2_reference	377	PRINTS	PR00190	Actin signature	28	37	6.7e-58	IPR004000	Actin family
ACTA2_reference	377	PRINTS	PR00190	Actin signature	51	62	6.7e-58	IPR004000	Actin family
ACTA2_reference	377	PRINTS	PR00190	Actin signature	63	85	6.7e-58	IPR004000	Actin family
ACTA2_reference	377	PRINTS	PR00190	Actin signature	117	130	6.7e-58	IPR004000	Actin family
ACTA2_reference	377	PRINTS	PR00190	Actin signature	142	161	6.7e-58	IPR004000	Actin family
ACTA2_reference	377	PRINTS	PR00190	Actin signature	238	254	6.7e-58	IPR004000	Actin family
ACTA2_reference	377	CDD	cd10224	ASKHA_NBD_actin	8	372	0
ACTA2_reference	377	SUPERFAMILY	SSF53067	Actin-like ATPase domain	149	377	2.19e-99	IPR043129	ATPase, nucleotide binding domain
ACTA2_reference	377	FunFam	G3DSA:3.30.420.40:FF:000058	Putative actin-related protein 5	341	369	8.6e-09
ACTA2_reference	377	ProSitePatterns	PS00432	Actins signature 2.	358	366		IPR004001	Actin, conserved site
ACTA2_reference	377	SUPERFAMILY	SSF53067	Actin-like ATPase domain	6	155	2.51e-66	IPR043129	ATPase, nucleotide binding domain
ACTA2_reference	377	ProSitePatterns	PS01132	Actins and actin-related proteins signature.	106	118		IPR020902	Actin/actin-like conserved site
ACTA2_reference	377	ProSitePatterns	PS00406	Actins signature 1.	55	65		IPR004001	Actin, conserved site
ACTA2_reference	377	FunFam	G3DSA:3.30.420.40:FF:000131	Actin, alpha skeletal muscle	251	339	2.4e-44
ACTA2_reference	377	Gene3D	G3DSA:3.90.640.10	Actin; Chain A, domain 4	182	273	0
ACTA2_reference	377	Gene3D	G3DSA:3.30.420.40		10	371	0
ACTA2_reference	377	FunFam	G3DSA:3.90.640.10:FF:000047	Actin, alpha skeletal muscle	182	273	5.6e-61
ACTA2_reference	377	FunFam	G3DSA:3.30.420.40:FF:000291	Actin, alpha skeletal muscle	3	166	4.9e-94
