## Additional File 16: SQANTI3 for "Decoding Radiation-Induced Transcriptomic Signatures of Human Leukocytes using Long-Read RNA-Seq: Clinical and Biodosimetric Implications"

### Sheet: Summary_per_transcript
Transcript	Gene_locus	Structural_category	Subcategory	Gffcompare_class_code	Novel_junctions	SQANTI3_isoform_min_cov	Novel_junction_SR_reads	SR_locus_active_nearby	SR_locus_max_nearby_reads	Novel_junction_LR_libraries_supporting	Novel_junction_LR_total_reads
transcript13826.chr15.nnic	ENSG00000167196.14	novel_not_in_catalog	at_least_one_novel_splicesite	j	junction_2 and junction_3	0	0 (junction_1), 30 (junction_3)	TRUE	191	2/6 (junction_2), 6/6 (junction_3)	4 (junction_2), 29 (junction_3)
transcript13844.chr22.nnic	ENSG00000244509.4	novel_not_in_catalog	at_least_one_novel_splicesite	o	junction_1	0	0	TRUE	833	4/6	7
transcript20940.chr17.nnic	ENSG00000304661.1	full-splice_match	mono-exon	c
transcript21664.chr9.nnic	ENSG00000054148.18_ENSG00000232434.3	fusion	multi-exon	k	junction_1	7	36	TRUE	820	6/6	16
transcript25470.chr1.nic	ENSG00000162367.12	novel_in_catalog	combination_of_known_junctions	j	junction_2	2	69	TRUE	38	6/6	372
transcript26863.chr12.nnic	ENSG00000135679.27_ENSG00000256664.1	fusion	multi-exon	k	junction_1	0	0	TRUE	91	6/6	70
transcript26870.chr12.nnic	ENSG00000135679.27_ENSG00000256664.1	fusion	intron_retention	k	junction_1	0	0	TRUE	91	3/6	3
transcript26885.chr12.nnic	novelGene_1	genic_intron	mono-exon	i
transcript29638.chr6.nnic	ENSG00000112249.14	novel_in_catalog	mono-exon_by_intron_retention	n
transcript30521.chr2.nnic	ENSG00000152082.15	novel_not_in_catalog	at_least_one_novel_splicesite	o	junction_1	0	0	TRUE	1501	6/6	74
transcript31443.chr6.nnic	ENSG00000277443.3	novel_not_in_catalog	at_least_one_novel_splicesite	o	junction_1	0	0	TRUE	298	3/6	4
transcript32230.chr3.nnic	ENSG00000172667.11	incomplete-splice_match	mono-exon	c
transcript33002.chr12.nnic	ENSG00000136003.16	novel_not_in_catalog	at_least_one_novel_splicesite	j	junction_1	0	0	TRUE	1103	4/6	5
transcript34121.chr1.nic	ENSG00000230489.3	incomplete-splice_match	3prime_fragment	c	junction_1	1	2	FALSE	4	6/6	194
transcript39964.chr19.nnic	novelGene_ENSG00000105327.18_AS	antisense	multi-exon	x	junction_1	0	0	TRUE	976	1/6	1
transcript61117.chr1.nnic	ENSG00000289589.3	novel_not_in_catalog	at_least_one_novel_splicesite	o	junction_1	0	0	FALSE	3	1/6	1
transcript61119.chr1.nnic	ENSG00000162783.11	genic	multi-exon	o	junction_1	0	0	FALSE	3	5/6	17
transcript8598.chr15.nnic	ENSG00000185088.14	novel_not_in_catalog	at_least_one_novel_splicesite	j	junction_1	0	0	TRUE	1674	3/6	6
transcript926.chr3.nnic	ENSG00000206573.12	novel_not_in_catalog	at_least_one_novel_splicesite	j	junction_1	0	0	TRUE	28	3/6	4
