## Additional File 17: Leave one donor out differentially expressed genes for "Decoding Radiation-Induced Transcriptomic Signatures of Human Leukocytes using Long-Read RNA-Seq: Clinical and Biodosimetric Implications"

### Sheet: donor_1
Ensembl_id	logFC	logCPM	F	PValue	FDR
ENSG00000161513	4.76969	2.90708	149.744	6.23457e-13	4.52898e-09
ENSG00000105246	6.78886	2.5116	140.965	6.67351e-13	4.52898e-09
ENSG00000134574	2.87839	5.48978	122.089	7.07578e-12	3.18542e-08
ENSG00000054148	2.6003	7.70014	119.179	9.38751e-12	3.18542e-08
ENSG00000125726	3.03439	4.04356	111.838	1.96586e-11	5.18476e-08
ENSG00000181026	3.21514	3.43975	110.361	2.29194e-11	5.18476e-08
ENSG00000105327	2.85632	3.94314	94.8429	1.27827e-10	2.47857e-07
ENSG00000124762	2.38471	6.30903	91.9373	1.80656e-10	3.06506e-07
ENSG00000087088	2.29095	6.93006	89.865	2.32423e-10	3.5052e-07
ENSG00000185088	2.2044	7.80818	88.9568	2.59926e-10	3.52797e-07
ENSG00000132646	2.32855	5.10499	84.3025	4.6759e-10	5.76963e-07
ENSG00000170855	2.28376	5.37349	82.3383	6.03518e-10	6.82629e-07
ENSG00000100298	2.85794	3.12099	80.2767	7.93081e-10	8.28038e-07
ENSG00000123610	3.06737	5.3231	75.7975	1.46102e-09	1.41646e-06
ENSG00000249859	2.01251	3.9554	56.3258	2.96163e-08	2.67988e-05
ENSG00000310540	1.93711	4.31346	55.7253	3.28506e-08	2.78676e-05
ENSG00000200463	-1.9297	4.42014	53.4563	4.8937e-08	3.90719e-05
ENSG00000154767	1.9269	4.47095	52.5206	5.78677e-08	4.36355e-05
ENSG00000135679	1.77114	5.211	51.8116	6.57928e-08	4.47393e-05
ENSG00000239672	1.93094	4.10547	51.8007	6.59239e-08	4.47393e-05
ENSG00000223511	1.89448	4.27826	48.9628	1.11518e-07	7.20776e-05
ENSG00000107796	2.0883	2.87473	46.6457	1.73867e-07	0.000107268
ENSG00000170734	2.15007	2.65133	46.3787	1.83166e-07	0.000108092
ENSG00000166920	2.11426	2.80878	44.7418	2.53124e-07	0.000143152
ENSG00000128218	-1.99971	3.33527	40.9271	5.54067e-07	0.000300814
ENSG00000212464	-1.50198	7.14434	39.3716	7.72413e-07	0.000403229
ENSG00000167196	1.58988	4.14424	38.8043	8.73659e-07	0.000439191
ENSG00000234883	2.16909	2.29171	37.932	1.05826e-06	0.000512991
ENSG00000120889	1.61958	3.77691	37.7271	1.1071e-06	0.00051816
ENSG00000113328	1.48397	5.45132	37.3082	1.2152e-06	0.000549797
ENSG00000066923	1.95532	2.76903	36.8674	1.34142e-06	0.000587327
ENSG00000106952	1.49456	4.5528	36.1217	1.58754e-06	0.000673365
ENSG00000179091	1.48861	4.55496	35.4056	1.87004e-06	0.000769154
ENSG00000123689	1.54159	5.20113	35.1334	1.99118e-06	0.000794891
ENSG00000078237	1.52814	3.83219	34.47	2.32296e-06	0.000900845
ENSG00000151065	1.49433	3.83431	32.988	3.29805e-06	0.00124345
ENSG00000112249	1.71023	2.88972	32.8539	3.40591e-06	0.00124942
ENSG00000116717	1.42848	4.30588	31.1658	5.13738e-06	0.00183499
ENSG00000112149	1.84084	2.5235	30.8641	5.53635e-06	0.00186552
ENSG00000222328	-1.80926	2.5327	30.7773	5.65727e-06	0.00186552
ENSG00000207112	-2.23878	1.83421	30.7258	5.73297e-06	0.00186552
ENSG00000112697	1.35388	4.86787	30.6959	5.77264e-06	0.00186552
ENSG00000077150	1.54777	3.79076	30.4667	6.11257e-06	0.00192944
ENSG00000149547	1.65578	2.61713	28.9677	8.93921e-06	0.00275754
ENSG00000167414	1.61469	2.7186	28.7943	9.34719e-06	0.00281932
ENSG00000277443	1.24032	5.14907	26.347	1.78251e-05	0.00514411
ENSG00000221164	-1.54855	3.10702	26.2781	1.81607e-05	0.00514411
ENSG00000196152	2.088	1.3874	26.2731	1.81918e-05	0.00514411
ENSG00000234546	6.78694	-0.376758	26.4846	1.89211e-05	0.00524115
ENSG00000172667	1.85172	2.43576	25.067	2.52935e-05	0.00686618
ENSG00000117586	2.05967	1.35905	24.7739	2.74471e-05	0.00730469
ENSG00000276085	1.65532	3.57625	24.4297	3.02061e-05	0.00788438
ENSG00000132600	1.42967	2.87015	24.2695	3.15965e-05	0.00809168
ENSG00000132274	1.15331	6.40563	23.7503	3.65916e-05	0.00919738
ENSG00000141753	1.84015	1.90999	23.1149	4.38912e-05	0.0107209
ENSG00000080546	1.44234	2.75921	23.0877	4.42328e-05	0.0107209
ENSG00000183010	2.90557	0.343481	22.8514	4.69913e-05	0.0111897
ENSG00000105369	-1.23154	4.82083	22.4268	5.35819e-05	0.0123266
ENSG00000273338	-1.287	4.20787	21.9633	6.13924e-05	0.0138491
ENSG00000162772	1.82415	1.58478	21.8931	6.26913e-05	0.0138491
ENSG00000289047	1.30045	3.2502	21.813	6.41805e-05	0.0138491
ENSG00000270164	1.31451	3.0766	21.8077	6.42816e-05	0.0138491
ENSG00000177575	-1.54675	2.23658	21.1208	7.88995e-05	0.0164754
ENSG00000174307	3.55978	0.0401207	20.8685	8.29545e-05	0.0170597
ENSG00000176533	-1.35215	3.18612	20.3421	9.9895e-05	0.0197592
ENSG00000290122	-1.27449	3.91898	20.324	0.000100448	0.0197592
ENSG00000293084	1.08292	5.82573	19.9411	0.000112981	0.0215405
ENSG00000162783	1.12683	4.698	19.931	0.000113334	0.0215405
ENSG00000104921	1.3594	4.28097	19.9044	0.000114265	0.0215405
ENSG00000132185	-1.65142	2.17866	19.716	0.000121133	0.0223857
ENSG00000169413	-1.09761	6.00943	19.6915	0.000122047	0.0223857
ENSG00000149557	2.03007	1.3231	19.5799	0.000126388	0.0228728
ENSG00000120738	-1.18086	4.45687	19.4303	0.000132377	0.0236415
ENSG00000100079	-1.03603	7.19836	19.1551	0.000144284	0.0251073
ENSG00000139572	1.82649	2.05753	18.8834	0.000157199	0.0270083
ENSG00000101084	1.11406	4.78355	18.6191	0.000170901	0.0289956
ENSG00000106066	-1.01047	7.34589	18.5355	0.000175508	0.0292825
ENSG00000274432	-1.7584	1.39753	18.5119	0.000176908	0.0292825
ENSG00000120254	2.30818	0.536053	18.3855	0.000184367	0.0301495
ENSG00000164236	2.36445	0.436791	18.2465	0.000192766	0.0311478
ENSG00000224877	1.6946	1.80442	17.8602	0.000218013	0.0348128
ENSG00000112799	-1.02934	5.69235	17.4155	0.000251927	0.0393035
ENSG00000263934	-1.4034	2.55053	17.2539	0.000265653	0.0409739
ENSG00000274585	-1.69998	1.31041	16.9238	0.000296242	0.0447888
ENSG00000244509	0.996708	5.2305	16.8719	0.000301303	0.0449404
ENSG00000161929	-1.13168	5.20846	16.7353	0.000315276	0.0462203
ENSG00000136048	1.39416	2.25116	16.722	0.000316694	0.0462203
ENSG00000275616	-1.64362	1.36731	16.488	0.000342474	0.049451
ENSG00000103064	1.19183	2.95225	16.4138	0.000351003	0.0496447
ENSG00000206588	-2.14916	0.747475	16.4164	0.00035113	0.0496447

### Sheet: donor_2
Ensembl_id	logFC	logCPM	F	PValue	FDR
ENSG00000105246	7.27527	3.14101	257.003	1.46259e-11	1.93091e-07
ENSG00000054148	2.70915	7.64782	263.501	3.20579e-11	2.11614e-07
ENSG00000185088	2.24683	7.59696	180.122	5.22955e-10	2.30135e-06
ENSG00000134574	3.09095	5.05226	168.467	8.48109e-10	2.79919e-06
ENSG00000124762	2.60253	6.54524	153.437	1.65903e-09	4.3805e-06
ENSG00000161513	4.88467	2.60727	144.767	2.27078e-09	4.99646e-06
ENSG00000181026	3.32775	3.47279	142.906	2.75701e-09	5.19972e-06
ENSG00000125726	3.1745	4.11392	131.353	5.00389e-09	8.25767e-06
ENSG00000132646	2.38711	4.90585	127.262	6.24974e-09	9.16767e-06
ENSG00000170855	2.22745	5.31457	118.39	1.03642e-08	1.27339e-05
ENSG00000087088	2.01583	6.71422	117.992	1.061e-08	1.27339e-05
ENSG00000128218	-2.85063	3.4765	102.572	2.79586e-08	3.07591e-05
ENSG00000104921	2.66771	4.09771	88.016	7.90078e-08	8.02354e-05
ENSG00000123610	1.79412	5.44983	74.5647	2.37479e-07	0.000223942
ENSG00000234883	2.57223	2.66223	73.0794	2.71071e-07	0.000238579
ENSG00000154767	1.98594	4.44817	71.6025	3.09446e-07	0.000255331
ENSG00000239672	1.9595	4.28392	70.8197	3.32377e-07	0.00025812
ENSG00000170734	2.51431	2.5642	65.2448	5.64462e-07	0.000414002
ENSG00000166920	1.64849	5.86088	55.6021	1.54709e-06	0.00103575
ENSG00000105327	2.42759	3.95824	55.4745	1.56908e-06	0.00103575
ENSG00000112697	1.53819	4.88895	54.3828	1.7745e-06	0.00111557
ENSG00000167196	1.69377	4.01521	53.8914	1.87685e-06	0.00112628
ENSG00000310540	1.6274	4.36079	50.6023	2.76072e-06	0.00158466
ENSG00000135679	1.48506	5.21867	49.9039	3.00392e-06	0.00165241
ENSG00000105369	-1.44606	5.05895	49.5206	3.14766e-06	0.00166221
ENSG00000077150	1.71817	3.88943	48.6065	3.52298e-06	0.00178886
ENSG00000107796	2.28814	2.53609	47.6616	3.96665e-06	0.00193955
ENSG00000223511	1.4875	4.37593	47.0801	4.26759e-06	0.00196681
ENSG00000113328	1.36713	5.18597	46.9834	4.32036e-06	0.00196681
ENSG00000100298	2.11795	2.43053	45.5529	5.19712e-06	0.00228708
ENSG00000172667	2.4381	2.18637	44.9145	5.65479e-06	0.00240821
ENSG00000141753	2.33976	1.91503	43.6835	6.67139e-06	0.00275237
ENSG00000151065	1.56315	3.60531	41.6746	8.7648e-06	0.00341095
ENSG00000120889	1.37802	3.89336	37.5603	1.59082e-05	0.00583389
ENSG00000132274	1.11004	6.16009	37.0921	1.70753e-05	0.00609266
ENSG00000183010	3.42301	0.750904	36.3153	1.87686e-05	0.00652059
ENSG00000066923	1.74015	3.1144	34.6399	2.50171e-05	0.0082569
ENSG00000174307	4.91725	0.198731	32.0908	2.5902e-05	0.00834044
ENSG00000171159	1.14644	5.07664	33.9137	2.81138e-05	0.00883711
ENSG00000117586	2.26953	1.50219	33.5667	2.98011e-05	0.00914964
ENSG00000112149	1.70435	3.02302	33.3933	3.06035e-05	0.00918243
ENSG00000112667	1.17126	4.73648	33.1436	3.18825e-05	0.00924356
ENSG00000162783	1.21614	4.7681	33.082	3.22075e-05	0.00924356
ENSG00000162772	2.49802	1.21576	32.9115	3.33037e-05	0.00935479
ENSG00000123689	1.06226	5.81272	32.3694	3.62557e-05	0.00997183
ENSG00000196154	-0.596674	10.8368	31.5791	4.14317e-05	0.0111629
ENSG00000078237	1.2774	3.74854	31.0713	4.51972e-05	0.011918
ENSG00000101017	1.22094	3.97985	30.9642	4.604e-05	0.011918
ENSG00000112249	1.61926	2.75074	30.764	4.76666e-05	0.0121018
ENSG00000270164	1.47565	2.98018	30.6438	4.86702e-05	0.0121235
ENSG00000258315	1.09311	5.27352	30.3996	5.0784e-05	0.0122746
ENSG00000291221	-1.17684	4.49567	30.3602	5.11366e-05	0.0122746
ENSG00000176533	-1.45133	3.41881	29.4331	6.02487e-05	0.0142036
ENSG00000080546	1.48969	2.73505	28.8499	6.6919e-05	0.0149967
ENSG00000034510	-0.509602	12.5719	28.8411	6.70206e-05	0.0149967
ENSG00000223446	-1.81615	1.87927	28.3225	7.37121e-05	0.0162191
ENSG00000106952	1.12961	4.6746	28.1987	7.53632e-05	0.0163106
ENSG00000222328	-1.67355	2.10235	27.0481	9.34312e-05	0.0192731
ENSG00000130766	1.51176	2.31516	26.2426	0.000108962	0.0217957
ENSG00000104856	1.47797	2.39286	25.7999	0.000118734	0.0230518
ENSG00000100079	-0.977183	6.9281	25.7193	0.000120605	0.0230758
ENSG00000132185	-1.70496	2.34003	25.4764	0.000126515	0.0238607
ENSG00000249859	1.25684	4.08517	25.3791	0.00012894	0.0239756
ENSG00000244509	1.05203	4.73598	25.0105	0.000138708	0.0253294
ENSG00000116717	1.20066	4.5648	24.9619	0.000140058	0.0253294
ENSG00000110077	-0.902094	6.93554	24.0608	0.000167977	0.029968
ENSG00000196839	1.0853	4.55657	23.7556	0.000178821	0.0310631
ENSG00000101084	1.13104	4.62566	23.4347	0.000191082	0.0327544
ENSG00000179091	1.20627	4.19576	23.3737	0.000193519	0.0327544
ENSG00000149547	1.39915	2.58926	23.0747	0.000205996	0.0339944
ENSG00000290556	-1.05114	4.33867	22.9184	0.000212861	0.0346938
ENSG00000107902	-1.38067	2.40439	22.068	0.000255142	0.0410779
ENSG00000132600	1.30839	2.54421	21.8738	0.000266078	0.0423225
ENSG00000161955	-1.06843	3.93139	21.7852	0.000271223	0.0426272
ENSG00000136156	0.756704	8.07539	21.5363	0.000286343	0.0444741
ENSG00000164236	2.20982	0.81475	21.4365	0.000293814	0.0451039

### Sheet: donor_3
Ensembl_id	logFC	logCPM	F	PValue	FDR
ENSG00000054148	2.64043	7.68774	377.225	3.17075e-12	2.97082e-08
ENSG00000134574	3.17838	5.29771	347.801	5.7761e-12	2.97082e-08
ENSG00000124762	2.73224	6.68484	341.254	6.64366e-12	2.97082e-08
ENSG00000185088	2.32456	7.77105	312.686	1.26358e-11	4.23775e-08
ENSG00000125726	3.58309	3.5525	238.493	9.11609e-11	2.44585e-07
ENSG00000170855	2.17277	5.32603	221.426	1.55723e-10	2.70269e-07
ENSG00000105246	6.42328	2.26612	187.466	1.59792e-10	2.70269e-07
ENSG00000132646	2.29525	4.92601	220.372	1.61174e-10	2.70269e-07
ENSG00000087088	2.10749	6.77151	195.642	3.78806e-10	5.27583e-07
ENSG00000277632	2.55908	4.14149	194.623	3.93278e-10	5.27583e-07
ENSG00000161513	5.09992	2.276	175.508	6.90961e-10	8.42658e-07
ENSG00000181026	3.10874	3.12258	166.031	1.21758e-09	1.36115e-06
ENSG00000171236	1.50317	5.89419	119.523	1.20001e-08	1.23832e-05
ENSG00000166920	1.81798	5.88714	111.679	1.9077e-08	1.82798e-05
ENSG00000167196	1.79683	4.08849	108.374	2.3395e-08	2.0923e-05
ENSG00000112697	1.53631	5.03706	101.914	3.54311e-08	2.97068e-05
ENSG00000154767	1.57815	4.3626	96.8867	4.97497e-08	3.92584e-05
ENSG00000107796	2.5684	2.66059	92.8508	6.61504e-08	4.93004e-05
ENSG00000113328	1.36631	5.21918	88.8829	8.82651e-08	6.23198e-05
ENSG00000132274	1.22024	6.3211	88.1215	9.34271e-08	6.26662e-05
ENSG00000135679	1.48971	5.10849	85.2663	1.16069e-07	7.41461e-05
ENSG00000239672	1.62208	3.80272	82.806	1.40647e-07	8.2306e-05
ENSG00000290122	-1.70935	3.79191	82.7654	1.41113e-07	8.2306e-05
ENSG00000151065	1.70081	3.60979	80.8034	1.65047e-07	8.91163e-05
ENSG00000100298	2.64434	2.96051	80.7412	1.66076e-07	8.91163e-05
ENSG00000105327	1.97545	3.52881	79.8325	1.78573e-07	9.2137e-05
ENSG00000170734	2.35269	2.44988	72.2361	3.40851e-07	0.000168526
ENSG00000120889	1.52779	3.98339	71.8751	3.51751e-07	0.000168526
ENSG00000123610	2.75865	6.12371	70.6126	3.93947e-07	0.000182234
ENSG00000244509	1.21713	5.01513	69.1845	4.48734e-07	0.000200659
ENSG00000196839	1.2271	4.90003	66.1056	5.988e-07	0.000259126
ENSG00000026103	1.27486	4.37827	64.8974	6.72626e-07	0.000281978
ENSG00000273338	-1.51047	4.09048	63.772	7.50795e-07	0.00030521
ENSG00000310540	1.65754	3.5487	63.1318	7.99779e-07	0.00031293
ENSG00000223511	1.82365	3.44096	62.9243	8.1644e-07	0.00031293
ENSG00000123689	1.45489	5.53578	59.6784	1.13531e-06	0.000423059
ENSG00000222328	-2.02194	2.2987	57.0539	1.49925e-06	0.000536275
ENSG00000078237	1.40019	3.77217	55.5427	1.76608e-06	0.000603128
ENSG00000278189	-0.9879	7.64779	55.3038	1.81312e-06	0.000603128
ENSG00000277739	-0.983093	7.65111	53.8665	2.12833e-06	0.000663991
ENSG00000234883	2.29679	2.0463	53.3484	2.25869e-06	0.000688644
ENSG00000270164	1.53056	3.17834	53.0365	2.3385e-06	0.000697134
ENSG00000197629	-1.01569	5.27918	52.2014	2.57367e-06	0.000750561
ENSG00000263934	-1.82588	2.50915	51.4992	2.79479e-06	0.000797706
ENSG00000278233	-0.99676	7.65712	50.3994	3.17847e-06	0.000888315
ENSG00000137500	1.0013	5.24522	49.6756	3.46547e-06	0.000948762
ENSG00000275215	-0.948968	7.64438	48.6521	3.92268e-06	0.00105246
ENSG00000106952	1.23314	4.57598	47.8449	4.33174e-06	0.00113942
ENSG00000289047	1.38544	3.21492	44.5285	6.60323e-06	0.00170351
ENSG00000128218	-2.17764	2.68968	43.4146	7.64968e-06	0.00193623
ENSG00000136003	0.82529	6.8496	41.7379	9.59461e-06	0.00233815
ENSG00000077150	1.18288	3.6695	41.7245	9.61248e-06	0.00233815
ENSG00000231889	1.9065	1.85602	40.5205	1.13664e-05	0.00267509
ENSG00000112667	0.982417	4.59997	38.9883	1.41287e-05	0.00326786
ENSG00000105369	-1.04172	4.33661	38.6122	1.492e-05	0.00339241
ENSG00000163947	0.929314	4.63198	38.2486	1.5733e-05	0.00351764
ENSG00000162783	0.884589	4.77894	35.926	2.22798e-05	0.00489973
ENSG00000258315	0.946535	5.15977	34.7512	2.67332e-05	0.00569248
ENSG00000249859	1.48554	3.92607	33.7182	3.14953e-05	0.00650331
ENSG00000132600	1.38244	2.55649	33.6208	3.19954e-05	0.00650331
ENSG00000116717	0.941312	4.45325	33.4557	3.28531e-05	0.00655894
ENSG00000239128	-1.02442	5.78126	33.2987	3.36968e-05	0.00655894
ENSG00000179091	1.0431	4.20699	33.2917	3.37359e-05	0.00655894
ENSG00000111725	1.07365	3.50467	33.1122	3.47323e-05	0.00665619
ENSG00000120738	-1.09676	4.50808	32.6799	3.72716e-05	0.00704223
ENSG00000112249	1.32102	2.62315	32.2921	3.97318e-05	0.00740281
ENSG00000262074	-1.59855	2.05965	31.6112	4.45326e-05	0.00807304
ENSG00000175130	0.76549	5.71737	31.2947	4.6939e-05	0.00821648
ENSG00000126353	0.763238	7.19237	30.9896	4.94318e-05	0.00839402
ENSG00000112149	1.26466	2.69609	30.6379	5.24961e-05	0.00880294
ENSG00000117586	1.87858	1.4214	29.9503	5.91628e-05	0.00979838
ENSG00000100079	-0.691671	6.85115	29.8206	6.04734e-05	0.00982726
ENSG00000276085	1.51567	4.74028	29.7897	6.08023e-05	0.00982726
ENSG00000149547	1.30838	2.55604	29.2303	6.70973e-05	0.0105895
ENSG00000080546	1.20117	2.64861	28.0646	8.27254e-05	0.0127559
ENSG00000183010	3.59406	0.175992	26.5511	0.000100248	0.0152822
ENSG00000172322	-0.800028	5.09528	26.9024	0.000102533	0.0154549
ENSG00000110077	-0.645541	7.15942	26.7133	0.000106239	0.0158356
ENSG00000162772	1.87549	1.4078	25.9343	0.000123438	0.0176185
ENSG00000066923	1.28278	2.34856	25.9239	0.000123454	0.0176185
ENSG00000015475	0.640954	7.52743	25.1667	0.000142965	0.0195933
ENSG00000125810	-0.848152	4.49815	25.1144	0.000144438	0.0195933
ENSG00000145901	0.63756	6.43877	25.0236	0.000147035	0.0195933
ENSG00000286369	2.0725	0.944688	25.019	0.000147516	0.0195933
ENSG00000293084	0.690245	5.91831	24.34	0.000168379	0.0221451
ENSG00000161011	0.627187	6.8514	24.2637	0.000170971	0.0222677
ENSG00000167414	0.986277	4.01048	24.1555	0.000174732	0.0225387
ENSG00000169403	0.720878	4.79022	23.9912	0.00018061	0.0228373
ENSG00000234546	6.79121	-0.373463	24.9868	0.000180889	0.0228373
ENSG00000290039	-1.63311	1.66313	23.9535	0.000182153	0.0228373
ENSG00000291237	0.914922	10.2762	23.3826	0.000204435	0.0251605
ENSG00000135778	0.713862	4.69086	23.1068	0.00021639	0.0263897
ENSG00000305148	-1.53534	1.59894	22.9758	0.000222458	0.0268854
ENSG00000112799	-0.646863	5.57388	22.6698	0.000236987	0.0283856
ENSG00000172667	1.2916	2.17417	22.53	0.000244069	0.0288484
ENSG00000162551	0.924604	3.29472	22.2339	0.000259779	0.0300425
ENSG00000139572	1.40097	3.52082	22.178	0.000262882	0.0301415
ENSG00000213339	0.979759	2.9623	21.7617	0.000287313	0.0323228
ENSG00000212464	-1.05639	7.18709	21.7111	0.000290446	0.0323228
ENSG00000274062	-2.04643	0.86829	21.6473	0.000292776	0.0323228
ENSG00000177575	-1.34162	1.95295	21.6559	0.000293953	0.0323228
ENSG00000157017	2.08417	0.793754	21.3554	0.000314673	0.0343199
ENSG00000149557	1.87709	1.63584	21.0912	0.000332423	0.0359634
ENSG00000258102	0.606473	5.93573	20.9114	0.000345648	0.0362588
ENSG00000176533	-0.92221	3.17147	20.8715	0.000348706	0.0362588
ENSG00000206588	-2.73234	0.320158	20.7681	0.000349095	0.0362588
ENSG00000130766	1.18958	2.27164	20.8372	0.000351371	0.0362588
ENSG00000059377	-0.604802	5.65416	20.7036	0.000361879	0.0368567
ENSG00000253051	-1.13905	2.50916	20.694	0.00036266	0.0368567
ENSG00000101084	0.681114	4.55888	20.5704	0.000372734	0.0369427
ENSG00000169413	-0.618358	5.88281	20.4782	0.00038046	0.0369427
ENSG00000288875	-0.980454	3.05601	20.407	0.000386575	0.0369427
ENSG00000071054	0.681937	4.56787	20.387	0.000388291	0.0369427
ENSG00000166927	-0.628004	5.5508	20.279	0.000397797	0.0372023
ENSG00000106066	-0.591423	7.28781	20.2363	0.000401624	0.0372023
ENSG00000171159	0.76379	4.81547	20.0661	0.00041731	0.0380831
ENSG00000200463	-1.0207	5.01278	19.9281	0.00043054	0.0387603
ENSG00000141753	1.5342	1.45157	19.8316	0.000440219	0.0388522
ENSG00000207112	-1.69923	1.64575	19.4386	0.000481586	0.0411495
ENSG00000123700	1.12508	2.20747	19.3587	0.000490446	0.0415983
ENSG00000221164	-1.29313	2.90077	19.0867	0.000522299	0.0429855
ENSG00000139278	-0.556067	6.21019	18.7958	0.000559008	0.0451752
ENSG00000274432	-1.8045	0.948236	18.3709	0.00061404	0.0487417
ENSG00000125733	1.40121	1.43685	18.3657	0.000618941	0.0488417
