## Additional File 18: Long and short read differentially expressed genes for "Decoding Radiation-Induced Transcriptomic Signatures of Human Leukocytes using Long-Read RNA-Seq: Clinical and Biodosimetric Implications"

### Sheet: SR_DEGs
Ensembl_id	baseMean	log2FoldChange	lfcSE	stat	pvalue	padj
ENSG00000009413	1182.82	1.0764	0.235225	4.57605	4.73843e-06	0.00132119
ENSG00000023445	2452.66	1.20349	0.276439	4.35355	1.33952e-05	0.00308536
ENSG00000026103	747.781	1.53328	0.269622	5.68677	1.29466e-08	8.57334e-06
ENSG00000054148	204.663	2.57386	0.314572	8.1821	2.78939e-16	4.43318e-13
ENSG00000069399	720.809	1.14102	0.262325	4.34966	1.36348e-05	0.00309568
ENSG00000072818	1546.93	-0.99301	0.272198	-3.64811	0.000264177	0.0392389
ENSG00000077150	1567.3	1.13015	0.218229	5.17873	2.23406e-07	0.000114535
ENSG00000078237	562.501	1.14991	0.2371	4.8499	1.23522e-06	0.000478813
ENSG00000079819	157.149	1.28064	0.345845	3.70293	0.000213127	0.0328857
ENSG00000080546	388.58	1.23911	0.266024	4.6579	3.19449e-06	0.00103687
ENSG00000082438	134.076	2.01877	0.431628	4.67711	2.90942e-06	0.000983816
ENSG00000087088	848.735	1.43607	0.282747	5.079	3.79426e-07	0.00017463
ENSG00000101017	186.043	1.31133	0.344862	3.80247	0.00014326	0.0250201
ENSG00000101331	13.5686	5.41692	1.3252	4.08763	4.35811e-05	0.00887993
ENSG00000102962	195.988	3.04346	0.341601	8.90939	5.1315e-19	1.01944e-15
ENSG00000104320	1296.96	1.12809	0.256814	4.39264	1.11982e-05	0.00265631
ENSG00000104856	519.16	1.51208	0.257553	5.87093	4.33365e-09	2.99455e-06
ENSG00000104921	193.788	2.81001	0.364309	7.71326	1.22645e-14	1.62434e-11
ENSG00000105246	49.3494	7.61634	1.17335	6.49113	8.51964e-11	8.46266e-08
ENSG00000105327	461.541	1.92094	0.313485	6.12768	8.91703e-10	7.08592e-07
ENSG00000105369	376.832	-0.964303	0.255363	-3.77621	0.000159232	0.0263611
ENSG00000106266	162.072	1.6232	0.344855	4.70691	2.51503e-06	0.000888252
ENSG00000106952	776.679	1.26987	0.311689	4.07415	4.61834e-05	0.00929104
ENSG00000107796	75.4425	2.121	0.464799	4.56325	5.03667e-06	0.00138013
ENSG00000108639	896.689	0.930278	0.245991	3.78175	0.000155727	0.0260523
ENSG00000109320	2559.26	0.928642	0.210742	4.40653	1.05041e-05	0.00252941
ENSG00000112149	816.283	2.68903	0.266987	10.0718	7.36369e-24	2.34062e-20
ENSG00000112245	1184.72	1.07739	0.274561	3.92403	8.70785e-05	0.0159073
ENSG00000112249	896.318	1.27772	0.245704	5.20027	1.99004e-07	0.000105426
ENSG00000112697	2858.64	1.90067	0.319395	5.95085	2.6675e-09	1.92702e-06
ENSG00000113328	1173.24	0.980385	0.230489	4.2535	2.10455e-05	0.00458187
ENSG00000113758	175.848	-1.44355	0.357913	-4.03325	5.50114e-05	0.0107938
ENSG00000116717	140.264	1.30879	0.363262	3.60289	0.000314695	0.0446557
ENSG00000120278	303.314	1.19925	0.270885	4.42717	9.54781e-06	0.00240862
ENSG00000120889	1775.21	1.05331	0.226141	4.65775	3.19679e-06	0.00103687
ENSG00000121594	41.6392	3.44842	0.61591	5.59891	2.15703e-08	1.37127e-05
ENSG00000123610	255.189	2.81618	0.430526	6.54126	6.10033e-11	6.4635e-08
ENSG00000123689	140.447	1.42037	0.373963	3.79815	0.000145778	0.0251831
ENSG00000123700	663.613	1.17337	0.255504	4.59239	4.3819e-06	0.00124515
ENSG00000124102	738.101	1.31234	0.280321	4.68158	2.84672e-06	0.000983543
ENSG00000124181	1103.16	-0.826108	0.229284	-3.60298	0.000314587	0.0446557
ENSG00000124762	2129.33	2.80261	0.216884	12.9222	3.37533e-38	2.68221e-34
ENSG00000125726	37.9968	3.43801	0.69124	4.97368	6.5694e-07	0.000290021
ENSG00000126003	1144.54	1.24071	0.23437	5.29381	1.19793e-07	6.79954e-05
ENSG00000130513	22.1956	4.58946	0.987241	4.64877	3.33919e-06	0.0010614
ENSG00000130787	950.519	-0.933469	0.253563	-3.6814	0.000231952	0.0354464
ENSG00000131080	24.2177	6.94058	1.34957	5.14283	2.70636e-07	0.00013034
ENSG00000132274	3050.88	0.96973	0.204641	4.73868	2.15111e-06	0.00079506
ENSG00000132646	588.879	2.84586	0.295191	9.64074	5.3801e-22	1.4251e-18
ENSG00000134247	630.003	0.943486	0.236283	3.99304	6.52324e-05	0.0126432
ENSG00000134460	55.1888	2.07334	0.499666	4.14945	3.33274e-05	0.0070623
ENSG00000134574	622.563	3.18507	0.283649	11.2289	2.94111e-29	1.16858e-25
ENSG00000135679	3986.85	2.22662	0.280936	7.92572	2.26822e-15	3.27717e-12
ENSG00000136048	401.277	1.62968	0.298896	5.45233	4.97146e-08	2.92635e-05
ENSG00000137265	388.412	0.949751	0.255307	3.72003	0.000199202	0.0310384
ENSG00000137841	3025.84	-0.886159	0.234111	-3.78521	0.000153579	0.0259662
ENSG00000138623	362.378	1.15137	0.281545	4.08948	4.32342e-05	0.00887993
ENSG00000138834	1098.84	-0.971199	0.251255	-3.86539	0.00011091	0.0198055
ENSG00000139675	11.2887	-6.90447	1.56509	-4.41155	1.02633e-05	0.00251476
ENSG00000140807	606.28	-1.07228	0.243087	-4.41109	1.0285e-05	0.00251476
ENSG00000141753	164.146	1.62731	0.331946	4.90232	9.47111e-07	0.000376311
ENSG00000142102	1948.17	-0.864354	0.229061	-3.77347	0.000160993	0.026378
ENSG00000144320	301.601	1.06768	0.270027	3.95397	7.68653e-05	0.0147183
ENSG00000145365	284.997	1.2191	0.313683	3.88642	0.000101735	0.0183736
ENSG00000149547	286.388	1.07126	0.300027	3.57055	0.000356232	0.0488069
ENSG00000149557	35.1288	3.094	0.67356	4.5935	4.35866e-06	0.00124515
ENSG00000154767	1227.58	1.37807	0.218248	6.31424	2.71491e-10	2.53812e-07
ENSG00000156738	413.02	1.31393	0.359828	3.65156	0.000260653	0.0390808
ENSG00000159958	334.764	-1.2058	0.289554	-4.16435	3.12244e-05	0.00670607
ENSG00000160856	225.694	1.31427	0.30775	4.27058	1.94965e-05	0.00435262
ENSG00000161513	232.13	4.60576	0.368816	12.488	8.68457e-36	4.60079e-32
ENSG00000162734	1152.81	0.980257	0.256136	3.8271	0.000129662	0.0228969
ENSG00000162772	95.5789	2.02407	0.412815	4.90309	9.43413e-07	0.000376311
ENSG00000162783	904.503	1.18526	0.249665	4.74741	2.06039e-06	0.00077966
ENSG00000163947	1649.21	1.03271	0.231653	4.45798	8.27339e-06	0.00212079
ENSG00000164236	384.464	1.90748	0.306409	6.2253	4.80645e-10	4.24383e-07
ENSG00000166920	76.4474	1.96166	0.447106	4.38745	1.14689e-05	0.00268051
ENSG00000167196	231.005	1.52358	0.295939	5.14829	2.62872e-07	0.00013034
ENSG00000167483	151.853	-2.65059	0.388761	-6.81803	9.22963e-12	1.04776e-08
ENSG00000167895	1780.29	-0.899784	0.251879	-3.57229	0.000353873	0.0488069
ENSG00000167992	18.6916	4.59222	1.12959	4.06539	4.79527e-05	0.00952639
ENSG00000170734	603.944	1.45117	0.314633	4.61226	3.98319e-06	0.0012174
ENSG00000170855	167.195	2.35962	0.388594	6.07221	1.26165e-09	9.54828e-07
ENSG00000171236	1295.25	1.08558	0.220388	4.92577	8.4028e-07	0.000353933
ENSG00000171992	40.381	2.32598	0.620909	3.74608	0.000179619	0.0284921
ENSG00000172667	759.05	1.707	0.278021	6.13982	8.26129e-10	6.91035e-07
ENSG00000173530	222.859	1.37651	0.308726	4.45868	8.24654e-06	0.00212079
ENSG00000174307	74.3435	6.03683	0.723481	8.34414	7.17322e-17	1.26671e-13
ENSG00000179388	28.5234	2.62069	0.691559	3.78954	0.000150929	0.0257927
ENSG00000181026	932.132	3.77351	0.271955	13.8755	8.9163e-44	1.41707e-39
ENSG00000182871	557.185	-1.20365	0.321482	-3.74406	0.000181067	0.0284921
ENSG00000185088	610.803	3.1488	0.341525	9.21983	2.97568e-20	6.75606e-17
ENSG00000186162	12.0411	-6.93261	1.54419	-4.48949	7.13941e-06	0.00189111
ENSG00000188599	7.99948	-6.36543	1.69322	-3.75936	0.000170351	0.0273473
ENSG00000189057	22.0953	-2.81864	0.777189	-3.62672	0.000287047	0.0414731
ENSG00000196092	643.832	1.78952	0.255319	7.00894	2.40123e-12	2.93559e-09
ENSG00000196839	651.799	1.16714	0.25778	4.52764	5.96454e-06	0.00160668
ENSG00000205356	865.63	-0.929579	0.258356	-3.59806	0.000320599	0.045091
ENSG00000220842	813.633	1.07111	0.294131	3.6416	0.000270945	0.0398715
ENSG00000228526	21.302	4.53391	0.987321	4.59213	4.38735e-06	0.00124515
ENSG00000234883	47.0036	4.0348	0.769549	5.24306	1.57932e-07	8.65523e-05
ENSG00000244509	1130.44	0.850679	0.216658	3.92637	8.62384e-05	0.0159073
ENSG00000249839	20.6509	4.52231	1.15188	3.92601	8.63652e-05	0.0159073
ENSG00000249859	277.318	1.61694	0.290418	5.56762	2.58248e-08	1.57859e-05
ENSG00000255185	12.4001	7.07157	1.53295	4.61304	3.96823e-06	0.0012174
ENSG00000256664	104.65	2.31279	0.541884	4.26805	1.97187e-05	0.00435262
ENSG00000258315	281.64	1.04153	0.283819	3.66972	0.00024282	0.0367537
ENSG00000265206	422.405	-1.1875	0.301831	-3.93431	8.34367e-05	0.0157864
ENSG00000268400	17.882	-4.38755	1.16655	-3.76113	0.000169149	0.0273473
ENSG00000275302	279.135	1.1887	0.332329	3.57687	0.000347737	0.0484788
ENSG00000275342	353.635	0.949062	0.261185	3.63368	0.000279412	0.0407404
ENSG00000276070	309.329	1.73963	0.378167	4.60015	4.22177e-06	0.00124515
ENSG00000277443	3381.69	1.22161	0.25888	4.71883	2.37207e-06	0.000856801
ENSG00000277632	55.7984	2.55054	0.502426	5.07644	3.84575e-07	0.00017463
ENSG00000286030	15.266	-7.28061	1.47848	-4.92439	8.46249e-07	0.000353933
ENSG00000291151	282.856	-1.15601	0.281106	-4.11238	3.91607e-05	0.00818923
