## Additional File 19: Short vs. long read: 34 differentially expressed genes for "Decoding Radiation-Induced Transcriptomic Signatures of Human Leukocytes using Long-Read RNA-Seq: Clinical and Biodosimetric Implications"

### Sheet: Sheet1
Ensembl_id	logFC_LR_edgeR	logCPM_LR_edgeR	F_LR_edgeR	PValue_LR_edgeR	FDR_LR_edgeR	SYMBOL	baseMean_SR_DESeq2	log2FoldChange_SR_DESeq2	lfcSE_SR_DESeq2	stat_SR_DESeq2	pvalue_SR_DESeq2	padj_SR_DESeq2
ENSG00000035664	-0.00767882	2.08967	0.000979171	0.975337	0.996304	DAPK2	555.814	-0.895698	0.290051	-3.08807	0.00201463	0.16336
ENSG00000065183	-0.193052	0.707163	0.282251	0.600895	0.939035	WDR3	177.259	0.27166	0.317457	0.855737	0.392143	0.9927
ENSG00000068028	-0.183174	4.87996	1.3546	0.257736	0.840443	RASSF1	566.046	-0.518354	0.251483	-2.06119	0.0392845	0.695266
ENSG00000099203	-0.180158	3.27518	0.946533	0.341853	0.868811	TMED1	103.488	-0.370521	0.421268	-0.879538	0.37911	0.990696
ENSG00000101773	-0.377208	1.37382	1.43017	0.245278	0.828503	RBBP8	142.389	0.788546	0.346855	2.27341	0.0230013	0.597951
ENSG00000102879	-0.0703319	6.09256	0.233879	0.633746	0.947834	CORO1A	9283.83	-0.492381	0.225571	-2.18282	0.0290493	0.635305
ENSG00000106052	-0.141386	4.71347	0.726793	0.403696	0.883826	TAX1BP1	1528.16	0.278631	0.244029	1.14179	0.253541	0.970269
ENSG00000119917	0.144957	5.26192	0.878747	0.359371	0.873084	IFIT3	1197.55	0.327622	0.223789	1.46397	0.143201	0.899951
ENSG00000120278	0.826542	0.523432	4.51743	0.0457893	0.518866	PLEKHG1	303.314	1.19925	0.270885	4.42717	9.54781e-06	0.00240862
ENSG00000122687	0.495348	3.59462	7.70668	0.0114273	0.273499	MRM2	242.333	0.833295	0.293019	2.84382	0.0044576	0.268351
ENSG00000123689	1.35096	5.54019	57.2321	2.20958e-07	8.99025e-05	G0S2	140.447	1.42037	0.373963	3.79815	0.000145778	0.0251831
ENSG00000141682	0.597134	5.26885	14.8864	0.000932826	0.0583913	PMAIP1	364.903	0.807632	0.263807	3.06145	0.00220267	0.173302
ENSG00000145365	0.416192	1.86469	2.27818	0.146342	0.737257	TIFA	284.997	1.2191	0.313683	3.88642	0.000101735	0.0183736
ENSG00000149554	-0.291311	0.40126	0.486309	0.493355	0.913044	CHEK1	16.6659	0.821209	0.844254	0.972703	0.330701	0.987348
ENSG00000157557	-0.110425	3.07578	0.329667	0.572052	0.930938	ETS2	778.554	0.441638	0.228549	1.93236	0.0533155	0.752831
ENSG00000160803	-0.110924	1.90054	0.193729	0.6644	0.955277	UBQLN4	381.851	0.521185	0.253892	2.05278	0.0400939	0.699419
ENSG00000160953	-0.123126	1.06817	0.153887	0.698865	0.959152	PWWP3A	302.307	-1.06974	0.341901	-3.1288	0.00175523	0.154313
ENSG00000163945	0.0843328	0.417712	0.0418125	0.839979	0.980287	UVSSA	324.643	-0.939667	0.314851	-2.98448	0.00284063	0.2034
ENSG00000172115	0.11981	5.78539	0.650946	0.428961	0.891703	CYCS	352.411	0.786519	0.333541	2.35809	0.0183694	0.545495
ENSG00000172613	0.101436	1.71953	0.155912	0.696994	0.958929	RAD9A	197.455	-0.74521	0.327352	-2.27648	0.0228173	0.597951
ENSG00000172716	-0.424909	2.59036	4.14861	0.0546806	0.552301	SLFN11	1084.52	-0.380152	0.226544	-1.67805	0.0933371	0.83715
ENSG00000173559	-0.0582809	3.82755	0.116041	0.736807	0.964917	NABP1	1627.95	0.196409	0.282785	0.694552	0.487336	0.994381
ENSG00000185515	-0.380899	2.04119	1.7488	0.200476	0.796228	BRCC3	132.179	0.578748	0.345108	1.677	0.0935416	0.83715
ENSG00000197694	-0.0665801	4.28504	0.164003	0.689658	0.957819	SPTAN1	3774.61	-0.518487	0.241355	-2.14823	0.0316953	0.650818
ENSG00000197774	-0.261446	0.102811	0.310972	0.58308	0.933559	EME2	189.106	-1.17733	0.341245	-3.4501	0.000560388	0.0678876
ENSG00000198522	0.110463	3.5755	0.384848	0.5418	0.926389	GPN1	185.319	0.598346	0.324297	1.84506	0.0650291	0.793374
ENSG00000204569	0.290014	3.84695	2.80066	0.109294	0.689357	PPP1R10	1557.02	-0.267388	0.224613	-1.19044	0.233874	0.963276
ENSG00000234127	0.0756942	2.7491	0.143412	0.708774	0.960709	TRIM26	737.596	0.0488804	0.228669	0.213761	0.830734	0.998414
ENSG00000249437	-0.713316	2.69815	9.94025	0.00486619	0.164566	NAIP	1042.17	-0.664568	0.226421	-2.9351	0.00333441	0.221722
