## Additional File 20: Subsampling analysis for "Decoding Radiation-Induced Transcriptomic Signatures of Human Leukocytes using Long-Read RNA-Seq: Clinical and Biodosimetric Implications"

### Sheet: Sheet1
Ensembl_id	Full_Depth_logFC	Full_Depth_FDR	detect_5pct	detect_10pct	detect_20pct	detect_30pct	detect_40pct	detect_50pct	detect_60pct	detect_70pct	detect_80pct	detect_90pct	mean_detection	category	SYMBOL
ENSG00000124762	2.57539	1.17688e-09	1	1	1	1	1	1	1	1	1	1	1	Robust	CDKN1A
ENSG00000054148	2.65125	1.29801e-10	1	1	1	1	1	1	1	1	1	1	1	Robust	PHPT1
ENSG00000134574	3.04899	4.7607e-10	1	1	1	1	1	1	1	1	1	1	1	Robust	DDB2
ENSG00000170855	2.22893	5.42041e-09	1	1	1	1	1	1	1	1	1	1	1	Robust	TRIAP1
ENSG00000185088	2.26004	1.0616e-09	1	1	1	1	1	1	1	1	1	1	1	Robust	RPS27L
ENSG00000087088	2.13947	6.01673e-09	1	1	1	1	1	1	1	1	1	1	1	Robust	BAX
ENSG00000123610	2.54793	1.09558e-05	0.95	1	1	1	1	1	1	1	1	1	0.995	Robust	TNFAIP6
ENSG00000125726	3.23491	2.71501e-09	0.9	1	1	1	1	1	1	1	1	1	0.99	Robust	CD70
ENSG00000132646	2.33781	4.14826e-09	0.9	1	1	1	1	1	1	1	1	1	0.99	Robust	PCNA
ENSG00000132274	1.16272	3.31817e-05	0.5	1	1	1	1	1	1	1	1	1	0.95	Robust	TRIM22
ENSG00000135679	1.58335	2.91766e-06	0.45	1	1	1	1	1	1	1	1	1	0.945	Robust	MDM2
ENSG00000166920	1.84661	2.85907e-06	0.45	1	1	1	1	1	1	1	1	1	0.945	Robust	COXFA4L3
ENSG00000181026	3.22005	3.05282e-09	0.4	1	1	1	1	1	1	1	1	1	0.94	Robust	AEN
ENSG00000154767	1.82682	2.18734e-06	0.3	1	1	1	1	1	1	1	1	1	0.93	Robust	XPC
ENSG00000105246	6.87175	1.29801e-10	0.3	1	1	1	1	1	1	1	1	1	0.93	Robust	EBI3
ENSG00000105327	2.4183	2.18734e-06	0.25	1	1	1	1	1	1	1	1	1	0.925	Robust	BBC3
ENSG00000212464	-1.11559	0.00190099	0.2	1	1	1	1	1	1	1	1	1	0.92	Robust	SNORA12
ENSG00000161513	4.89251	1.17688e-09	0.2	1	1	1	1	1	1	1	1	1	0.92	Robust	FDXR
ENSG00000113328	1.40711	5.49212e-06	0.15	1	1	1	1	1	1	1	1	1	0.915	Robust	CCNG1
ENSG00000112697	1.47789	5.1144e-06	0.2	0.95	1	1	1	1	1	1	1	1	0.915	Robust	TMEM30A
ENSG00000291237	0.742352	0.0198737	0.15	0.95	1	1	1	1	1	1	1	1	0.91	Robust	SOD2
ENSG00000167196	1.6949	2.85907e-06	0.2	0.9	1	1	1	1	1	1	1	1	0.91	Robust	FBXO22
ENSG00000196154	-0.544013	0.017185	0.15	0.9	1	1	1	1	1	1	1	1	0.905	Robust	S100A4
ENSG00000100079	-0.899501	0.00172198	0.15	0.9	1	1	1	1	1	1	1	1	0.905	Robust	LGALS2
ENSG00000310540	1.74428	3.73561e-06	0.05	1	1	1	1	1	1	1	1	1	0.905	Robust
ENSG00000110077	-0.819508	0.00298731	0.05	0.95	1	1	1	1	1	1	1	1	0.9	Robust	MS4A6A
ENSG00000239672	1.84195	2.18734e-06	0.1	0.9	1	1	1	1	1	1	1	1	0.9	Robust	NME1
ENSG00000100298	2.56193	2.18734e-06	0.05	0.95	1	1	1	1	1	1	1	1	0.9	Robust	APOBEC3H
ENSG00000123689	1.35096	8.99025e-05	0.05	0.85	1	1	1	1	1	1	1	1	0.89	Intermediate	G0S2
ENSG00000277739	-0.771761	0.00712364	0.05	0.85	1	1	1	1	1	1	1	1	0.89	Intermediate	RNA5-8SP10
ENSG00000106066	-0.813756	0.00574977	0.1	0.8	0.95	1	1	1	1	1	1	1	0.885	Intermediate	CPVL
ENSG00000223511	1.7247	8.25372e-06	0.05	0.85	0.95	1	1	1	1	1	1	1	0.885	Intermediate
ENSG00000171236	1.07194	0.00712364	0.1	0.85	0.85	1	1	1	1	1	1	1	0.88	Intermediate	LRG1
ENSG00000151065	1.58619	1.20625e-05	0	0.75	0.95	1	1	1	1	1	1	1	0.87	Intermediate	DCP1B
ENSG00000278189	-0.750041	0.011748	0.1	0.7	0.9	1	1	1	1	1	1	1	0.87	Intermediate	RNA5-8SN1
ENSG00000278233	-0.765851	0.0109896	0	0.8	0.95	0.95	1	1	1	1	1	1	0.87	Intermediate	RNA5-8SN2
ENSG00000128218	-2.33912	9.36632e-06	0.05	0.65	1	1	1	1	1	1	1	1	0.87	Intermediate	VPREB3
ENSG00000106952	1.28691	9.90652e-05	0.05	0.65	0.95	1	1	1	1	1	1	1	0.865	Intermediate	TNFSF8
ENSG00000136003	0.755195	0.00408491	0.05	0.65	0.95	1	1	1	1	1	1	1	0.865	Intermediate	ISCU
ENSG00000170734	2.33046	2.91766e-06	0.05	0.65	0.9	1	1	1	1	1	1	1	0.86	Intermediate	POLH
ENSG00000249859	1.58294	0.000167903	0.05	0.6	0.95	1	1	1	1	1	1	1	0.86	Intermediate	PVT1
ENSG00000105369	-1.24328	0.000180559	0	0.65	0.95	1	1	1	1	1	1	1	0.86	Intermediate	CD79A
ENSG00000275215	-0.740649	0.0110101	0.1	0.6	0.9	1	1	1	1	1	1	1	0.86	Intermediate	RNA5-8SN3
ENSG00000120889	1.5106	1.58909e-05	0.05	0.55	0.95	1	1	1	1	1	1	1	0.855	Intermediate	TNFRSF10B
ENSG00000107796	2.30605	3.91054e-06	0	0.5	0.95	1	1	1	1	1	1	1	0.845	Intermediate	ACTA2
ENSG00000169413	-0.883317	0.00569845	0	0.6	0.9	0.95	1	1	1	1	1	1	0.845	Intermediate	RNASE6
ENSG00000293084	0.885965	0.00349207	0	0.55	0.85	1	1	1	1	1	1	1	0.84	Intermediate	PRELID1P1
ENSG00000179091	1.24764	0.000377796	0	0.4	1	1	1	1	1	1	1	1	0.84	Intermediate	CYC1
ENSG00000077150	1.48011	0.000118725	0.05	0.5	0.85	1	1	1	1	1	1	1	0.84	Intermediate	NFKB2
ENSG00000078237	1.40392	5.68744e-05	0	0.45	0.95	1	1	1	1	1	1	1	0.84	Intermediate	TIGAR
ENSG00000196839	1.0834	0.00060132	0	0.45	0.95	1	1	1	1	1	1	1	0.84	Intermediate	ADA
ENSG00000244509	1.09044	0.000304206	0	0.45	0.95	1	1	1	1	1	1	1	0.84	Intermediate	APOBEC3C
ENSG00000136156	0.638542	0.0225583	0.05	0.55	0.75	0.95	1	1	1	1	1	1	0.83	Intermediate	ITM2B
ENSG00000126353	0.677172	0.0146467	0	0.6	0.75	0.95	0.95	1	1	1	1	1	0.825	Intermediate	CCR7
ENSG00000116717	1.18751	0.00057846	0	0.4	0.8	1	1	1	1	1	1	1	0.82	Intermediate	GADD45A
ENSG00000112667	1.05728	0.00060132	0	0.35	0.85	1	1	1	1	1	1	1	0.82	Intermediate	DNPH1
ENSG00000104921	1.81922	0.00172198	0	0.35	0.85	1	1	1	1	1	1	1	0.82	Intermediate	FCER2
ENSG00000234883	2.35337	6.12479e-06	0	0.35	0.85	1	1	1	1	1	1	1	0.82	Intermediate	MIR155HG
ENSG00000137500	0.88936	0.0021035	0.05	0.25	0.85	1	1	1	1	1	1	1	0.815	Intermediate	CCDC90B
ENSG00000162783	1.07373	0.000608017	0	0.25	0.85	1	1	1	1	1	1	1	0.81	Intermediate	IER5
ENSG00000258315	0.942652	0.00172198	0	0.35	0.7	1	1	1	1	1	1	1	0.805	Intermediate	BACC1
ENSG00000290122	-1.37648	0.000608017	0.05	0.25	0.8	0.9	1	1	1	1	1	1	0.8	Intermediate
ENSG00000145901	0.725477	0.00733619	0	0.15	0.9	0.95	1	1	1	1	1	1	0.8	Intermediate	TNIP1
ENSG00000066923	1.67459	0.000254427	0	0.3	0.75	0.9	1	1	1	1	1	1	0.795	Intermediate	STAG3
ENSG00000273338	-1.25787	0.000816397	0	0.25	0.85	0.9	0.9	1	1	1	1	1	0.79	Intermediate
ENSG00000112799	-0.867308	0.00481994	0	0.4	0.65	0.85	1	1	1	1	1	1	0.79	Intermediate	LY86
ENSG00000026103	1.05668	0.00115446	0	0.3	0.7	0.9	1	1	1	1	1	1	0.79	Intermediate	FAS
ENSG00000200463	-1.32325	0.00298731	0	0.15	0.75	0.95	1	1	1	1	1	1	0.785	Intermediate	SNORD118
ENSG00000101084	0.973446	0.00423703	0	0.3	0.7	0.9	0.9	1	1	1	1	1	0.78	Intermediate	RAB5IF
ENSG00000223865	-0.606005	0.0288675	0	0.5	0.5	0.85	0.85	1	0.95	1	1	1	0.765	Intermediate	HLA-DPB1
ENSG00000171159	0.904194	0.00448892	0	0.1	0.6	0.85	1	1	1	1	1	1	0.755	Intermediate	BBLN
ENSG00000277443	0.918896	0.00594076	0	0.15	0.5	0.8	1	1	1	1	1	1	0.745	Intermediate	MARCKS
ENSG00000270164	1.44267	0.000174967	0	0.1	0.5	0.8	1	1	1	1	1	1	0.74	Intermediate	LINC01480
ENSG00000034510	-0.467323	0.0405232	0	0.1	0.5	0.95	0.9	1	0.95	0.95	1	1	0.735	Intermediate	TMSB10
ENSG00000120738	-1.00601	0.00574977	0	0.15	0.6	0.75	0.85	0.95	1	1	1	1	0.73	Intermediate	EGR1
ENSG00000222328	-1.83962	9.90652e-05	0	0	0.45	0.85	1	1	1	1	1	1	0.73	Intermediate	RNU2-2
ENSG00000112149	1.59715	0.00037131	0	0.1	0.45	0.75	0.95	1	1	1	1	1	0.725	Intermediate	CD83
ENSG00000112249	1.55136	0.000249433	0	0.2	0.3	0.65	1	1	1	1	1	1	0.715	Intermediate	ASCC3
ENSG00000100097	-0.584284	0.0306261	0.05	0.35	0.4	0.7	0.8	0.95	0.9	1	1	1	0.715	Intermediate	LGALS1
ENSG00000276085	1.31269	0.00570738	0	0.05	0.5	0.75	0.8	1	1	1	1	1	0.71	Intermediate	CCL3L1
ENSG00000163947	0.851508	0.00385828	0	0.15	0.35	0.6	0.9	1	1	1	1	1	0.7	Intermediate	ARHGEF3
ENSG00000132600	1.37696	0.00060132	0	0.1	0.3	0.75	0.85	1	1	1	1	1	0.7	Intermediate	PRMT7
ENSG00000289047	1.27119	0.000608017	0	0.05	0.35	0.65	0.9	1	1	1	1	1	0.695	Intermediate	LOC100294145
ENSG00000172322	-0.832375	0.00481126	0	0.2	0.15	0.7	0.9	1	1	1	1	1	0.695	Intermediate	CLEC12A
ENSG00000176533	-1.23358	0.00244068	0	0.1	0.3	0.7	0.85	1	0.95	1	1	1	0.69	Intermediate	GNG7
ENSG00000172667	1.8101	0.00113889	0	0.1	0.45	0.5	0.85	1	0.95	1	1	1	0.685	Intermediate	ZMAT3
ENSG00000080546	1.37615	0.000645504	0	0	0.25	0.75	0.9	0.95	1	1	1	1	0.685	Intermediate	SESN1
ENSG00000197629	-0.825698	0.00733619	0	0.25	0.25	0.7	0.75	0.9	1	1	1	1	0.685	Intermediate	MPEG1
ENSG00000149547	1.45456	0.00060132	0	0.15	0.4	0.4	0.85	1	1	1	1	1	0.68	Intermediate	EI24
ENSG00000277632	1.57268	0.0245015	0.05	0.4	0.6	0.55	0.7	0.8	0.75	0.9	1	1	0.675	Intermediate	CCL3
ENSG00000111725	0.985173	0.00349207	0	0.05	0.25	0.5	0.85	0.95	1	1	1	1	0.66	Intermediate	PRKAB1
ENSG00000141753	1.90502	0.000701651	0	0	0.35	0.4	0.9	0.95	1	1	1	1	0.66	Intermediate	IGFBP4
ENSG00000263934	-1.53888	0.0021035	0	0.1	0.35	0.55	0.7	0.9	0.95	1	1	1	0.655	Intermediate
ENSG00000167414	1.20182	0.0021035	0	0.1	0.25	0.55	0.75	0.9	1	1	1	1	0.655	Intermediate	GNG8
ENSG00000117586	2.06124	0.000462023	0	0.05	0.2	0.5	0.85	0.85	1	1	1	1	0.645	Intermediate	TNFSF4
ENSG00000175130	0.709726	0.0148217	0	0	0.25	0.7	0.6	0.85	1	1	1	1	0.64	Intermediate	MARCKSL1
ENSG00000183010	3.27426	0.000572261	0	0	0.2	0.6	0.55	0.95	1	1	1	1	0.63	Intermediate	PYCR1
ENSG00000162772	2.01515	0.000841505	0	0.05	0.1	0.45	0.7	0.95	1	1	1	1	0.625	Intermediate	ATF3
ENSG00000139278	-0.65001	0.0219688	0	0.05	0.35	0.35	0.7	0.8	0.95	1	1	1	0.62	Intermediate	GLIPR1
ENSG00000101017	0.935469	0.00837565	0	0.05	0.15	0.5	0.55	0.85	0.85	1	1	1	0.595	Intermediate	CD40
ENSG00000135778	0.721446	0.0135637	0	0	0.2	0.35	0.8	0.7	0.9	0.95	1	1	0.59	Intermediate	NTPCR
ENSG00000231889	1.535	0.00312822	0	0	0.1	0.3	0.45	0.7	1	1	1	1	0.555	Intermediate	TRAF3IP2-AS1
ENSG00000177575	-1.37454	0.00312822	0	0.05	0.2	0.25	0.55	0.8	0.7	1	1	1	0.555	Intermediate	CD163
ENSG00000291221	-0.895766	0.0181628	0	0.05	0.3	0.3	0.55	0.55	0.8	0.95	1	1	0.55	Intermediate
ENSG00000207112	-1.73223	0.00295934	0	0.05	0.2	0.2	0.3	0.8	0.95	1	1	1	0.55	Intermediate	SNORA25
ENSG00000174307	3.63104	0.00256792	0	0	0.1	0.15	0.5	0.75	0.95	1	1	1	0.545	Intermediate	PHLDA3
ENSG00000130766	1.29018	0.00349207	0	0	0.05	0.15	0.4	0.9	0.95	0.95	1	1	0.54	Intermediate	SESN2
ENSG00000132185	-1.46598	0.00594076	0	0	0.15	0.25	0.45	0.75	0.9	0.95	0.95	1	0.54	Intermediate	FCRLA
ENSG00000234546	6.64319	0.00287898	0	0	0	0.1	0.55	0.8	0.95	1	1	1	0.54	Intermediate	LNCTAM34A
ENSG00000071054	0.743885	0.0146467	0	0	0.1	0.35	0.5	0.55	0.85	1	1	1	0.535	Intermediate	MAP4K4
ENSG00000008394	-0.882764	0.00869864	0	0	0.05	0.2	0.45	0.75	0.95	0.95	1	1	0.535	Intermediate	MGST1
ENSG00000221164	-1.19727	0.0108129	0	0	0.05	0.25	0.5	0.6	0.95	0.9	1	1	0.525	Intermediate	SNORA11F
ENSG00000059377	-0.650134	0.024272	0	0	0.15	0.3	0.55	0.7	0.65	0.8	1	1	0.515	Intermediate	TBXAS1
ENSG00000239128	-0.768606	0.0370168	0	0.2	0.1	0.35	0.6	0.45	0.7	0.8	0.9	1	0.51	Intermediate	SNORD13P3
ENSG00000196152	1.72144	0.00355796	0	0	0.1	0	0.55	0.8	0.75	0.85	1	1	0.505	Intermediate	ZNF79
ENSG00000258102	0.61499	0.0306261	0	0	0.35	0.25	0.35	0.65	0.6	0.95	0.85	1	0.5	Intermediate	MAP1LC3B2
ENSG00000169230	0.649744	0.0335525	0	0.15	0.05	0.3	0.55	0.7	0.6	0.75	0.85	0.9	0.485	Depth-sensitive	PRELID1
ENSG00000015475	0.55749	0.0441553	0	0.15	0.35	0.35	0.5	0.45	0.65	0.7	0.75	0.9	0.48	Depth-sensitive	BID
ENSG00000104856	1.20809	0.010965	0	0	0.05	0.2	0.05	0.75	0.65	1	1	1	0.47	Depth-sensitive	RELB
ENSG00000290556	-0.863711	0.0165016	0	0.05	0.2	0.1	0.3	0.45	0.65	0.8	0.95	1	0.45	Depth-sensitive
ENSG00000242574	-0.694437	0.0377104	0	0.1	0.2	0.35	0.35	0.45	0.65	0.55	0.9	0.95	0.45	Depth-sensitive	HLA-DMB
ENSG00000240463	0.549524	0.0430836	0	0.1	0.15	0.55	0.45	0.65	0.65	0.45	0.65	0.85	0.45	Depth-sensitive
ENSG00000153551	0.741142	0.0255832	0	0.15	0.05	0.1	0.3	0.45	0.8	0.6	1	1	0.445	Depth-sensitive	CMTM7
ENSG00000161929	-0.885329	0.0306021	0.05	0	0.05	0.2	0.2	0.65	0.8	0.65	0.9	0.95	0.445	Depth-sensitive	SCIMP
ENSG00000223446	-1.5026	0.00678992	0	0	0.05	0.25	0.25	0.55	0.45	0.85	1	1	0.44	Depth-sensitive	LOC101927993
ENSG00000125733	1.47023	0.00551306	0	0	0.1	0.15	0.1	0.5	0.6	0.9	1	1	0.435	Depth-sensitive	TRIP10
ENSG00000169403	0.675323	0.0293667	0	0.1	0.05	0.15	0.45	0.45	0.6	0.8	0.75	0.95	0.43	Depth-sensitive	PTAFR
ENSG00000164236	2.21997	0.00481994	0	0	0	0.25	0.1	0.3	0.65	0.9	1	1	0.42	Depth-sensitive	ANKRD33B
ENSG00000166927	-0.671981	0.0276895	0	0.05	0.1	0.3	0.35	0.4	0.45	0.6	0.9	1	0.415	Depth-sensitive	MS4A7
ENSG00000139572	1.28375	0.0246843	0	0	0.05	0.1	0.35	0.55	0.55	0.6	0.95	1	0.415	Depth-sensitive	GPR84
ENSG00000149557	1.6348	0.013629	0	0	0.2	0.05	0.3	0.35	0.55	0.75	0.9	1	0.41	Depth-sensitive	FEZ1
ENSG00000100721	-0.970514	0.0134442	0	0	0.05	0.05	0.25	0.35	0.5	0.95	0.85	1	0.4	Depth-sensitive	TCL1A
ENSG00000262074	-1.33082	0.0205228	0	0	0.05	0.1	0.35	0.25	0.6	0.6	1	1	0.395	Depth-sensitive
ENSG00000274432	-1.70652	0.0122375	0	0	0	0.15	0.15	0.4	0.5	0.75	0.95	1	0.39	Depth-sensitive	LOC124904137
ENSG00000161011	0.565933	0.0443596	0	0.05	0.2	0.3	0.4	0.45	0.25	0.7	0.6	0.8	0.375	Depth-sensitive	SQSTM1
ENSG00000288875	-0.936698	0.0154047	0	0	0.05	0.25	0.1	0.4	0.55	0.65	0.75	1	0.375	Depth-sensitive	LOC105378415
ENSG00000125810	-0.743294	0.0266697	0	0	0	0.1	0.15	0.4	0.55	0.6	0.9	1	0.37	Depth-sensitive	CD93
ENSG00000164331	0.813022	0.0234947	0	0	0	0.1	0.2	0.25	0.4	0.75	0.9	1	0.36	Depth-sensitive	ANKRA2
ENSG00000136783	-0.830088	0.0213041	0	0	0	0.05	0.1	0.45	0.45	0.6	0.9	1	0.355	Depth-sensitive	NIPSNAP3A
ENSG00000107902	-1.12514	0.0146467	0	0	0	0.15	0.2	0.3	0.35	0.65	0.75	1	0.34	Depth-sensitive	LHPP
ENSG00000286369	1.75152	0.0134442	0	0	0	0.1	0.15	0.35	0.3	0.6	0.85	1	0.335	Depth-sensitive	LOC105369363
ENSG00000103064	0.960004	0.0246059	0	0	0	0.15	0.2	0.25	0.35	0.45	0.95	1	0.335	Depth-sensitive	SLC7A6
ENSG00000275616	-1.68589	0.0134442	0	0	0	0.1	0.25	0.1	0.4	0.55	0.9	1	0.33	Depth-sensitive	LOC124904135
ENSG00000290039	-1.36056	0.0198737	0	0	0	0.05	0.1	0.25	0.45	0.65	0.8	1	0.33	Depth-sensitive
ENSG00000160087	0.958014	0.0239017	0	0	0	0.05	0.25	0.2	0.3	0.6	0.8	0.95	0.315	Depth-sensitive	UBE2J2
ENSG00000239306	0.765614	0.0257413	0	0	0	0	0.1	0.3	0.4	0.55	0.8	1	0.315	Depth-sensitive	RBM14
ENSG00000196664	-1.49373	0.0167808	0	0	0.05	0.15	0.1	0.1	0.4	0.8	0.6	0.95	0.315	Depth-sensitive	TLR7
ENSG00000157017	1.66794	0.0201685	0	0	0.05	0.05	0.1	0.35	0.5	0.6	0.7	0.8	0.315	Depth-sensitive	GHRL
ENSG00000206588	-2.08111	0.0219688	0	0	0	0	0.2	0.25	0.45	0.45	0.7	0.95	0.3	Depth-sensitive	RNU1-28P
ENSG00000238227	1.00212	0.0184569	0	0	0	0	0.2	0.15	0.3	0.65	0.65	1	0.295	Depth-sensitive	TMEM250
ENSG00000224877	1.434	0.0247221	0	0	0	0.1	0.05	0.25	0.3	0.7	0.65	0.9	0.295	Depth-sensitive	NDUFAF8
ENSG00000136048	1.09413	0.0251718	0	0	0	0.25	0.15	0.2	0.35	0.3	0.6	0.95	0.28	Depth-sensitive	DRAM1
ENSG00000161955	-0.787409	0.0329326	0	0	0.1	0.1	0.2	0.3	0.3	0.35	0.55	0.8	0.27	Depth-sensitive	TNFSF13
ENSG00000102096	0.62167	0.0459065	0	0	0.2	0.05	0.25	0.35	0.45	0.4	0.5	0.5	0.27	Depth-sensitive	PIM2
ENSG00000153823	-1.13206	0.0282926	0	0	0	0.1	0.2	0.4	0.2	0.3	0.5	0.85	0.255	Depth-sensitive	PID1
ENSG00000248810	-1.20012	0.0255349	0	0	0.05	0.05	0.15	0.25	0.3	0.2	0.65	0.9	0.255	Depth-sensitive	LINC02432
ENSG00000253051	-0.974858	0.0308079	0	0	0.05	0.05	0.05	0.1	0.35	0.55	0.6	0.8	0.255	Depth-sensitive	SNORA31B
ENSG00000170836	0.957975	0.0308079	0	0	0.05	0.05	0.2	0.25	0.3	0.3	0.5	0.85	0.25	Depth-sensitive	PPM1D
ENSG00000213339	0.821494	0.035446	0	0	0	0.05	0.1	0.3	0.2	0.35	0.55	0.7	0.225	Depth-sensitive	QTRT1
ENSG00000137265	1.30143	0.0303318	0	0	0	0.1	0.1	0.15	0.25	0.25	0.5	0.8	0.215	Depth-sensitive	IRF4
ENSG00000305148	-1.05255	0.0278565	0	0	0	0	0.2	0.05	0.15	0.25	0.55	0.95	0.215	Depth-sensitive
ENSG00000292357	-0.732915	0.0390604	0	0	0	0	0.1	0.15	0.35	0.2	0.55	0.75	0.21	Depth-sensitive	CSF2RA
ENSG00000175782	1.24008	0.0361168	0	0	0	0.05	0.05	0.2	0.4	0.35	0.35	0.7	0.21	Depth-sensitive	SLC35E3
ENSG00000123700	1.0304	0.0329326	0	0	0	0.1	0.05	0.15	0.2	0.2	0.55	0.75	0.2	Depth-sensitive	KCNJ2
ENSG00000160856	1.14717	0.0325039	0	0	0	0.05	0.05	0.3	0.35	0.2	0.3	0.7	0.195	Depth-sensitive	FCRL3
ENSG00000164938	0.741172	0.0430836	0	0	0	0.1	0.15	0.2	0.2	0.25	0.5	0.55	0.195	Depth-sensitive	TP53INP1
ENSG00000274062	-1.55714	0.0425945	0	0.05	0	0.05	0.1	0.15	0.35	0.25	0.45	0.55	0.195	Depth-sensitive	LOC124904138
ENSG00000106537	-1.45383	0.0330375	0	0	0.05	0.05	0.05	0.15	0.2	0.2	0.45	0.75	0.19	Depth-sensitive	TSPAN13
ENSG00000120254	1.48175	0.0306261	0	0	0	0.05	0.15	0.05	0.2	0.4	0.35	0.65	0.185	Depth-sensitive	MTHFD1L
ENSG00000163564	0.71119	0.0457663	0	0	0	0.05	0.25	0.05	0.25	0.35	0.4	0.45	0.18	Depth-sensitive	PYHIN1
ENSG00000204388	-0.691578	0.0498524	0	0	0.2	0.1	0.15	0.15	0.15	0.3	0.35	0.4	0.18	Depth-sensitive	HSPA1B
ENSG00000162551	0.743511	0.0425945	0	0.05	0	0.05	0.1	0.2	0.15	0.3	0.35	0.55	0.175	Depth-sensitive	ALPL
ENSG00000107317	-0.684948	0.040081	0	0	0.05	0	0.15	0.1	0.15	0.2	0.5	0.6	0.175	Depth-sensitive	PTGDS
ENSG00000173272	0.783309	0.0478797	0	0	0	0	0.2	0.15	0.2	0.35	0.4	0.4	0.17	Depth-sensitive	MZT2A
ENSG00000278048	-1.25086	0.0394221	0	0	0	0.15	0.05	0.15	0.05	0.1	0.35	0.75	0.16	Depth-sensitive	LOC124904138
ENSG00000203950	0.645789	0.0494428	0	0	0	0.05	0.2	0.1	0.1	0.2	0.35	0.6	0.16	Depth-sensitive	RTL8A
ENSG00000111261	-1.05684	0.0387044	0	0.05	0.05	0.05	0	0.05	0.1	0.25	0.35	0.65	0.155	Depth-sensitive	MANSC1
ENSG00000075407	1.03469	0.0390604	0	0	0	0.1	0.05	0.1	0.1	0.25	0.15	0.7	0.145	Depth-sensitive	ZNF37A
ENSG00000201098	-0.986225	0.0472902	0	0	0	0	0.05	0.15	0.15	0.1	0.3	0.55	0.13	Depth-sensitive	RNY1
ENSG00000274585	-1.55671	0.040081	0	0	0.05	0	0.05	0.1	0.1	0.1	0.25	0.6	0.125	Depth-sensitive	RNU2-1
ENSG00000106266	0.970205	0.044452	0	0	0	0.05	0	0.1	0.1	0.1	0.4	0.4	0.115	Depth-sensitive	SNX8
ENSG00000262202	-1.36966	0.0459065	0	0	0	0	0.05	0	0.1	0.2	0.2	0.35	0.09	Depth-sensitive
ENSG00000278591	-1.41843	0.0486977	0	0	0	0.05	0	0.05	0.05	0.15	0.1	0.45	0.085	Depth-sensitive	LOC124904138
